# ganon: precise metagenomics classification against large and up-to-date sets of reference sequences

**DOI:** 10.1101/406017

**Authors:** Vitor C. Piro, Temesgen H. Dadi, Enrico Seiler, Knut Reinert, Bernhard Y. Renard

## Abstract

**Motivation:** The exponential growth of assembled genome sequences greatly benefits metagenomics studies. However, currently available methods struggle to manage the increasing amount of sequences and their frequent updates. Indexing the current RefSeq can take days and hundreds of GB of memory on large servers. Few methods address these issues thus far, and even though many can theoretically handle large amounts of references, time/memory requirements are prohibitive in practice. As a result, many studies that require sequence classification use often outdated and almost never truly up-to-date indices.

**Results:** Motivated by those limitations we created ganon, a k-mer based read classification tool that uses Interleaved Bloom Filters in conjunction with a taxonomic clustering and a k-mer counting/filtering scheme. Ganon provides an efficient method for indexing references, keeping them updated. It requires less than 55 minutes to index the complete RefSeq of bacteria, archaea, fungi and viruses. The tool can further keep these indices up-to-date in a fraction of the time necessary to create them. Ganon makes it possible to query against very large reference sets and therefore it classifies significantly more reads and identifies more species than similar methods. When classifying a high-complexity CAMI challenge dataset against complete genomes from RefSeq, ganon shows strongly increased precision with equal or better sensitivity compared with state-of-the-art tools. With the same dataset against the complete RefSeq, ganon improved the F1-Score by 65% at the genus level. It supports taxonomy- and assembly-level classification, multiple indices and hierarchical classification.

**Availability:** The software is open-source and available at: https://gitlab.com/rki_bioinformatics/ganon
