## Supplementary Material 2 for "ganon: precise metagenomics classification against large and up-to-date sets of reference sequences": results.tsv

>0.5compl<0.05cont	>0.5compl<0.1cont	>0.7compl<0.05cont	>0.7compl<0.1cont	>0.9compl<0.05cont	>0.9compl<0.1cont	Accuracy (bp)	Accuracy (seq)	Adjusted Rand index (bp)	Adjusted Rand index (seq)	Average completeness (bp)	Average completeness (seq)	Average purity (bp)	Average purity (seq)	Completeness (bp)	Completeness (seq)	Misclassification rate (bp)	Misclassification rate (seq)	Percentage of assigned bps	Percentage of assigned sequences	Purity (bp)	Purity (seq)	Rand index (bp)	Rand index (seq)	Sample	Std error of average completeness (bp)	Std error of average completeness (seq)	Std error of average purity (bp)	Std error of average purity (seq)	Tool	UniFrac (bp)	UniFrac (seq)	binning type	rank
0	0	0	0	0	0	0.070	0.070	1.000	0.000	0.070	0.070	1.000	1.000	0.070	0.070	0.000	0.000	0.070	0.070	1.000	1.000	1.000	1.000	cami_challenge_H01					ganon-rtaxid_m16000-e5u4f3			genome	NA
1	2	1	1	1	1	0.069	0.069	0.987	0.987	0.087	0.087	0.414	0.414	0.069	0.069	0.012	0.012	0.070	0.070	0.988	0.988	0.996	0.996	cami_challenge_H01	0.044	0.044	0.066	0.066	ganon-rtaxid_m16000-e5u4f3	5.562597452539874	5.562597452539874	taxonomic	class
1	2	1	1	0	0	0.065	0.065	0.967	0.967	0.053	0.053	0.260	0.260	0.065	0.065	0.047	0.047	0.068	0.068	0.953	0.953	0.996	0.996	cami_challenge_H01	0.013	0.013	0.025	0.025	ganon-rtaxid_m16000-e5u4f3	5.562597452539874	5.562597452539874	taxonomic	family
2	2	1	1	0	0	0.047	0.047	0.900	0.900	0.032	0.032	0.108	0.108	0.047	0.047	0.313	0.313	0.069	0.069	0.687	0.687	0.988	0.988	cami_challenge_H01	0.008	0.008	0.012	0.012	ganon-rtaxid_m16000-e5u4f3	5.562597452539874	5.562597452539874	taxonomic	genus
1	2	1	1	0	0	0.067	0.067	0.977	0.977	0.065	0.065	0.328	0.328	0.067	0.067	0.030	0.030	0.069	0.069	0.970	0.970	0.994	0.994	cami_challenge_H01	0.021	0.021	0.039	0.039	ganon-rtaxid_m16000-e5u4f3	5.562597452539874	5.562597452539874	taxonomic	order
1	1	1	1	1	1	0.070	0.070	0.994	0.994	0.095	0.095	0.396	0.396	0.070	0.070	0.007	0.007	0.070	0.070	0.993	0.993	0.997	0.997	cami_challenge_H01	0.074	0.074	0.091	0.091	ganon-rtaxid_m16000-e5u4f3	5.562597452539874	5.562597452539874	taxonomic	phylum
1	1	1	1	0	0	0.008	0.008	0.983	0.983	0.004	0.004	0.002	0.002	0.008	0.008	0.923	0.923	0.106	0.106	0.077	0.077	0.995	0.995	cami_challenge_H01	0.004	0.004	0.001	0.001	ganon-rtaxid_m16000-e5u4f3	5.562597452539874	5.562597452539874	taxonomic	species
0	0	0	0	0	0	0.001	0.001	0.972	0.972	0.001	0.001	0.001	0.001	0.001	0.001	0.992	0.992	0.142	0.142	0.008	0.008	0.987	0.987	cami_challenge_H01	0.001	0.001	0.001	0.001	ganon-rtaxid_m16000-e5u4f3	5.562597452539874	5.562597452539874	taxonomic	strain
1	1	1	1	1	1	0.070	0.070	1.000	1.000	0.487	0.487	0.997	0.997	0.070	0.070	0.006	0.006	0.071	0.071	0.994	0.994	1.000	1.000	cami_challenge_H01	0.421	0.421	0.003	0.003	ganon-rtaxid_m16000-e5u4f3	5.562597452539874	5.562597452539874	taxonomic	superkingdom
0	0	0	0	0	0	0.182	0.182	0.000	0.000	0.182	0.182	1.000	1.000	0.182	0.182	0.000	0.000	0.182	0.182	1.000	1.000	1.000	1.000	cami_challenge_H01					kraken-default-default			genome	NA
1	1	1	1	1	1	0.171	0.171	0.886	0.886	0.129	0.129	0.228	0.228	0.171	0.171	0.059	0.059	0.182	0.182	0.941	0.941	0.960	0.960	cami_challenge_H01	0.048	0.048	0.043	0.043	kraken-default-default	4.96709600804276	4.96709600804276	taxonomic	class
2	2	1	1	1	1	0.136	0.136	0.758	0.758	0.099	0.099	0.153	0.153	0.136	0.136	0.224	0.224	0.175	0.175	0.776	0.776	0.977	0.977	cami_challenge_H01	0.017	0.017	0.017	0.017	kraken-default-default	4.96709600804276	4.96709600804276	taxonomic	family
5	6	2	2	1	1	0.089	0.089	0.686	0.686	0.059	0.059	0.066	0.066	0.089	0.089	0.503	0.503	0.179	0.179	0.497	0.497	0.978	0.978	cami_challenge_H01	0.011	0.011	0.008	0.008	kraken-default-default	4.96709600804276	4.96709600804276	taxonomic	genus
1	1	1	1	1	1	0.152	0.152	0.816	0.816	0.113	0.113	0.193	0.193	0.152	0.152	0.153	0.153	0.179	0.179	0.847	0.847	0.961	0.961	cami_challenge_H01	0.025	0.025	0.026	0.026	kraken-default-default	4.96709600804276	4.96709600804276	taxonomic	order
1	1	1	1	1	1	0.178	0.178	0.933	0.933	0.132	0.132	0.207	0.207	0.178	0.178	0.025	0.025	0.183	0.183	0.975	0.975	0.967	0.967	cami_challenge_H01	0.078	0.078	0.059	0.059	kraken-default-default	4.96709600804276	4.96709600804276	taxonomic	phylum
1	1	1	1	1	1	0.009	0.009	0.857	0.857	0.004	0.004	0.001	0.001	0.009	0.009	0.969	0.969	0.303	0.303	0.031	0.031	0.988	0.988	cami_challenge_H01	0.004	0.004	0.001	0.001	kraken-default-default	4.96709600804276	4.96709600804276	taxonomic	species
0	0	0	0	0	0	0.001	0.001	0.954	0.954	0.001	0.001	0.000	0.000	0.001	0.001	0.998	0.998	0.653	0.653	0.002	0.002	0.986	0.986	cami_challenge_H01	0.001	0.001	0.000	0.000	kraken-default-default	4.96709600804276	4.96709600804276	taxonomic	strain
1	1	1	1	1	1	0.183	0.183	0.989	0.989	0.571	0.571	0.659	0.659	0.183	0.183	0.003	0.003	0.184	0.184	0.997	0.997	0.999	0.999	cami_challenge_H01	0.391	0.391	0.330	0.330	kraken-default-default	4.96709600804276	4.96709600804276	taxonomic	superkingdom
0	0	0	0	0	0	0.272	0.272	0.000	0.000	0.272	0.272	1.000	1.000	0.272	0.272	0.000	0.000	0.272	0.272	1.000	1.000	1.000	1.000	cami_challenge_H01					centrifuge-default-taxid			genome	NA
0	0	0	0	0	0	0.220	0.220	0.672	0.672	0.148	0.148	0.167	0.167	0.220	0.220	0.170	0.170	0.265	0.265	0.830	0.830	0.886	0.886	cami_challenge_H01	0.049	0.049	0.036	0.036	centrifuge-default-taxid	4.309305139874857	4.309305139874857	taxonomic	class
2	2	1	1	1	1	0.156	0.156	0.552	0.552	0.113	0.113	0.116	0.116	0.156	0.156	0.379	0.379	0.252	0.252	0.621	0.621	0.964	0.964	cami_challenge_H01	0.018	0.018	0.014	0.014	centrifuge-default-taxid	4.309305139874857	4.309305139874857	taxonomic	family
4	7	1	2	1	1	0.099	0.099	0.517	0.517	0.066	0.066	0.053	0.053	0.099	0.099	0.614	0.614	0.258	0.258	0.386	0.386	0.974	0.974	cami_challenge_H01	0.011	0.011	0.007	0.007	centrifuge-default-taxid	4.309305139874857	4.309305139874857	taxonomic	genus
0	1	0	1	0	1	0.181	0.181	0.616	0.616	0.129	0.129	0.143	0.143	0.181	0.181	0.300	0.300	0.258	0.258	0.700	0.700	0.928	0.928	cami_challenge_H01	0.026	0.026	0.021	0.021	centrifuge-default-taxid	4.309305139874857	4.309305139874857	taxonomic	order
0	0	0	0	0	0	0.242	0.242	0.730	0.730	0.153	0.153	0.143	0.143	0.242	0.242	0.099	0.099	0.269	0.269	0.901	0.901	0.865	0.865	cami_challenge_H01	0.080	0.080	0.048	0.048	centrifuge-default-taxid	4.309305139874857	4.309305139874857	taxonomic	phylum
1	1	1	1	1	1	0.010	0.010	0.690	0.690	0.004	0.004	0.001	0.001	0.010	0.010	0.978	0.978	0.435	0.435	0.022	0.022	0.986	0.986	cami_challenge_H01	0.004	0.004	0.001	0.001	centrifuge-default-taxid	4.309305139874857	4.309305139874857	taxonomic	species
0	0	0	0	0	0	0.002	0.002	0.910	0.910	0.001	0.001	0.000	0.000	0.002	0.002	0.998	0.998	0.952	0.952	0.002	0.002	0.984	0.984	cami_challenge_H01	0.001	0.001	0.000	0.000	centrifuge-default-taxid	4.309305139874857	4.309305139874857	taxonomic	strain
0	0	0	0	0	0	0.272	0.272	0.865	0.865	0.619	0.619	0.590	0.590	0.272	0.272	0.007	0.007	0.274	0.274	0.993	0.993	0.990	0.990	cami_challenge_H01	0.351	0.351	0.302	0.302	centrifuge-default-taxid	4.309305139874857	4.309305139874857	taxonomic	superkingdom
0	0	0	0	0	0	0.201	0.201	0.000	0.000	0.201	0.201	1.000	1.000	0.201	0.201	0.000	0.000	0.201	0.201	1.000	1.000	1.000	1.000	cami_challenge_H01					diamond-default-default			genome	NA
0	0	0	0	0	0	0.163	0.163	0.846	0.846	0.107	0.107	0.399	0.399	0.163	0.163	0.110	0.110	0.183	0.183	0.890	0.890	0.938	0.938	cami_challenge_H01	0.033	0.033	0.078	0.078	diamond-default-default	4.051620426626501	4.051620426626501	taxonomic	class
1	1	0	0	0	0	0.099	0.099	0.690	0.690	0.071	0.071	0.229	0.229	0.099	0.099	0.363	0.363	0.155	0.155	0.637	0.637	0.954	0.954	cami_challenge_H01	0.014	0.014	0.037	0.037	diamond-default-default	4.051620426626501	4.051620426626501	taxonomic	family
1	1	0	0	0	0	0.044	0.044	0.476	0.476	0.027	0.027	0.119	0.119	0.044	0.044	0.697	0.697	0.146	0.146	0.303	0.303	0.950	0.950	cami_challenge_H01	0.007	0.007	0.027	0.027	diamond-default-default	4.051620426626501	4.051620426626501	taxonomic	genus
0	0	0	0	0	0	0.129	0.129	0.804	0.804	0.090	0.090	0.320	0.320	0.129	0.129	0.231	0.231	0.168	0.168	0.769	0.769	0.942	0.942	cami_challenge_H01	0.019	0.019	0.047	0.047	diamond-default-default	4.051620426626501	4.051620426626501	taxonomic	order
0	0	0	0	0	0	0.183	0.183	0.889	0.889	0.111	0.111	0.303	0.303	0.183	0.183	0.049	0.049	0.193	0.193	0.951	0.951	0.945	0.945	cami_challenge_H01	0.048	0.048	0.091	0.091	diamond-default-default	4.051620426626501	4.051620426626501	taxonomic	phylum
0	0	0	0	0	0	0.000	0.000	0.195	0.195	0.000	0.000	0.000	0.000	0.000	0.000	1.000	1.000	0.206	0.206	0.000	0.000	0.952	0.952	cami_challenge_H01	0.000	0.000	0.000	0.000	diamond-default-default	4.051620426626501	4.051620426626501	taxonomic	species
0	0	0	0	0	0	0.000	0.000	0.393	0.393	0.000	0.000	0.000	0.000	0.000	0.000	1.000	1.000	0.611	0.611	0.000	0.000	0.937	0.937	cami_challenge_H01	0.000	0.000	0.000	0.000	diamond-default-default	4.051620426626501	4.051620426626501	taxonomic	strain
0	0	0	0	0	0	0.202	0.202	-0.000	-0.000	0.101	0.101	0.499	0.499	0.202	0.202	0.002	0.002	0.202	0.202	0.998	0.998	1.000	1.000	cami_challenge_H01	0.101	0.101	0.499	0.499	diamond-default-default	4.051620426626501	4.051620426626501	taxonomic	superkingdom
0	0	0	0	0	0	0.154	0.154	0.000	0.000	0.154	0.154	1.000	1.000	0.154	0.154	0.000	0.000	0.154	0.154	1.000	1.000	1.000	1.000	cami_challenge_H01					clark-default-default			genome	NA
1	1	1	1	1	1	0.146	0.146	0.881	0.881	0.119	0.119	0.223	0.223	0.146	0.146	0.061	0.061	0.155	0.155	0.939	0.939	0.959	0.959	cami_challenge_H01	0.047	0.047	0.043	0.043	clark-default-default	5.062066155994029	5.062066155994029	taxonomic	class
2	2	1	1	1	1	0.119	0.119	0.760	0.760	0.088	0.088	0.148	0.148	0.119	0.119	0.223	0.223	0.154	0.154	0.777	0.777	0.977	0.977	cami_challenge_H01	0.016	0.016	0.017	0.017	clark-default-default	5.062066155994029	5.062066155994029	taxonomic	family
4	5	1	1	1	1	0.080	0.080	0.688	0.688	0.053	0.053	0.065	0.065	0.080	0.080	0.502	0.502	0.161	0.161	0.498	0.498	0.978	0.978	cami_challenge_H01	0.010	0.010	0.008	0.008	clark-default-default	5.062066155994029	5.062066155994029	taxonomic	genus
1	1	1	1	1	1	0.131	0.131	0.811	0.811	0.101	0.101	0.187	0.187	0.131	0.131	0.154	0.154	0.155	0.155	0.846	0.846	0.960	0.960	cami_challenge_H01	0.024	0.024	0.026	0.026	clark-default-default	5.062066155994029	5.062066155994029	taxonomic	order
1	1	1	1	1	1	0.151	0.151	0.930	0.930	0.123	0.123	0.201	0.201	0.151	0.151	0.026	0.026	0.155	0.155	0.974	0.974	0.965	0.965	cami_challenge_H01	0.077	0.077	0.059	0.059	clark-default-default	5.062066155994029	5.062066155994029	taxonomic	phylum
1	1	1	1	1	1	0.009	0.009	0.862	0.862	0.004	0.004	0.001	0.001	0.009	0.009	0.968	0.968	0.292	0.292	0.032	0.032	0.988	0.988	cami_challenge_H01	0.004	0.004	0.001	0.001	clark-default-default	5.062066155994029	5.062066155994029	taxonomic	species
0	0	0	0	0	0	0.000	0.000	0.265	0.242	0.000	0.000	0.000	0.000	0.000	0.000	1.000	1.000	0.000	0.000	0.000	0.000	0.690	0.687	cami_challenge_H01	0.000	0.000	0.000	0.000	clark-default-default	5.062066155994029	5.062066155994029	taxonomic	strain
1	1	1	1	1	1	0.155	0.155	0.988	0.988	0.552	0.552	0.659	0.659	0.155	0.155	0.003	0.003	0.155	0.155	0.997	0.997	0.999	0.999	cami_challenge_H01	0.401	0.401	0.329	0.329	clark-default-default	5.062066155994029	5.062066155994029	taxonomic	superkingdom
0	0	0	0	0	0	0.299	0.299	0.000	0.000	0.299	0.299	1.000	1.000	0.299	0.299	0.000	0.000	0.299	0.299	1.000	1.000	1.000	1.000	cami_challenge_H01					kraken2-default-default			genome	NA
0	0	0	0	0	0	0.257	0.257	0.769	0.769	0.167	0.167	0.185	0.185	0.257	0.257	0.122	0.122	0.293	0.293	0.878	0.878	0.919	0.919	cami_challenge_H01	0.050	0.050	0.038	0.038	kraken2-default-default	4.534741649779323	4.534741649779323	taxonomic	class
2	2	2	2	1	1	0.189	0.189	0.637	0.637	0.136	0.136	0.131	0.131	0.189	0.189	0.316	0.316	0.277	0.277	0.684	0.684	0.970	0.970	cami_challenge_H01	0.020	0.020	0.015	0.015	kraken2-default-default	4.534741649779323	4.534741649779323	taxonomic	family
4	7	3	4	1	1	0.118	0.118	0.569	0.569	0.079	0.079	0.058	0.058	0.118	0.118	0.579	0.579	0.281	0.281	0.421	0.421	0.976	0.976	cami_challenge_H01	0.013	0.013	0.007	0.007	kraken2-default-default	4.534741649779323	4.534741649779323	taxonomic	genus
1	2	1	1	1	1	0.217	0.217	0.705	0.705	0.152	0.152	0.162	0.162	0.217	0.217	0.237	0.237	0.285	0.285	0.763	0.763	0.943	0.943	cami_challenge_H01	0.027	0.027	0.023	0.023	kraken2-default-default	4.534741649779323	4.534741649779323	taxonomic	order
0	0	0	0	0	0	0.277	0.277	0.815	0.815	0.170	0.170	0.160	0.160	0.277	0.277	0.069	0.069	0.297	0.297	0.931	0.931	0.908	0.908	cami_challenge_H01	0.080	0.080	0.051	0.051	kraken2-default-default	4.534741649779323	4.534741649779323	taxonomic	phylum
1	1	1	1	1	1	0.010	0.010	0.701	0.701	0.004	0.004	0.001	0.001	0.010	0.010	0.978	0.978	0.472	0.472	0.022	0.022	0.987	0.987	cami_challenge_H01	0.004	0.004	0.001	0.001	kraken2-default-default	4.534741649779323	4.534741649779323	taxonomic	species
0	0	0	0	0	0	0.002	0.002	0.896	0.896	0.001	0.001	0.000	0.000	0.002	0.002	0.998	0.998	1.023	1.023	0.002	0.002	0.983	0.983	cami_challenge_H01	0.001	0.001	0.000	0.000	kraken2-default-default	4.534741649779323	4.534741649779323	taxonomic	strain
0	0	0	0	0	0	0.300	0.300	0.903	0.903	0.637	0.637	0.609	0.609	0.300	0.300	0.005	0.005	0.301	0.301	0.995	0.995	0.994	0.994	cami_challenge_H01	0.340	0.340	0.308	0.308	kraken2-default-default	4.534741649779323	4.534741649779323	taxonomic	superkingdom
