## Supplementary Material 2 for "ganon: precise metagenomics classification against large and up-to-date sets of reference sequences": centrifuge-default-taxid.cumu.tsv

-	gt	db	class	tp	fp	cs_db	cs_class	cs_tp	cs_fp	tp_direct	tp_indirect	fp_lower	fp_higher	sens_max_db	sens	prec	f1s
SUM	49905935	49905935	13558989	1502856	12056133	-	-	-	-	305867	1196989	8911863	3144270	-	-	-	-
species+	8734157	166636	8380000	13367	8366633	166636	8380000	13367	8366633	13367	0	6049267	2317366	0.08022	0.00027	0.00160	0.00046
species	17604521	726618	3070389	205314	2865075	893254	11450389	218681	11231708	54599	150715	2095275	769800	0.24481	0.00438	0.01910	0.00713
genus	21714116	28172461	835084	273079	562005	29065715	12285473	491760	11793713	221731	51348	504901	57104	0.01692	0.00985	0.04003	0.01581
family	1853141	19189116	314651	192130	122521	48254831	12600124	683890	11916234	16170	175960	122521	0	0.01417	0.01370	0.05428	0.02188
order	0	1077511	191647	140180	51467	49332342	12791771	824070	11967701	0	140180	51467	0	0.01670	0.01651	0.06442	0.02629
class	0	159880	334264	289987	44277	49492222	13126035	1114057	12011978	0	289987	44277	0	0.02251	0.02232	0.08487	0.03535
phylum	0	0	198343	174762	23581	49492222	13324378	1288819	12035559	0	174762	23581	0	0.02604	0.02582	0.09673	0.04077
superkingdom	0	0	220593	214037	6556	49492222	13544971	1502856	12042115	0	214037	6556	0	0.03037	0.03011	0.11095	0.04737
root	0	413713	14018	0	14018	49905935	13558989	1502856	12056133	0	0	14018	0	0.03011	0.03011	0.11084	0.04736
