## Supplementary Material 2 for "ganon: precise metagenomics classification against large and up-to-date sets of reference sequences": centrifuge-default-taxid.rank.tsv

-	gt	db	class	tp	fp	sens_max_db	sens	prec	f1s
assembly	0	0	0	0	0	0.00000	0.00000	0.00000	0.00000
species+	8734157	166636	8380000	13367	8366633	0.08022	0.00027	0.00160	0.00046
species	26338678	893254	11450389	256385	11194004	0.28702	0.00514	0.02239	0.00836
genus	47639081	29065715	12267096	4735047	7532049	0.16291	0.09488	0.38600	0.15232
family	49349208	48254831	12425756	7710447	4715309	0.15979	0.15450	0.62052	0.24740
order	49349208	49332342	12741732	8913552	3828180	0.18068	0.17861	0.69956	0.28456
class	49492222	49492222	13091634	10867726	2223908	0.21958	0.21776	0.83013	0.34502
phylum	49492222	49492222	13323419	11998682	1324737	0.24244	0.24043	0.90057	0.37953
superkingdom	49492222	49492222	13544971	13445483	99488	0.27167	0.26942	0.99265	0.42381
root	49905935	49905935	13558989	13558989	0	0.27169	0.27169	1.00000	0.42729
