## Supplementary Material 2 for "ganon: precise metagenomics classification against large and up-to-date sets of reference sequences": clark-default-default.cumu.tsv

-	gt	db	class	tp	fp	cs_db	cs_class	cs_tp	cs_fp	tp_direct	tp_indirect	fp_lower	fp_higher	sens_max_db	sens	prec	f1s
SUM	49905935	49905935	7694599	247006	7447593	-	-	-	-	84372	162634	4867442	2580151	-	-	-	-
species+	8734157	166636	1516	0	1516	166636	1516	0	1516	0	0	190	1326	0.00000	0.00000	0.00000	0.00000
species	17604521	726618	7693083	247006	7446077	893254	7694599	247006	7447593	84372	162634	4867252	2578825	0.27652	0.00495	0.03210	0.00858
genus	21714116	28172461	0	0	0	29065715	7694599	247006	7447593	0	0	0	0	0.00850	0.00495	0.03210	0.00858
family	1853141	19189116	0	0	0	48254831	7694599	247006	7447593	0	0	0	0	0.00512	0.00495	0.03210	0.00858
order	0	1077511	0	0	0	49332342	7694599	247006	7447593	0	0	0	0	0.00501	0.00495	0.03210	0.00858
class	0	159880	0	0	0	49492222	7694599	247006	7447593	0	0	0	0	0.00499	0.00495	0.03210	0.00858
phylum	0	0	0	0	0	49492222	7694599	247006	7447593	0	0	0	0	0.00499	0.00495	0.03210	0.00858
superkingdom	0	0	0	0	0	49492222	7694599	247006	7447593	0	0	0	0	0.00499	0.00495	0.03210	0.00858
root	0	413713	0	0	0	49905935	7694599	247006	7447593	0	0	0	0	0.00495	0.00495	0.03210	0.00858
