## Supplementary Material 2 for "ganon: precise metagenomics classification against large and up-to-date sets of reference sequences": clark-default-default.rank.tsv

-	gt	db	class	tp	fp	sens_max_db	sens	prec	f1s
assembly	0	0	0	0	0	0.00000	0.00000	0.00000	0.00000
species+	8734157	166636	1516	0	1516	0.00000	0.00000	0.00000	0.00000
species	26338678	893254	7694599	247006	7447593	0.27652	0.00495	0.03210	0.00858
genus	47639081	29065715	7687267	3828831	3858436	0.13173	0.07672	0.49807	0.13296
family	49349208	48254831	7589312	5896505	1692807	0.12220	0.11815	0.77695	0.20511
order	49349208	49332342	7669847	6486238	1183609	0.13148	0.12997	0.84568	0.22531
class	49492222	49492222	7688408	7217327	471081	0.14583	0.14462	0.93873	0.25063
phylum	49492222	49492222	7694420	7493988	200432	0.15142	0.15016	0.97395	0.26021
superkingdom	49492222	49492222	7694599	7673409	21190	0.15504	0.15376	0.99725	0.26644
root	49905935	49905935	7694599	7694599	0	0.15418	0.15418	1.00000	0.26717
