## Supplementary Material 2 for "ganon: precise metagenomics classification against large and up-to-date sets of reference sequences": diamond-default-default.cumu.tsv

-	gt	db	class	tp	fp	cs_db	cs_class	cs_tp	cs_fp	tp_direct	tp_indirect	fp_lower	fp_higher	sens_max_db	sens	prec	f1s
SUM	49905935	49905935	10017590	2948541	7069049	-	-	-	-	203742	2744799	5552345	1516704	-	-	-	-
species+	8734157	166636	5341772	0	5341772	166636	5341772	0	5341772	0	0	3971432	1370340	0.00000	0.00000	0.00000	0.00000
species	17604521	726618	76101	0	76101	893254	5417873	0	5417873	0	0	74865	1236	0.00000	0.00000	0.00000	0.00000
genus	21714116	28172461	1528562	273151	1255411	29065715	6946435	273151	6673284	200926	72225	1110283	145128	0.00940	0.00547	0.03932	0.00961
family	1853141	19189116	711996	494027	217969	48254831	7658431	767178	6891253	2816	491211	217969	0	0.01590	0.01537	0.10017	0.02665
order	0	1077511	646713	575774	70939	49332342	8305144	1342952	6962192	0	575774	70939	0	0.02722	0.02691	0.16170	0.04614
class	0	159880	780252	709424	70828	49492222	9085396	2052376	7033020	0	709424	70828	0	0.04147	0.04112	0.22590	0.06958
phylum	0	0	450453	422483	27970	49492222	9535849	2474859	7060990	0	422483	27970	0	0.05001	0.04959	0.25953	0.08327
superkingdom	0	0	481702	473682	8020	49492222	10017551	2948541	7069010	0	473682	8020	0	0.05958	0.05908	0.29434	0.09841
root	0	413713	39	0	39	49905935	10017590	2948541	7069049	0	0	39	0	0.05908	0.05908	0.29434	0.09841
