## Supplementary Material 2 for "ganon: precise metagenomics classification against large and up-to-date sets of reference sequences": diamond-default-default.rank.tsv

-	gt	db	class	tp	fp	sens_max_db	sens	prec	f1s
assembly	0	0	0	0	0	0.00000	0.00000	0.00000	0.00000
species+	8734157	166636	5341772	0	5341772	0.00000	0.00000	0.00000	0.00000
species	26338678	893254	5417873	0	5417873	0.00000	0.00000	0.00000	0.00000
genus	47639081	29065715	6946219	2101428	4844791	0.07230	0.04211	0.30253	0.07393
family	49349208	48254831	7658431	4881249	2777182	0.10116	0.09781	0.63737	0.16959
order	49349208	49332342	8305144	6384609	1920535	0.12942	0.12793	0.76875	0.21936
class	49492222	49492222	9071111	8076058	995053	0.16318	0.16183	0.89031	0.27387
phylum	49492222	49492222	9535631	9069534	466097	0.18325	0.18173	0.95112	0.30516
superkingdom	49492222	49492222	10017551	9998910	18641	0.20203	0.20036	0.99814	0.33372
root	49905935	49905935	10017590	10017590	0	0.20073	0.20073	1.00000	0.33435
