## Supplementary Material 2 for "ganon: precise metagenomics classification against large and up-to-date sets of reference sequences": ganon-rtaxid_m16000-e5u4f3.cumu.tsv

-	gt	db	class	tp	fp	cs_db	cs_class	cs_tp	cs_fp	tp_direct	tp_indirect	fp_lower	fp_higher	sens_max_db	sens	prec	f1s
SUM	49905935	49905935	3495011	774547	2720464	-	-	-	-	370983	403564	1744264	976200	-	-	-	-
species+	8734157	166636	1267805	10245	1257560	166636	1267805	10245	1257560	10245	0	771701	485859	0.06148	0.00021	0.00808	0.00040
species	17604521	726618	1514984	201658	1313326	893254	2782789	211903	2570886	57979	143679	850863	462463	0.23723	0.00425	0.07615	0.00804
genus	21714116	28172461	495741	366760	128981	29065715	3278530	578663	2699867	295480	71280	101105	27876	0.01991	0.01160	0.17650	0.02176
family	1853141	19189116	85550	75406	10144	48254831	3364080	654069	2710011	7279	68127	10142	2	0.01355	0.01311	0.19443	0.02456
order	0	1077511	43821	40158	3663	49332342	3407901	694227	2713674	0	40158	3663	0	0.01407	0.01391	0.20371	0.02604
class	0	159880	54777	51552	3225	49492222	3462678	745779	2716899	0	51552	3225	0	0.01507	0.01494	0.21538	0.02795
phylum	0	0	17816	16962	854	49492222	3480494	762741	2717753	0	16962	854	0	0.01541	0.01528	0.21915	0.02857
superkingdom	0	0	14234	11806	2428	49492222	3494728	774547	2720181	0	11806	2428	0	0.01565	0.01552	0.22163	0.02901
root	0	413713	283	0	283	49905935	3495011	774547	2720464	0	0	283	0	0.01552	0.01552	0.22162	0.02901
