## Supplementary Material 2 for "ganon: precise metagenomics classification against large and up-to-date sets of reference sequences": ganon-rtaxid_m16000-e5u4f3.rank.tsv

-	gt	db	class	tp	fp	sens_max_db	sens	prec	f1s
assembly	0	0	0	0	0	0.00000	0.00000	0.00000	0.00000
species+	8734157	166636	1267805	10245	1257560	0.06148	0.00021	0.00808	0.00040
species	26338678	893254	2782789	215663	2567126	0.24144	0.00432	0.07750	0.00819
genus	47639081	29065715	3277966	2251273	1026693	0.07745	0.04511	0.68679	0.08466
family	49349208	48254831	3352964	3194752	158212	0.06621	0.06402	0.95281	0.11997
order	49349208	49332342	3406702	3304004	102698	0.06697	0.06620	0.96985	0.12395
class	49492222	49492222	3462458	3420441	42017	0.06911	0.06854	0.98786	0.12818
phylum	49492222	49492222	3480494	3454665	25829	0.06980	0.06922	0.99258	0.12942
superkingdom	49492222	49492222	3494728	3474127	20601	0.07020	0.06961	0.99411	0.13012
root	49905935	49905935	3495011	3495011	0	0.07003	0.07003	1.00000	0.13090
