## Supplementary Material 2 for "ganon: precise metagenomics classification against large and up-to-date sets of reference sequences": kraken2-default-default.cumu.tsv

-	gt	db	class	tp	fp	cs_db	cs_class	cs_tp	cs_fp	tp_direct	tp_indirect	fp_lower	fp_higher	sens_max_db	sens	prec	f1s
SUM	49905935	49905935	14912450	1736258	13176192	-	-	-	-	351236	1385022	9362225	3813967	-	-	-	-
species+	8734157	166636	9005241	13413	8991828	166636	9005241	13413	8991828	13413	0	6225703	2766125	0.08049	0.00027	0.00149	0.00046
species	17604521	726618	3433288	207267	3226021	893254	12438529	220680	12217849	55009	152258	2246981	979040	0.24705	0.00442	0.01774	0.00708
genus	21714116	28172461	977119	326787	650332	29065715	13415648	547467	12868181	260361	66426	581532	68800	0.01884	0.01097	0.04081	0.01729
family	1853141	19189116	420586	269412	151174	48254831	13836234	816879	13019355	22453	246959	151172	2	0.01693	0.01637	0.05904	0.02563
order	0	1077511	270348	199724	70624	49332342	14106582	1016603	13089979	0	199724	70624	0	0.02061	0.02037	0.07207	0.03176
class	0	159880	400448	353273	47175	49492222	14507030	1369876	13137154	0	353273	47175	0	0.02768	0.02745	0.09443	0.04253
phylum	0	0	205043	182895	22148	49492222	14712073	1552771	13159302	0	182895	22148	0	0.03137	0.03111	0.10554	0.04806
superkingdom	0	0	191071	183487	7584	49492222	14903144	1736258	13166886	0	183487	7584	0	0.03508	0.03479	0.11650	0.05358
root	0	413713	9306	0	9306	49905935	14912450	1736258	13176192	0	0	9306	0	0.03479	0.03479	0.11643	0.05357
