## Supplementary Material 2 for "ganon: precise metagenomics classification against large and up-to-date sets of reference sequences": kraken2-default-default.rank.tsv

-	gt	db	class	tp	fp	sens_max_db	sens	prec	f1s
assembly	0	0	0	0	0	0.00000	0.00000	0.00000	0.00000
species+	8734157	166636	9005241	13413	8991828	0.08049	0.00027	0.00149	0.00046
species	26338678	893254	12438529	272032	12166497	0.30454	0.00545	0.02187	0.00873
genus	47639081	29065715	13396247	5633152	7763095	0.19381	0.11288	0.42050	0.17798
family	49349208	48254831	13657561	9348557	4309004	0.19373	0.18732	0.68450	0.29415
order	49349208	49332342	14060670	10724006	3336664	0.21738	0.21488	0.76270	0.33530
class	49492222	49492222	14476807	12705302	1771505	0.25671	0.25458	0.87763	0.39468
phylum	49492222	49492222	14711238	13699830	1011408	0.27681	0.27451	0.93125	0.42403
superkingdom	49492222	49492222	14903144	14823231	79913	0.29951	0.29702	0.99464	0.45744
root	49905935	49905935	14912450	14912450	0	0.29881	0.29881	1.00000	0.46013
