## Supplementary Material 2 for "ganon: precise metagenomics classification against large and up-to-date sets of reference sequences": kraken-default-default.cumu.tsv

-	gt	db	class	tp	fp	cs_db	cs_class	cs_tp	cs_fp	tp_direct	tp_indirect	fp_lower	fp_higher	sens_max_db	sens	prec	f1s
SUM	49905935	49905935	9099844	889312	8210532	-	-	-	-	264962	624350	5428392	2782140	-	-	-	-
species+	8734157	166636	5740097	13066	5727031	166636	5740097	13066	5727031	13066	0	3672659	2054372	0.07841	0.00026	0.00228	0.00047
species	17604521	726618	2244006	204846	2039160	893254	7984103	217912	7766191	54511	150335	1357727	681433	0.24395	0.00437	0.02729	0.00753
genus	21714116	28172461	558613	229612	329001	29065715	8542716	447524	8095192	185809	43803	282666	46335	0.01540	0.00897	0.05239	0.01531
family	1853141	18871274	196983	132640	64343	47936989	8739699	580164	8159535	11576	121064	64343	0	0.01210	0.01163	0.06638	0.01979
order	0	1395353	109044	83104	25940	49332342	8848743	663268	8185475	0	83104	25940	0	0.01344	0.01329	0.07496	0.02258
class	0	159880	146106	131771	14335	49492222	8994849	795039	8199810	0	131771	14335	0	0.01606	0.01593	0.08839	0.02700
phylum	0	0	61006	55684	5322	49492222	9055855	850723	8205132	0	55684	5322	0	0.01719	0.01705	0.09394	0.02886
superkingdom	0	0	42346	38589	3757	49492222	9098201	889312	8208889	0	38589	3757	0	0.01797	0.01782	0.09775	0.03014
root	0	413713	1643	0	1643	49905935	9099844	889312	8210532	0	0	1643	0	0.01782	0.01782	0.09773	0.03014
