## Supplementary Material 2 for "ganon: precise metagenomics classification against large and up-to-date sets of reference sequences": kraken-default-default.rank.tsv

-	gt	db	class	tp	fp	sens_max_db	sens	prec	f1s
assembly	0	0	0	0	0	0.00000	0.00000	0.00000	0.00000
species+	8734157	166636	5740097	13066	5727031	0.07841	0.00026	0.00228	0.00047
species	26338678	893254	7984103	250210	7733893	0.28011	0.00501	0.03134	0.00864
genus	47639081	29065715	8535244	4245557	4289687	0.14607	0.08507	0.49741	0.14529
family	49349208	47936989	8633721	6690007	1943714	0.13956	0.13405	0.77487	0.22856
order	49349208	49332342	8825721	7479445	1346276	0.15161	0.14987	0.84746	0.25470
class	49492222	49492222	8989142	8454820	534322	0.17083	0.16942	0.94056	0.28711
phylum	49492222	49492222	9055684	8830262	225422	0.17842	0.17694	0.97511	0.29953
superkingdom	49492222	49492222	9098201	9067532	30669	0.18321	0.18169	0.99663	0.30735
root	49905935	49905935	9099844	9099844	0	0.18234	0.18234	1.00000	0.30844
