## Supplementary Material 2 for "ganon: precise metagenomics classification against large and up-to-date sets of reference sequences": results.tsv

>0.5compl<0.05cont	>0.5compl<0.1cont	>0.7compl<0.05cont	>0.7compl<0.1cont	>0.9compl<0.05cont	>0.9compl<0.1cont	Accuracy (bp)	Accuracy (seq)	Adjusted Rand index (bp)	Adjusted Rand index (seq)	Average completeness (bp)	Average completeness (seq)	Average purity (bp)	Average purity (seq)	Completeness (bp)	Completeness (seq)	Misclassification rate (bp)	Misclassification rate (seq)	Percentage of assigned bps	Percentage of assigned sequences	Purity (bp)	Purity (seq)	Rand index (bp)	Rand index (seq)	Sample	Std error of average completeness (bp)	Std error of average completeness (seq)	Std error of average purity (bp)	Std error of average purity (seq)	Tool	UniFrac (bp)	UniFrac (seq)	binning type	rank
71	74	61	64	53	54	0.324	0.324	0.351	0.351	0.043	0.043	0.812	0.812	0.443	0.443	0.348	0.348	0.497	0.497	0.652	0.652	0.825	0.825	cami_toy_H01-assembly	0.004	0.004	0.005	0.005	ganon-rassembly_m24000-e3u2f2			genome	NA
18	18	16	16	11	11	0.529	0.529	0.998	0.998	0.544	0.544	0.500	0.500	0.529	0.529	0.001	0.001	0.530	0.530	0.999	0.999	0.999	0.999	cami_toy_H01-assembly	0.072	0.072	0.063	0.063	ganon-rassembly_m24000-e3u2f2	6.9774370422730785	6.9774370422730785	taxonomic	class
65	66	58	59	38	39	0.507	0.507	0.999	0.999	0.516	0.516	0.375	0.375	0.507	0.507	0.005	0.005	0.509	0.509	0.995	0.995	1.000	1.000	cami_toy_H01-assembly	0.037	0.037	0.028	0.028	ganon-rassembly_m24000-e3u2f2	6.9774370422730785	6.9774370422730785	taxonomic	family
101	109	93	100	72	78	0.513	0.513	0.999	0.999	0.529	0.529	0.237	0.237	0.513	0.513	0.008	0.008	0.517	0.517	0.992	0.992	1.000	1.000	cami_toy_H01-assembly	0.031	0.031	0.017	0.017	ganon-rassembly_m24000-e3u2f2	6.9774370422730785	6.9774370422730785	taxonomic	genus
40	41	34	35	23	24	0.508	0.508	0.998	0.998	0.530	0.530	0.492	0.492	0.508	0.508	0.002	0.002	0.510	0.510	0.998	0.998	1.000	1.000	cami_toy_H01-assembly	0.047	0.047	0.041	0.041	ganon-rassembly_m24000-e3u2f2	6.9774370422730785	6.9774370422730785	taxonomic	order
13	13	12	12	7	7	0.498	0.498	0.999	0.999	0.609	0.609	0.550	0.550	0.498	0.498	0.000	0.000	0.498	0.498	1.000	1.000	1.000	1.000	cami_toy_H01-assembly	0.094	0.094	0.088	0.088	ganon-rassembly_m24000-e3u2f2	6.9774370422730785	6.9774370422730785	taxonomic	phylum
117	124	112	119	92	98	0.409	0.409	0.997	0.997	0.341	0.341	0.116	0.116	0.409	0.409	0.107	0.107	0.458	0.458	0.893	0.893	1.000	1.000	cami_toy_H01-assembly	0.023	0.023	0.009	0.009	ganon-rassembly_m24000-e3u2f2	6.9774370422730785	6.9774370422730785	taxonomic	species
48	49	42	43	41	41	0.158	0.158	0.991	0.991	0.173	0.173	0.049	0.049	0.158	0.158	0.381	0.381	0.255	0.255	0.619	0.619	0.999	0.999	cami_toy_H01-assembly	0.020	0.020	0.005	0.005	ganon-rassembly_m24000-e3u2f2	6.9774370422730785	6.9774370422730785	taxonomic	strain
1	1	1	1	0	0	0.497	0.497	1.000	1.000	0.643	0.643	0.667	0.667	0.497	0.497	0.000	0.000	0.497	0.497	1.000	1.000	1.000	1.000	cami_toy_H01-assembly	0.151	0.151	0.333	0.333	ganon-rassembly_m24000-e3u2f2	6.9774370422730785	6.9774370422730785	taxonomic	superkingdom
60	68	52	59	42	48	0.351	0.351	0.370	0.370	0.037	0.037	0.680	0.680	0.466	0.466	0.341	0.341	0.534	0.534	0.659	0.659	0.847	0.847	cami_toy_H01-assembly	0.003	0.003	0.005	0.005	krakenuniq-default-default			genome	NA
14	16	12	14	8	10	0.563	0.563	0.989	0.989	0.558	0.558	0.423	0.423	0.563	0.563	0.007	0.007	0.567	0.567	0.993	0.993	0.997	0.997	cami_toy_H01-assembly	0.072	0.072	0.058	0.058	krakenuniq-default-default	6.845956178021273	6.845956178021273	taxonomic	class
50	58	46	53	33	37	0.532	0.532	0.990	0.990	0.536	0.536	0.309	0.309	0.532	0.532	0.025	0.025	0.546	0.546	0.975	0.975	0.999	0.999	cami_toy_H01-assembly	0.037	0.037	0.025	0.025	krakenuniq-default-default	6.845956178021273	6.845956178021273	taxonomic	family
78	92	74	85	59	67	0.534	0.534	0.989	0.989	0.545	0.545	0.190	0.190	0.534	0.534	0.036	0.036	0.554	0.554	0.964	0.964	0.999	0.999	cami_toy_H01-assembly	0.031	0.031	0.014	0.014	krakenuniq-default-default	6.845956178021273	6.845956178021273	taxonomic	genus
34	38	30	33	21	23	0.539	0.539	0.990	0.990	0.552	0.552	0.406	0.406	0.539	0.539	0.013	0.013	0.546	0.546	0.987	0.987	0.998	0.998	cami_toy_H01-assembly	0.046	0.046	0.037	0.037	krakenuniq-default-default	6.845956178021273	6.845956178021273	taxonomic	order
12	13	11	12	7	8	0.533	0.533	0.995	0.995	0.624	0.624	0.432	0.432	0.533	0.533	0.002	0.002	0.534	0.534	0.998	0.998	0.998	0.998	cami_toy_H01-assembly	0.094	0.094	0.079	0.079	krakenuniq-default-default	6.845956178021273	6.845956178021273	taxonomic	phylum
101	110	97	105	79	87	0.412	0.412	0.990	0.990	0.344	0.344	0.093	0.093	0.412	0.412	0.162	0.162	0.492	0.492	0.838	0.838	0.999	0.999	cami_toy_H01-assembly	0.023	0.023	0.007	0.007	krakenuniq-default-default	6.845956178021273	6.845956178021273	taxonomic	species
39	44	34	38	33	37	0.158	0.158	0.975	0.975	0.172	0.172	0.042	0.042	0.158	0.158	0.433	0.433	0.279	0.279	0.567	0.567	0.997	0.997	cami_toy_H01-assembly	0.020	0.020	0.004	0.004	krakenuniq-default-default	6.845956178021273	6.845956178021273	taxonomic	strain
2	2	1	1	0	0	0.533	0.533	0.999	0.999	0.670	0.670	0.666	0.666	0.533	0.533	0.000	0.000	0.534	0.534	1.000	1.000	1.000	1.000	cami_toy_H01-assembly	0.141	0.141	0.333	0.333	krakenuniq-default-default	6.845956178021273	6.845956178021273	taxonomic	superkingdom
46	58	42	52	34	41	0.371	0.371	0.347	0.347	0.033	0.033	0.587	0.587	0.479	0.479	0.352	0.352	0.572	0.572	0.648	0.648	0.849	0.849	cami_toy_H01-assembly	0.003	0.003	0.005	0.005	centrifuge-default-assembly			genome	NA
12	13	10	11	7	8	0.590	0.590	0.964	0.964	0.567	0.567	0.385	0.385	0.590	0.590	0.023	0.023	0.604	0.604	0.977	0.977	0.989	0.989	cami_toy_H01-assembly	0.072	0.072	0.054	0.054	centrifuge-default-assembly	6.658077919260829	6.658077919260829	taxonomic	class
35	41	35	38	30	31	0.549	0.549	0.972	0.972	0.547	0.547	0.277	0.277	0.549	0.549	0.055	0.055	0.581	0.581	0.945	0.945	0.996	0.996	cami_toy_H01-assembly	0.037	0.037	0.023	0.023	centrifuge-default-assembly	6.658077919260829	6.658077919260829	taxonomic	family
56	70	54	66	48	58	0.549	0.549	0.973	0.973	0.554	0.554	0.171	0.171	0.549	0.549	0.069	0.069	0.589	0.589	0.931	0.931	0.997	0.997	cami_toy_H01-assembly	0.031	0.031	0.013	0.013	centrifuge-default-assembly	6.658077919260829	6.658077919260829	taxonomic	genus
25	28	23	25	18	20	0.562	0.562	0.973	0.973	0.564	0.564	0.367	0.367	0.562	0.562	0.035	0.035	0.583	0.583	0.965	0.965	0.996	0.996	cami_toy_H01-assembly	0.046	0.046	0.035	0.035	centrifuge-default-assembly	6.658077919260829	6.658077919260829	taxonomic	order
11	12	9	10	7	7	0.564	0.564	0.972	0.972	0.635	0.635	0.396	0.396	0.564	0.564	0.012	0.012	0.571	0.571	0.988	0.988	0.987	0.987	cami_toy_H01-assembly	0.094	0.094	0.075	0.075	centrifuge-default-assembly	6.658077919260829	6.658077919260829	taxonomic	phylum
82	100	79	96	65	78	0.415	0.415	0.978	0.978	0.347	0.347	0.086	0.086	0.415	0.415	0.204	0.204	0.521	0.521	0.796	0.796	0.998	0.998	cami_toy_H01-assembly	0.023	0.023	0.007	0.007	centrifuge-default-assembly	6.658077919260829	6.658077919260829	taxonomic	species
33	39	30	35	28	33	0.160	0.160	0.938	0.938	0.175	0.175	0.037	0.037	0.160	0.160	0.494	0.494	0.317	0.317	0.506	0.506	0.993	0.993	cami_toy_H01-assembly	0.020	0.020	0.004	0.004	centrifuge-default-assembly	6.658077919260829	6.658077919260829	taxonomic	strain
2	2	1	1	0	0	0.571	0.571	0.987	0.987	0.695	0.695	0.660	0.660	0.571	0.571	0.001	0.001	0.572	0.572	0.999	0.999	0.999	0.999	cami_toy_H01-assembly	0.127	0.127	0.330	0.330	centrifuge-default-assembly	6.658077919260829	6.658077919260829	taxonomic	superkingdom
