## Supplementary Material 2 for "ganon: precise metagenomics classification against large and up-to-date sets of reference sequences": centrifuge-default-assembly.rank.tsv

-	gt	db	class	tp	fp	sens_max_db	sens	prec	f1s
assembly	58323532	20210061	26324136	16990372	9333764	0.84069	0.22788	0.64543	0.33684
species+	47189163	10841257	15438850	7849803	7589047	0.72407	0.10529	0.50844	0.17445
species	74557111	33921740	38862229	30928578	7933651	0.91176	0.41483	0.79585	0.54538
genus	70467530	64172134	41530087	38678509	2851578	0.60273	0.51878	0.93134	0.66637
family	72397365	67968494	42044936	39717350	2327586	0.58435	0.53271	0.94464	0.68125
order	72504408	71750472	42252381	40758703	1493678	0.56806	0.54668	0.96465	0.69787
class	69702904	68957364	42079133	41102145	976988	0.59605	0.55128	0.97678	0.70479
phylum	74445263	72704111	42529266	42013817	515449	0.57787	0.56351	0.98788	0.71766
superkingdom	74557111	74557111	42621474	42597170	24304	0.57134	0.57134	0.99943	0.72705
root	74557111	74557111	42626316	42626316	0	0.57173	0.57173	1.00000	0.72751
