## Supplementary Material 2 for "ganon: precise metagenomics classification against large and up-to-date sets of reference sequences": ganon-rassembly_m24000-e3u2f2.cumu.tsv

-	gt	db	class	tp	fp	cs_db	cs_class	cs_tp	cs_fp	tp_direct	tp_indirect	fp_lower	fp_higher	sens_max_db	sens	prec	f1s
SUM	74557111	74557111	37091323	29977795	7113528	-	-	-	-	17484947	12492848	7106268	7260	-	-	-	-
species+	47189163	10841257	12429628	7600959	4828669	10841257	12429628	7600959	4828669	6733401	867558	4821409	7260	0.70111	0.10195	0.61152	0.17476
species	27367948	23080483	21747015	19632087	2114928	33921740	34176643	27233046	6943597	10751546	8880541	2114928	0	0.80282	0.36526	0.79683	0.50091
genus	0	30252658	2247640	2098051	149589	64174398	36424283	29331097	7093186	0	2098051	149589	0	0.45705	0.39340	0.80526	0.52858
family	0	3872993	446824	435694	11130	68047391	36871107	29766791	7104316	0	435694	11130	0	0.43744	0.39925	0.80732	0.53428
order	0	3715365	89148	84170	4978	71762756	36960255	29850961	7109294	0	84170	4978	0	0.41597	0.40038	0.80765	0.53536
class	0	145818	57223	54453	2770	71908574	37017478	29905414	7112064	0	54453	2770	0	0.41588	0.40111	0.80787	0.53606
phylum	0	795537	50307	49659	648	72704111	37067785	29955073	7112712	0	49659	648	0	0.41201	0.40177	0.80812	0.53671
superkingdom	0	1853000	22821	22722	99	74557111	37090606	29977795	7112811	0	22722	99	0	0.40208	0.40208	0.80823	0.53701
root	0	0	717	0	717	74557111	37091323	29977795	7113528	0	0	717	0	0.40208	0.40208	0.80822	0.53700
