## Supplementary Material 2 for "ganon: precise metagenomics classification against large and up-to-date sets of reference sequences": ganon-rassembly_m24000-e3u2f2.rank.tsv

-	gt	db	class	tp	fp	sens_max_db	sens	prec	f1s
assembly	58323532	20210061	21504194	16499888	5004306	0.81642	0.22131	0.76729	0.34353
species+	47189163	10841257	12429628	7796577	4633051	0.71916	0.10457	0.62726	0.17926
species	74557111	33921740	34176643	30525299	3651344	0.89987	0.40942	0.89316	0.56147
genus	70467530	64172134	36418738	36124174	294564	0.56293	0.48452	0.99191	0.65103
family	72397365	67968494	36853194	36684665	168529	0.53973	0.49203	0.99543	0.65855
order	72504408	71750472	36947340	36866075	81265	0.51381	0.49447	0.99780	0.66125
class	69702904	68957364	36957180	36907530	49650	0.53522	0.49502	0.99866	0.66193
phylum	74445263	72704111	37067732	37056032	11700	0.50968	0.49702	0.99968	0.66394
superkingdom	74557111	74557111	37090606	37090483	123	0.49748	0.49748	1.00000	0.66442
root	74557111	74557111	37091323	37091323	0	0.49749	0.49749	1.00000	0.66443
