## Supplementary Material 2 for "ganon: precise metagenomics classification against large and up-to-date sets of reference sequences": krakenuniq-default-default.cumu.tsv

-	gt	db	class	tp	fp	cs_db	cs_class	cs_tp	cs_fp	tp_direct	tp_indirect	fp_lower	fp_higher	sens_max_db	sens	prec	f1s
SUM	74557111	74557111	39778027	30337011	9441016	-	-	-	-	17518863	12818148	9438919	2097	-	-	-	-
species+	47189163	10841257	13687631	7689053	5998578	10841257	13687631	7689053	5998578	6749177	939876	5996481	2097	0.70924	0.10313	0.56175	0.17427
species	27367948	23080483	23004595	20007728	2996867	33921740	36692226	27696781	8995445	10769686	9238042	2996867	0	0.81649	0.37148	0.75484	0.49792
genus	0	30252658	2373639	1995121	378518	64174398	39065865	29691902	9373963	0	1995121	378518	0	0.46268	0.39824	0.76005	0.52264
family	0	3872993	475569	432494	43075	68047391	39541434	30124396	9417038	0	432494	43075	0	0.44270	0.40404	0.76184	0.52804
order	0	3715365	94692	82181	12511	71762756	39636126	30206577	9429549	0	82181	12511	0	0.42092	0.40515	0.76210	0.52904
class	0	145818	66030	57585	8445	71908574	39702156	30264162	9437994	0	57585	8445	0	0.42087	0.40592	0.76228	0.52975
phylum	0	795537	51596	49474	2122	72704111	39753752	30313636	9440116	0	49474	2122	0	0.41695	0.40658	0.76254	0.53037
superkingdom	0	1853000	23766	23375	391	74557111	39777518	30337011	9440507	0	23375	391	0	0.40690	0.40690	0.76267	0.53067
root	0	0	509	0	509	74557111	39778027	30337011	9441016	0	0	509	0	0.40690	0.40690	0.76266	0.53067
