## Supplementary Material 2 for "ganon: precise metagenomics classification against large and up-to-date sets of reference sequences": krakenuniq-default-default.rank.tsv

-	gt	db	class	tp	fp	sens_max_db	sens	prec	f1s
assembly	58323532	20210061	24280249	16914810	7365439	0.83695	0.22687	0.69665	0.34228
species+	47189163	10841257	13687631	7797148	5890483	0.71921	0.10458	0.56965	0.17672
species	74557111	33921740	36692226	30737543	5954683	0.90613	0.41227	0.83771	0.55259
genus	70467530	64172134	39047750	37650217	1397533	0.58671	0.50498	0.96421	0.66283
family	72397365	67968494	39501246	38502960	998286	0.56648	0.51642	0.97473	0.67514
order	72504408	71750472	39616264	39095935	520329	0.54489	0.52438	0.98687	0.68485
class	69702904	68957364	39528196	39245589	282607	0.56913	0.52638	0.99285	0.68800
phylum	74445263	72704111	39753505	39658064	95441	0.54547	0.53192	0.99760	0.69386
superkingdom	74557111	74557111	39777518	39775292	2226	0.53349	0.53349	0.99994	0.69577
root	74557111	74557111	39778027	39778027	0	0.53352	0.53352	1.00000	0.69581
