## Supplementary Material 2 for "ganon: precise metagenomics classification against large and up-to-date sets of reference sequences": results.tsv

>0.5compl<0.05cont	>0.5compl<0.1cont	>0.7compl<0.05cont	>0.7compl<0.1cont	>0.9compl<0.05cont	>0.9compl<0.1cont	Accuracy (bp)	Accuracy (seq)	Adjusted Rand index (bp)	Adjusted Rand index (seq)	Average completeness (bp)	Average completeness (seq)	Average purity (bp)	Average purity (seq)	Completeness (bp)	Completeness (seq)	Misclassification rate (bp)	Misclassification rate (seq)	Percentage of assigned bps	Percentage of assigned sequences	Purity (bp)	Purity (seq)	Rand index (bp)	Rand index (seq)	Sample	Std error of average completeness (bp)	Std error of average completeness (seq)	Std error of average purity (bp)	Std error of average purity (seq)	Tool	UniFrac (bp)	UniFrac (seq)	binning type	rank
0	0	0	0	0	0	0.105	0.105	0.000	0.000	0.003	0.003	0.210	0.210	0.500	0.500	0.790	0.790	0.500	0.500	0.210	0.210	0.076	0.076	cami_toy_H01	0.003	0.003			ganon-rtaxid_m16000-e3u2f2			genome	NA
18	18	16	16	11	11	0.532	0.532	0.998	0.998	0.545	0.545	0.527	0.527	0.532	0.532	0.001	0.001	0.532	0.532	0.999	0.999	0.999	0.999	cami_toy_H01	0.072	0.072	0.064	0.064	ganon-rtaxid_m16000-e3u2f2	6.95739554985341	6.95739554985341	taxonomic	class
65	66	58	59	38	39	0.508	0.508	0.999	0.999	0.516	0.516	0.378	0.378	0.508	0.508	0.005	0.005	0.511	0.511	0.995	0.995	1.000	1.000	cami_toy_H01	0.037	0.037	0.028	0.028	ganon-rtaxid_m16000-e3u2f2	6.95739554985341	6.95739554985341	taxonomic	family
101	108	93	99	72	78	0.514	0.514	0.998	0.998	0.529	0.529	0.238	0.238	0.514	0.514	0.009	0.009	0.519	0.519	0.991	0.991	1.000	1.000	cami_toy_H01	0.031	0.031	0.017	0.017	ganon-rtaxid_m16000-e3u2f2	6.95739554985341	6.95739554985341	taxonomic	genus
40	41	34	35	23	24	0.510	0.510	0.998	0.998	0.531	0.531	0.500	0.500	0.510	0.510	0.002	0.002	0.512	0.512	0.998	0.998	1.000	1.000	cami_toy_H01	0.047	0.047	0.041	0.041	ganon-rtaxid_m16000-e3u2f2	6.95739554985341	6.95739554985341	taxonomic	order
13	13	12	12	7	7	0.500	0.500	0.999	0.999	0.610	0.610	0.582	0.582	0.500	0.500	0.000	0.000	0.500	0.500	1.000	1.000	1.000	1.000	cami_toy_H01	0.094	0.094	0.089	0.089	ganon-rtaxid_m16000-e3u2f2	6.95739554985341	6.95739554985341	taxonomic	phylum
119	124	114	119	93	97	0.406	0.406	0.997	0.997	0.340	0.340	0.118	0.118	0.406	0.406	0.106	0.106	0.454	0.454	0.894	0.894	1.000	1.000	cami_toy_H01	0.023	0.023	0.009	0.009	ganon-rtaxid_m16000-e3u2f2	6.95739554985341	6.95739554985341	taxonomic	species
48	51	42	45	41	42	0.155	0.155	0.994	0.994	0.168	0.168	0.056	0.056	0.155	0.155	0.339	0.339	0.235	0.235	0.661	0.661	0.999	0.999	cami_toy_H01	0.020	0.020	0.006	0.006	ganon-rtaxid_m16000-e3u2f2	6.95739554985341	6.95739554985341	taxonomic	strain
1	1	1	1	0	0	0.500	0.500	1.000	1.000	0.645	0.645	0.667	0.667	0.500	0.500	0.000	0.000	0.500	0.500	1.000	1.000	1.000	1.000	cami_toy_H01	0.150	0.150	0.333	0.333	ganon-rtaxid_m16000-e3u2f2	6.95739554985341	6.95739554985341	taxonomic	superkingdom
0	0	0	0	0	0	0.105	0.105	0.000	0.000	0.003	0.003	0.197	0.197	0.534	0.534	0.803	0.803	0.534	0.534	0.197	0.197	0.072	0.072	cami_toy_H01	0.003	0.003			kraken-default-default			genome	NA
14	16	12	14	8	10	0.563	0.563	0.989	0.989	0.558	0.558	0.423	0.423	0.563	0.563	0.007	0.007	0.567	0.567	0.993	0.993	0.997	0.997	cami_toy_H01	0.072	0.072	0.058	0.058	kraken-default-default	6.846197941141787	6.846197941141787	taxonomic	class
50	58	46	53	33	37	0.532	0.532	0.990	0.990	0.536	0.536	0.309	0.309	0.532	0.532	0.025	0.025	0.546	0.546	0.975	0.975	0.999	0.999	cami_toy_H01	0.037	0.037	0.025	0.025	kraken-default-default	6.846197941141787	6.846197941141787	taxonomic	family
78	92	74	85	59	67	0.534	0.534	0.989	0.989	0.545	0.545	0.190	0.190	0.534	0.534	0.036	0.036	0.554	0.554	0.964	0.964	0.999	0.999	cami_toy_H01	0.031	0.031	0.014	0.014	kraken-default-default	6.846197941141787	6.846197941141787	taxonomic	genus
34	38	30	33	21	23	0.539	0.539	0.990	0.990	0.552	0.552	0.406	0.406	0.539	0.539	0.013	0.013	0.546	0.546	0.987	0.987	0.998	0.998	cami_toy_H01	0.046	0.046	0.037	0.037	kraken-default-default	6.846197941141787	6.846197941141787	taxonomic	order
12	13	11	12	7	8	0.533	0.533	0.995	0.995	0.624	0.624	0.432	0.432	0.533	0.533	0.002	0.002	0.534	0.534	0.998	0.998	0.998	0.998	cami_toy_H01	0.094	0.094	0.079	0.079	kraken-default-default	6.846197941141787	6.846197941141787	taxonomic	phylum
101	110	97	105	79	87	0.412	0.412	0.990	0.990	0.344	0.344	0.093	0.093	0.412	0.412	0.161	0.161	0.491	0.491	0.839	0.839	0.999	0.999	cami_toy_H01	0.023	0.023	0.007	0.007	kraken-default-default	6.846197941141787	6.846197941141787	taxonomic	species
39	44	34	38	33	37	0.158	0.158	0.975	0.975	0.172	0.172	0.042	0.042	0.158	0.158	0.433	0.433	0.279	0.279	0.567	0.567	0.997	0.997	cami_toy_H01	0.020	0.020	0.004	0.004	kraken-default-default	6.846197941141787	6.846197941141787	taxonomic	strain
2	2	1	1	0	0	0.533	0.533	0.999	0.999	0.670	0.670	0.666	0.666	0.533	0.533	0.000	0.000	0.533	0.533	1.000	1.000	1.000	1.000	cami_toy_H01	0.141	0.141	0.333	0.333	kraken-default-default	6.846197941141787	6.846197941141787	taxonomic	superkingdom
0	0	0	0	0	0	0.105	0.105	0.000	0.000	0.003	0.003	0.184	0.184	0.572	0.572	0.816	0.816	0.572	0.572	0.184	0.184	0.069	0.069	cami_toy_H01	0.003	0.003			centrifuge-default-taxid			genome	NA
12	13	10	11	7	8	0.590	0.590	0.964	0.964	0.567	0.567	0.385	0.385	0.590	0.590	0.023	0.023	0.604	0.604	0.977	0.977	0.989	0.989	cami_toy_H01	0.072	0.072	0.054	0.054	centrifuge-default-taxid	6.65807791926083	6.65807791926083	taxonomic	class
35	41	35	38	30	31	0.549	0.549	0.972	0.972	0.547	0.547	0.277	0.277	0.549	0.549	0.055	0.055	0.581	0.581	0.945	0.945	0.996	0.996	cami_toy_H01	0.037	0.037	0.023	0.023	centrifuge-default-taxid	6.65807791926083	6.65807791926083	taxonomic	family
56	70	54	66	48	58	0.549	0.549	0.973	0.973	0.554	0.554	0.171	0.171	0.549	0.549	0.069	0.069	0.589	0.589	0.931	0.931	0.997	0.997	cami_toy_H01	0.031	0.031	0.013	0.013	centrifuge-default-taxid	6.65807791926083	6.65807791926083	taxonomic	genus
25	28	23	25	18	20	0.562	0.562	0.973	0.973	0.564	0.564	0.367	0.367	0.562	0.562	0.035	0.035	0.583	0.583	0.965	0.965	0.996	0.996	cami_toy_H01	0.046	0.046	0.035	0.035	centrifuge-default-taxid	6.65807791926083	6.65807791926083	taxonomic	order
11	12	9	10	7	7	0.564	0.564	0.972	0.972	0.635	0.635	0.396	0.396	0.564	0.564	0.012	0.012	0.571	0.571	0.988	0.988	0.987	0.987	cami_toy_H01	0.094	0.094	0.075	0.075	centrifuge-default-taxid	6.65807791926083	6.65807791926083	taxonomic	phylum
82	100	79	96	65	78	0.415	0.415	0.978	0.978	0.347	0.347	0.086	0.086	0.415	0.415	0.204	0.204	0.521	0.521	0.796	0.796	0.998	0.998	cami_toy_H01	0.023	0.023	0.007	0.007	centrifuge-default-taxid	6.65807791926083	6.65807791926083	taxonomic	species
33	39	30	35	28	33	0.160	0.160	0.938	0.938	0.175	0.175	0.037	0.037	0.160	0.160	0.494	0.494	0.317	0.317	0.506	0.506	0.993	0.993	cami_toy_H01	0.020	0.020	0.004	0.004	centrifuge-default-taxid	6.65807791926083	6.65807791926083	taxonomic	strain
2	2	1	1	0	0	0.571	0.571	0.987	0.987	0.695	0.695	0.660	0.660	0.571	0.571	0.001	0.001	0.572	0.572	0.999	0.999	0.999	0.999	cami_toy_H01	0.127	0.127	0.330	0.330	centrifuge-default-taxid	6.65807791926083	6.65807791926083	taxonomic	superkingdom
0	0	0	0	0	0	0.074	0.074	0.000	0.000	0.002	0.002	0.256	0.256	0.288	0.288	0.744	0.744	0.288	0.288	0.256	0.256	0.106	0.106	cami_toy_H01	0.002	0.002			diamond-default-default			genome	NA
3	5	1	2	0	0	0.278	0.278	0.958	0.958	0.163	0.163	0.533	0.533	0.278	0.278	0.034	0.034	0.288	0.288	0.966	0.966	0.982	0.982	cami_toy_H01	0.045	0.045	0.092	0.092	diamond-default-default	5.2941048951251055	5.2941048951251055	taxonomic	class
5	9	3	5	0	0	0.219	0.219	0.925	0.925	0.129	0.129	0.489	0.489	0.219	0.219	0.092	0.092	0.241	0.241	0.908	0.908	0.989	0.989	cami_toy_H01	0.020	0.020	0.051	0.051	diamond-default-default	5.2941048951251055	5.2941048951251055	taxonomic	family
6	11	3	5	0	0	0.207	0.207	0.949	0.949	0.096	0.096	0.424	0.424	0.207	0.207	0.121	0.121	0.235	0.235	0.879	0.879	0.992	0.992	cami_toy_H01	0.015	0.015	0.046	0.046	diamond-default-default	5.2941048951251055	5.2941048951251055	taxonomic	genus
5	7	2	4	0	0	0.246	0.246	0.960	0.960	0.158	0.158	0.554	0.554	0.246	0.246	0.058	0.058	0.262	0.262	0.942	0.942	0.991	0.991	cami_toy_H01	0.028	0.028	0.059	0.059	diamond-default-default	5.2941048951251055	5.2941048951251055	taxonomic	order
2	4	1	2	0	0	0.275	0.275	0.972	0.972	0.239	0.239	0.570	0.570	0.275	0.275	0.015	0.015	0.279	0.279	0.985	0.985	0.986	0.986	cami_toy_H01	0.069	0.069	0.105	0.105	diamond-default-default	5.2941048951251055	5.2941048951251055	taxonomic	phylum
3	10	2	4	0	0	0.049	0.049	0.772	0.772	0.049	0.049	0.176	0.176	0.049	0.049	0.710	0.710	0.169	0.169	0.290	0.290	0.976	0.976	cami_toy_H01	0.009	0.009	0.029	0.029	diamond-default-default	5.2941048951251055	5.2941048951251055	taxonomic	species
0	0	0	0	0	0	0.006	0.006	0.647	0.647	0.012	0.012	0.016	0.016	0.006	0.006	0.974	0.974	0.234	0.234	0.026	0.026	0.945	0.945	cami_toy_H01	0.005	0.005	0.009	0.009	diamond-default-default	5.2941048951251055	5.2941048951251055	taxonomic	strain
0	0	0	0	0	0	0.288	0.288	-0.000	-0.000	0.146	0.146	0.500	0.500	0.288	0.288	0.000	0.000	0.288	0.288	1.000	1.000	1.000	1.000	cami_toy_H01	0.146	0.146	0.500	0.500	diamond-default-default	5.2941048951251055	5.2941048951251055	taxonomic	superkingdom
0	0	0	0	0	0	0.105	0.105	0.000	0.000	0.003	0.003	0.214	0.214	0.488	0.488	0.786	0.786	0.488	0.488	0.214	0.214	0.078	0.078	cami_toy_H01	0.003	0.003			clark-default-default			genome	NA
13	15	11	13	7	9	0.516	0.516	0.990	0.990	0.529	0.529	0.422	0.422	0.516	0.516	0.007	0.007	0.520	0.520	0.993	0.993	0.997	0.997	cami_toy_H01	0.070	0.070	0.058	0.058	clark-default-default	6.761860597172908	6.761860597172908	taxonomic	class
47	54	44	51	28	32	0.490	0.490	0.992	0.992	0.498	0.498	0.308	0.308	0.490	0.490	0.024	0.024	0.502	0.502	0.976	0.976	0.999	0.999	cami_toy_H01	0.036	0.036	0.025	0.025	clark-default-default	6.761860597172908	6.761860597172908	taxonomic	family
76	90	73	84	52	60	0.499	0.499	0.992	0.992	0.514	0.514	0.189	0.189	0.499	0.499	0.034	0.034	0.516	0.516	0.966	0.966	0.999	0.999	cami_toy_H01	0.030	0.030	0.014	0.014	clark-default-default	6.761860597172908	6.761860597172908	taxonomic	genus
33	36	29	31	18	20	0.495	0.495	0.992	0.992	0.524	0.524	0.408	0.408	0.495	0.495	0.013	0.013	0.502	0.502	0.987	0.987	0.999	0.999	cami_toy_H01	0.045	0.045	0.037	0.037	clark-default-default	6.761860597172908	6.761860597172908	taxonomic	order
10	11	10	11	6	7	0.488	0.488	0.995	0.995	0.584	0.584	0.429	0.429	0.488	0.488	0.002	0.002	0.489	0.489	0.998	0.998	0.998	0.998	cami_toy_H01	0.093	0.093	0.079	0.079	clark-default-default	6.761860597172908	6.761860597172908	taxonomic	phylum
102	112	96	105	80	89	0.411	0.411	0.990	0.990	0.343	0.343	0.092	0.092	0.411	0.411	0.157	0.157	0.488	0.488	0.843	0.843	0.999	0.999	cami_toy_H01	0.023	0.023	0.007	0.007	clark-default-default	6.761860597172908	6.761860597172908	taxonomic	species
0	0	0	0	0	0	0.000	0.000	0.881	0.881	0.000	0.000	0.000	0.000	0.000	0.000	1.000	1.000	0.001	0.001	0.000	0.000	0.960	0.960	cami_toy_H01	0.000	0.000	0.000	0.000	clark-default-default	6.761860597172908	6.761860597172908	taxonomic	strain
1	1	1	1	0	0	0.488	0.488	0.999	0.999	0.637	0.637	0.666	0.666	0.488	0.488	0.000	0.000	0.488	0.488	1.000	1.000	1.000	1.000	cami_toy_H01	0.154	0.154	0.333	0.333	clark-default-default	6.761860597172908	6.761860597172908	taxonomic	superkingdom
0	0	0	0	0	0	0.105	0.105	-0.000	0.000	0.003	0.003	0.180	0.180	0.583	0.583	0.820	0.820	0.583	0.583	0.180	0.180	0.068	0.068	cami_toy_H01	0.003	0.003			kraken2-default-default			genome	NA
14	14	11	11	8	8	0.603	0.603	0.971	0.971	0.572	0.572	0.395	0.395	0.603	0.603	0.019	0.019	0.615	0.615	0.981	0.981	0.991	0.991	cami_toy_H01	0.071	0.071	0.055	0.055	kraken2-default-default	6.638533296599393	6.638533296599393	taxonomic	class
35	43	35	40	30	32	0.559	0.559	0.971	0.971	0.556	0.556	0.286	0.286	0.559	0.559	0.055	0.055	0.591	0.591	0.945	0.945	0.996	0.996	cami_toy_H01	0.036	0.036	0.023	0.023	kraken2-default-default	6.638533296599393	6.638533296599393	taxonomic	family
55	73	53	69	48	60	0.557	0.557	0.969	0.969	0.560	0.560	0.174	0.174	0.557	0.557	0.070	0.070	0.599	0.599	0.930	0.930	0.997	0.997	cami_toy_H01	0.031	0.031	0.013	0.013	kraken2-default-default	6.638533296599393	6.638533296599393	taxonomic	genus
26	29	24	26	19	21	0.576	0.576	0.975	0.975	0.574	0.574	0.377	0.377	0.576	0.576	0.031	0.031	0.594	0.594	0.969	0.969	0.996	0.996	cami_toy_H01	0.045	0.045	0.035	0.035	kraken2-default-default	6.638533296599393	6.638533296599393	taxonomic	order
11	12	9	10	6	7	0.578	0.578	0.979	0.979	0.641	0.641	0.403	0.403	0.578	0.578	0.009	0.009	0.583	0.583	0.991	0.991	0.991	0.991	cami_toy_H01	0.093	0.093	0.076	0.076	kraken2-default-default	6.638533296599393	6.638533296599393	taxonomic	phylum
83	102	79	97	66	81	0.414	0.414	0.973	0.973	0.346	0.346	0.086	0.086	0.414	0.414	0.216	0.216	0.528	0.528	0.784	0.784	0.997	0.997	cami_toy_H01	0.023	0.023	0.007	0.007	kraken2-default-default	6.638533296599393	6.638533296599393	taxonomic	species
34	41	29	34	29	34	0.158	0.158	0.941	0.941	0.172	0.172	0.039	0.039	0.158	0.158	0.496	0.496	0.314	0.314	0.504	0.504	0.993	0.993	cami_toy_H01	0.020	0.020	0.004	0.004	kraken2-default-default	6.638533296599393	6.638533296599393	taxonomic	strain
2	2	1	1	0	0	0.583	0.583	0.991	0.991	0.705	0.705	0.662	0.662	0.583	0.583	0.000	0.000	0.583	0.583	1.000	1.000	0.999	0.999	cami_toy_H01	0.126	0.126	0.331	0.331	kraken2-default-default	6.638533296599393	6.638533296599393	taxonomic	superkingdom
