## Supplementary Material 2 for "ganon: precise metagenomics classification against large and up-to-date sets of reference sequences": centrifuge-default-taxid.cumu.tsv

-	gt	db	class	tp	fp	cs_db	cs_class	cs_tp	cs_fp	tp_direct	tp_indirect	fp_lower	fp_higher	sens_max_db	sens	prec	f1s
SUM	74557111	74557111	42626316	30631736	11994580	-	-	-	-	17620673	13011063	11991147	3433	-	-	-	-
species+	47189163	10841257	15438850	7722433	7716417	10841257	15438850	7722433	7716417	6818974	903459	7712984	3433	0.71232	0.10358	0.50019	0.17162
species	27367948	23080483	23423379	19940793	3482586	33921740	38862229	27663226	11199003	10801699	9139094	3482586	0	0.81550	0.37103	0.71183	0.48780
genus	0	30252658	2699337	2062422	636915	64174398	41561566	29725648	11835918	0	2062422	636915	0	0.46320	0.39870	0.71522	0.51199
family	0	3872993	549065	456302	92763	68047391	42110631	30181950	11928681	0	456302	92763	0	0.44354	0.40482	0.71673	0.51740
order	0	3715365	171759	145882	25877	71762756	42282390	30327832	11954558	0	145882	25877	0	0.42261	0.40677	0.71727	0.51914
class	0	145818	121489	97484	24005	71908574	42403879	30425316	11978563	0	97484	24005	0	0.42311	0.40808	0.71751	0.52026
phylum	0	795537	126082	117141	8941	72704111	42529961	30542457	11987504	0	117141	8941	0	0.42009	0.40965	0.71814	0.52171
superkingdom	0	1853000	91513	89279	2234	74557111	42621474	30631736	11989738	0	89279	2234	0	0.41085	0.41085	0.71869	0.52282
root	0	0	4842	0	4842	74557111	42626316	30631736	11994580	0	0	4842	0	0.41085	0.41085	0.71861	0.52280
