## Supplementary Material 2 for "ganon: precise metagenomics classification against large and up-to-date sets of reference sequences": clark-default-default.cumu.tsv

-	gt	db	class	tp	fp	cs_db	cs_class	cs_tp	cs_fp	tp_direct	tp_indirect	fp_lower	fp_higher	sens_max_db	sens	prec	f1s
SUM	74557111	74557111	36385366	30664357	5721009	-	-	-	-	10757396	19906961	5721009	0	-	-	-	-
species+	47189163	10841257	24147	0	24147	10841257	24147	0	24147	0	0	24147	0	0.00000	0.00000	0.00000	0.00000
species	27367948	23080483	36361219	30664357	5696862	33921740	36385366	30664357	5721009	10757396	19906961	5696862	0	0.90397	0.41129	0.84277	0.55280
genus	0	30252658	0	0	0	64174398	36385366	30664357	5721009	0	0	0	0	0.47783	0.41129	0.84277	0.55280
family	0	3872993	0	0	0	68047391	36385366	30664357	5721009	0	0	0	0	0.45063	0.41129	0.84277	0.55280
order	0	3715365	0	0	0	71762756	36385366	30664357	5721009	0	0	0	0	0.42730	0.41129	0.84277	0.55280
class	0	145818	0	0	0	71908574	36385366	30664357	5721009	0	0	0	0	0.42644	0.41129	0.84277	0.55280
phylum	0	795537	0	0	0	72704111	36385366	30664357	5721009	0	0	0	0	0.42177	0.41129	0.84277	0.55280
superkingdom	0	1853000	0	0	0	74557111	36385366	30664357	5721009	0	0	0	0	0.41129	0.41129	0.84277	0.55280
root	0	0	0	0	0	74557111	36385366	30664357	5721009	0	0	0	0	0.41129	0.41129	0.84277	0.55280
