## Supplementary Material 2 for "ganon: precise metagenomics classification against large and up-to-date sets of reference sequences": clark-default-default.rank.tsv

-	gt	db	class	tp	fp	sens_max_db	sens	prec	f1s
assembly	58323532	20210061	0	0	0	0.00000	0.00000	0.00000	0.00000
species+	47189163	10841257	24147	0	24147	0.00000	0.00000	0.00000	0.00000
species	74557111	33921740	36385366	30664357	5721009	0.90397	0.41129	0.84277	0.55280
genus	70467530	64172134	36367747	35137992	1229755	0.54756	0.47129	0.96619	0.63355
family	72397365	67968494	36346088	35479881	866207	0.52200	0.47588	0.97617	0.63984
order	72504408	71750472	36365609	35907901	457708	0.50046	0.48162	0.98741	0.64744
class	69702904	68957364	36241133	35996838	244295	0.52202	0.48281	0.99326	0.64977
phylum	74445263	72704111	36385093	36303697	81396	0.49933	0.48692	0.99776	0.65446
superkingdom	74557111	74557111	36385366	36383265	2101	0.48799	0.48799	0.99994	0.65589
root	74557111	74557111	36385366	36385366	0	0.48802	0.48802	1.00000	0.65593
