## Supplementary Material 2 for "ganon: precise metagenomics classification against large and up-to-date sets of reference sequences": diamond-default-default.cumu.tsv

-	gt	db	class	tp	fp	cs_db	cs_class	cs_tp	cs_fp	tp_direct	tp_indirect	fp_lower	fp_higher	sens_max_db	sens	prec	f1s
SUM	74557111	74557111	21454717	9777296	11677421	-	-	-	-	293230	9484066	11671532	5889	-	-	-	-
species+	47189163	10841257	11064126	300147	10763979	10841257	11064126	300147	10763979	283117	17030	10758090	5889	0.02769	0.00403	0.02713	0.00701
species	27367948	23080483	1558137	1492661	65476	33921740	12622263	1792808	10829455	10113	1482548	65476	0	0.05285	0.02405	0.14204	0.04113
genus	0	30252658	3969687	3479135	490552	64174398	16591950	5271943	11320007	0	3479135	490552	0	0.08215	0.07071	0.31774	0.11568
family	0	3872993	867483	669033	198450	68047391	17459433	5940976	11518457	0	669033	198450	0	0.08731	0.07968	0.34027	0.12913
order	0	3715365	1514683	1451239	63444	71762756	18974116	7392215	11581901	0	1451239	63444	0	0.10301	0.09915	0.38959	0.15807
class	0	145818	1170942	1109086	61856	71908574	20145058	8501301	11643757	0	1109086	61856	0	0.11822	0.11402	0.42200	0.17954
phylum	0	795537	630494	605656	24838	72704111	20775552	9106957	11668595	0	605656	24838	0	0.12526	0.12215	0.43835	0.19106
superkingdom	0	1853000	679035	670339	8696	74557111	21454587	9777296	11677291	0	670339	8696	0	0.13114	0.13114	0.45572	0.20367
root	0	0	130	0	130	74557111	21454717	9777296	11677421	0	0	130	0	0.13114	0.13114	0.45572	0.20367
