## Supplementary Material 2 for "ganon: precise metagenomics classification against large and up-to-date sets of reference sequences": diamond-default-default.rank.tsv

-	gt	db	class	tp	fp	sens_max_db	sens	prec	f1s
assembly	58323532	20210061	0	0	0	0.00000	0.00000	0.00000	0.00000
species+	47189163	10841257	11064126	370292	10693834	0.03416	0.00497	0.03347	0.00865
species	74557111	33921740	12622263	3662338	8959925	0.10796	0.04912	0.29015	0.08402
genus	70467530	64172134	16591535	14577734	2013801	0.22717	0.19552	0.87862	0.31987
family	72397365	67968494	17459433	15854635	1604798	0.23326	0.21265	0.90808	0.34460
order	72504408	71750472	18974116	17867495	1106621	0.24902	0.23965	0.94168	0.38206
class	69702904	68957364	20040636	19366680	673956	0.28085	0.25976	0.96637	0.40945
phylum	74445263	72704111	20774982	20463023	311959	0.28146	0.27446	0.98498	0.42930
superkingdom	74557111	74557111	21454587	21450034	4553	0.28770	0.28770	0.99979	0.44682
root	74557111	74557111	21454717	21454717	0	0.28776	0.28776	1.00000	0.44692
