## Supplementary Material 2 for "ganon: precise metagenomics classification against large and up-to-date sets of reference sequences": ganon-rtaxid_m16000-e3u2f2.cumu.tsv

-	gt	db	class	tp	fp	cs_db	cs_class	cs_tp	cs_fp	tp_direct	tp_indirect	fp_lower	fp_higher	sens_max_db	sens	prec	f1s
SUM	74557111	74557111	37256239	30514690	6741549	-	-	-	-	17106184	13408506	6735473	6076	-	-	-	-
species+	47189163	10841257	11597889	7463271	4134618	10841257	11597889	7463271	4134618	6582701	880570	4128542	6076	0.68841	0.10010	0.64350	0.17325
species	27367948	23080483	22236335	19843630	2392705	33921740	33834224	27306901	6527323	10523483	9320147	2392705	0	0.80500	0.36625	0.80708	0.50386
genus	0	30252658	2716550	2526183	190367	64174398	36550774	29833084	6717690	0	2526183	190367	0	0.46488	0.40014	0.81621	0.53701
family	0	3872993	459559	446385	13174	68047391	37010333	30279469	6730864	0	446385	13174	0	0.44498	0.40612	0.81814	0.54280
order	0	3715365	100579	94503	6076	71762756	37110912	30373972	6736940	0	94503	6076	0	0.42326	0.40739	0.81846	0.54400
class	0	145818	61377	58367	3010	71908574	37172289	30432339	6739950	0	58367	3010	0	0.42321	0.40817	0.81868	0.54475
phylum	0	795537	57777	57008	769	72704111	37230066	30489347	6740719	0	57008	769	0	0.41936	0.40894	0.81894	0.54549
superkingdom	0	1853000	25436	25343	93	74557111	37255502	30514690	6740812	0	25343	93	0	0.40928	0.40928	0.81907	0.54582
root	0	0	737	0	737	74557111	37256239	30514690	6741549	0	0	737	0	0.40928	0.40928	0.81905	0.54581
