## Supplementary Material 2 for "ganon: precise metagenomics classification against large and up-to-date sets of reference sequences": ganon-rtaxid_m16000-e3u2f2.rank.tsv

-	gt	db	class	tp	fp	sens_max_db	sens	prec	f1s
assembly	58323532	20210061	0	0	0	0.00000	0.00000	0.00000	0.00000
species+	47189163	10841257	11597889	7646697	3951192	0.70533	0.10256	0.65932	0.17751
species	74557111	33921740	33834224	30250971	3583253	0.89179	0.40574	0.89409	0.55818
genus	70467530	64172134	36546365	36219799	326566	0.56442	0.48580	0.99106	0.65200
family	72397365	67968494	36992867	36801337	191530	0.54145	0.49360	0.99482	0.65982
order	72504408	71750472	37098044	37006698	91346	0.51577	0.49635	0.99754	0.66287
class	69702904	68957364	37106440	37051666	54774	0.53731	0.49696	0.99852	0.66363
phylum	74445263	72704111	37230018	37216885	13133	0.51190	0.49917	0.99965	0.66585
superkingdom	74557111	74557111	37255502	37255357	145	0.49969	0.49969	1.00000	0.66639
root	74557111	74557111	37256239	37256239	0	0.49970	0.49970	1.00000	0.66640
