## Supplementary Material 2 for "ganon: precise metagenomics classification against large and up-to-date sets of reference sequences": kraken2-default-default.cumu.tsv

-	gt	db	class	tp	fp	cs_db	cs_class	cs_tp	cs_fp	tp_direct	tp_indirect	fp_lower	fp_higher	sens_max_db	sens	prec	f1s
SUM	74557111	74557111	43497096	30959063	12538033	-	-	-	-	17507589	13451474	12535738	2295	-	-	-	-
species+	47189163	10841257	15436879	7665213	7771666	10841257	15436879	7665213	7771666	6736823	928390	7769371	2295	0.70704	0.10281	0.49655	0.17035
species	27367948	23080483	23963832	20048296	3915536	33921740	39400711	27713509	11687202	10770766	9277530	3915536	0	0.81698	0.37171	0.70338	0.48638
genus	0	30252658	2853248	2196134	657114	64174398	42253959	29909643	12344316	0	2196134	657114	0	0.46607	0.40116	0.70785	0.51210
family	0	3872993	622712	505265	117447	68047391	42876671	30414908	12461763	0	505265	117447	0	0.44697	0.40794	0.70936	0.51799
order	0	3715365	233027	199785	33242	71762756	43109698	30614693	12495005	0	199785	33242	0	0.42661	0.41062	0.71016	0.52036
class	0	145818	159325	131906	27419	71908574	43269023	30746599	12522424	0	131906	27419	0	0.42758	0.41239	0.71059	0.52190
phylum	0	795537	136042	126047	9995	72704111	43405065	30872646	12532419	0	126047	9995	0	0.42463	0.41408	0.71127	0.52343
superkingdom	0	1853000	88835	86417	2418	74557111	43493900	30959063	12534837	0	86417	2418	0	0.41524	0.41524	0.71180	0.52450
root	0	0	3196	0	3196	74557111	43497096	30959063	12538033	0	0	3196	0	0.41524	0.41524	0.71175	0.52449
