## Supplementary Material 2 for "ganon: precise metagenomics classification against large and up-to-date sets of reference sequences": kraken2-default-default.rank.tsv

-	gt	db	class	tp	fp	sens_max_db	sens	prec	f1s
assembly	58323532	20210061	0	0	0	0.00000	0.00000	0.00000	0.00000
species+	47189163	10841257	15436879	7774553	7662326	0.71713	0.10428	0.50364	0.17278
species	74557111	33921740	39400711	30890026	8510685	0.91063	0.41431	0.78400	0.54213
genus	70467530	64172134	42216072	39253816	2962256	0.61170	0.52649	0.92983	0.67231
family	72397365	67968494	42810513	40472825	2337688	0.59546	0.54284	0.94539	0.68968
order	72504408	71750472	43079933	41728773	1351160	0.58158	0.55969	0.96864	0.70945
class	69702904	68957364	42857406	42036272	821134	0.60960	0.56381	0.98084	0.71603
phylum	74445263	72704111	43404333	42993177	411156	0.59134	0.57665	0.99053	0.72894
superkingdom	74557111	74557111	43493900	43476602	17298	0.58313	0.58313	0.99960	0.73657
root	74557111	74557111	43497096	43497096	0	0.58341	0.58341	1.00000	0.73690
