## Supplementary Material 2 for "ganon: precise metagenomics classification against large and up-to-date sets of reference sequences": kraken-default-default.cumu.tsv

-	gt	db	class	tp	fp	cs_db	cs_class	cs_tp	cs_fp	tp_direct	tp_indirect	fp_lower	fp_higher	sens_max_db	sens	prec	f1s
SUM	74557111	74557111	39778701	30387008	9391693	-	-	-	-	17518838	12868170	9389572	2121	-	-	-	-
species+	47189163	10841257	13693990	7688925	6005065	10841257	13693990	7688925	6005065	6749152	939773	6002944	2121	0.70923	0.10313	0.56148	0.17425
species	27367948	23080483	22939394	20001501	2937893	33921740	36633384	27690426	8942958	10769686	9231815	2937893	0	0.81630	0.37140	0.75588	0.49807
genus	0	30252658	2432166	2053777	378389	64174398	39065550	29744203	9321347	0	2053777	378389	0	0.46349	0.39895	0.76139	0.52356
family	0	3872993	475105	432149	42956	68047391	39540655	30176352	9364303	0	432149	42956	0	0.44346	0.40474	0.76317	0.52896
order	0	3715365	94021	81510	12511	71762756	39634676	30257862	9376814	0	81510	12511	0	0.42164	0.40583	0.76342	0.52995
class	0	145818	65556	57115	8441	71908574	39700232	30314977	9385255	0	57115	8441	0	0.42158	0.40660	0.76360	0.53064
phylum	0	795537	50381	48281	2100	72704111	39750613	30363258	9387355	0	48281	2100	0	0.41763	0.40725	0.76384	0.53125
superkingdom	0	1853000	24143	23750	393	74557111	39774756	30387008	9387748	0	23750	393	0	0.40757	0.40757	0.76398	0.53156
root	0	0	3945	0	3945	74557111	39778701	30387008	9391693	0	0	3945	0	0.40757	0.40757	0.76390	0.53154
