## Supplementary Material 2 for "ganon: precise metagenomics classification against large and up-to-date sets of reference sequences": kraken-default-default.rank.tsv

-	gt	db	class	tp	fp	sens_max_db	sens	prec	f1s
assembly	58323532	20210061	0	0	0	0.00000	0.00000	0.00000	0.00000
species+	47189163	10841257	13693990	7797148	5896842	0.71921	0.10458	0.56938	0.17670
species	74557111	33921740	36633384	30738000	5895384	0.90614	0.41227	0.83907	0.55289
genus	70467530	64172134	39047526	37650028	1397498	0.58670	0.50498	0.96421	0.66283
family	72397365	67968494	39500550	38502630	997920	0.56648	0.51642	0.97474	0.67514
order	72504408	71750472	39614811	39094551	520260	0.54487	0.52436	0.98687	0.68484
class	69702904	68957364	39526267	39243656	282611	0.56910	0.52636	0.99285	0.68798
phylum	74445263	72704111	39750365	39654912	95453	0.54543	0.53187	0.99760	0.69383
superkingdom	74557111	74557111	39774756	39772530	2226	0.53345	0.53345	0.99994	0.69574
root	74557111	74557111	39778701	39778701	0	0.53353	0.53353	1.00000	0.69582
