## Supplementary Material 2 for "ganon: precise metagenomics classification against large and up-to-date sets of reference sequences": results.tsv

>0.5compl<0.05cont	>0.5compl<0.1cont	>0.7compl<0.05cont	>0.7compl<0.1cont	>0.9compl<0.05cont	>0.9compl<0.1cont	Accuracy (bp)	Accuracy (seq)	Adjusted Rand index (bp)	Adjusted Rand index (seq)	Average completeness (bp)	Average completeness (seq)	Average purity (bp)	Average purity (seq)	Completeness (bp)	Completeness (seq)	Misclassification rate (bp)	Misclassification rate (seq)	Percentage of assigned bps	Percentage of assigned sequences	Purity (bp)	Purity (seq)	Rand index (bp)	Rand index (seq)	Sample	Std error of average completeness (bp)	Std error of average completeness (seq)	Std error of average purity (bp)	Std error of average purity (seq)	Tool	UniFrac (bp)	UniFrac (seq)	binning type	rank
1	1	1	1	1	1	0.920	0.920	0.000	0.000	0.920	0.920	1.000	1.000	0.920	0.920	0.000	0.000	0.920	0.920	1.000	1.000	1.000	1.000	cami_challenge_H01					ganon-rtaxid_m480000-e5u4f3			genome	NA
20	21	19	20	15	16	0.924	0.924	0.998	0.998	0.870	0.870	0.229	0.229	0.924	0.924	0.002	0.002	0.926	0.926	0.998	0.998	1.000	1.000	cami_challenge_H01	0.050	0.050	0.041	0.041	ganon-rtaxid_m480000-e5u4f3	6.200915266248268	6.200915266248268	taxonomic	class
78	81	75	78	66	69	0.871	0.871	0.998	0.998	0.852	0.852	0.190	0.190	0.871	0.871	0.006	0.006	0.876	0.876	0.994	0.994	1.000	1.000	cami_challenge_H01	0.029	0.029	0.018	0.018	ganon-rtaxid_m480000-e5u4f3	6.200915266248268	6.200915266248268	taxonomic	family
156	158	151	153	141	143	0.850	0.850	0.990	0.990	0.815	0.815	0.088	0.088	0.850	0.850	0.064	0.064	0.908	0.908	0.936	0.936	1.000	1.000	cami_challenge_H01	0.024	0.024	0.006	0.006	ganon-rtaxid_m480000-e5u4f3	6.200915266248268	6.200915266248268	taxonomic	genus
42	44	41	43	36	38	0.921	0.921	0.999	0.999	0.851	0.851	0.227	0.227	0.921	0.921	0.003	0.003	0.924	0.924	0.997	0.997	1.000	1.000	cami_challenge_H01	0.036	0.036	0.027	0.027	ganon-rtaxid_m480000-e5u4f3	6.200915266248268	6.200915266248268	taxonomic	order
10	10	10	10	8	8	0.925	0.925	0.998	0.998	0.815	0.815	0.254	0.254	0.925	0.925	0.002	0.002	0.927	0.927	0.998	0.998	0.999	0.999	cami_challenge_H01	0.094	0.094	0.064	0.064	ganon-rtaxid_m480000-e5u4f3	6.200915266248268	6.200915266248268	taxonomic	phylum
145	146	141	142	128	129	0.482	0.482	0.947	0.947	0.576	0.576	0.019	0.019	0.482	0.482	0.599	0.599	1.202	1.202	0.401	0.401	0.999	0.999	cami_challenge_H01	0.030	0.030	0.001	0.001	ganon-rtaxid_m480000-e5u4f3	6.200915266248268	6.200915266248268	taxonomic	species
62	62	58	58	51	51	0.581	0.581	0.997	0.997	0.562	0.562	0.033	0.033	0.581	0.581	0.058	0.058	0.617	0.617	0.942	0.942	1.000	1.000	cami_challenge_H01	0.045	0.045	0.004	0.004	ganon-rtaxid_m480000-e5u4f3	6.200915266248268	6.200915266248268	taxonomic	strain
2	2	2	2	2	2	0.926	0.926	0.997	0.997	0.928	0.928	0.499	0.499	0.926	0.926	0.002	0.002	0.928	0.928	0.998	0.998	1.000	1.000	cami_challenge_H01	0.002	0.002	0.288	0.288	ganon-rtaxid_m480000-e5u4f3	6.200915266248268	6.200915266248268	taxonomic	superkingdom
1	1	1	1	0	0	0.849	0.849	0.000	0.000	0.849	0.849	1.000	1.000	0.849	0.849	0.000	0.000	0.849	0.849	1.000	1.000	1.000	1.000	cami_challenge_H01					diamond-default-default			genome	NA
20	20	18	18	0	0	0.787	0.787	0.999	0.999	0.760	0.760	0.224	0.224	0.787	0.787	0.004	0.004	0.790	0.790	0.996	0.996	1.000	1.000	cami_challenge_H01	0.023	0.023	0.041	0.041	diamond-default-default	5.189070056364514	5.189070056364514	taxonomic	class
72	76	48	49	0	0	0.624	0.624	0.995	0.995	0.641	0.641	0.194	0.194	0.624	0.624	0.008	0.008	0.629	0.629	0.992	0.992	1.000	1.000	cami_challenge_H01	0.019	0.019	0.018	0.018	diamond-default-default	5.189070056364514	5.189070056364514	taxonomic	family
125	129	47	48	0	0	0.516	0.516	0.989	0.989	0.522	0.522	0.078	0.078	0.516	0.516	0.055	0.055	0.546	0.546	0.945	0.945	1.000	1.000	cami_challenge_H01	0.017	0.017	0.006	0.006	diamond-default-default	5.189070056364514	5.189070056364514	taxonomic	genus
43	45	34	35	0	0	0.723	0.723	0.997	0.997	0.703	0.703	0.238	0.238	0.723	0.723	0.006	0.006	0.727	0.727	0.994	0.994	1.000	1.000	cami_challenge_H01	0.021	0.021	0.028	0.028	diamond-default-default	5.189070056364514	5.189070056364514	taxonomic	order
11	11	10	10	0	0	0.813	0.813	0.999	0.999	0.766	0.766	0.234	0.234	0.813	0.813	0.003	0.003	0.816	0.816	0.997	0.997	1.000	1.000	cami_challenge_H01	0.040	0.040	0.060	0.060	diamond-default-default	5.189070056364514	5.189070056364514	taxonomic	phylum
67	68	22	23	0	0	0.231	0.231	0.968	0.968	0.277	0.277	0.013	0.013	0.231	0.231	0.436	0.436	0.411	0.411	0.564	0.564	0.999	0.999	cami_challenge_H01	0.018	0.018	0.001	0.001	diamond-default-default	5.189070056364514	5.189070056364514	taxonomic	species
0	0	0	0	0	0	0.000	0.000	0.128	0.114	0.000	0.000	0.000	0.000	0.000	0.000	1.000	1.000	0.000	0.000	0.000	0.000	0.788	0.787	cami_challenge_H01	0.000	0.000	0.000	0.000	diamond-default-default	5.189070056364514	5.189070056364514	taxonomic	strain
2	2	2	2	0	0	0.852	0.852	0.997	0.997	0.844	0.844	0.499	0.499	0.852	0.852	0.004	0.004	0.855	0.855	0.996	0.996	1.000	1.000	cami_challenge_H01	0.007	0.007	0.288	0.288	diamond-default-default	5.189070056364514	5.189070056364514	taxonomic	superkingdom
1	1	1	1	1	1	0.965	0.965	0.000	0.000	0.965	0.965	1.000	1.000	0.965	0.965	0.000	0.000	0.965	0.965	1.000	1.000	1.000	1.000	cami_challenge_H01					kraken2-default-default			genome	NA
19	20	18	19	15	16	0.960	0.960	0.984	0.984	0.890	0.890	0.195	0.195	0.960	0.960	0.010	0.010	0.969	0.969	0.990	0.990	0.995	0.995	cami_challenge_H01	0.047	0.047	0.036	0.036	kraken2-default-default	6.112897144391692	6.112897144391692	taxonomic	class
67	73	64	69	55	60	0.892	0.892	0.975	0.975	0.872	0.872	0.151	0.151	0.892	0.892	0.026	0.026	0.916	0.916	0.974	0.974	0.998	0.998	cami_challenge_H01	0.027	0.027	0.014	0.014	kraken2-default-default	6.112897144391692	6.112897144391692	taxonomic	family
139	152	135	147	126	138	0.861	0.861	0.974	0.974	0.828	0.828	0.063	0.063	0.861	0.861	0.090	0.090	0.947	0.947	0.910	0.910	0.999	0.999	cami_challenge_H01	0.024	0.024	0.004	0.004	kraken2-default-default	6.112897144391692	6.112897144391692	taxonomic	genus
37	42	36	40	31	34	0.945	0.945	0.983	0.983	0.879	0.879	0.188	0.188	0.945	0.945	0.021	0.021	0.965	0.965	0.979	0.979	0.997	0.997	cami_challenge_H01	0.033	0.033	0.023	0.023	kraken2-default-default	6.112897144391692	6.112897144391692	taxonomic	order
10	10	10	10	9	9	0.963	0.963	0.984	0.984	0.841	0.841	0.194	0.194	0.963	0.963	0.008	0.008	0.970	0.970	0.992	0.992	0.993	0.993	cami_challenge_H01	0.089	0.089	0.051	0.051	kraken2-default-default	6.112897144391692	6.112897144391692	taxonomic	phylum
145	146	143	144	134	135	0.498	0.498	0.930	0.930	0.587	0.587	0.009	0.009	0.498	0.498	0.608	0.608	1.270	1.270	0.392	0.392	0.998	0.998	cami_challenge_H01	0.030	0.030	0.001	0.001	kraken2-default-default	6.112897144391692	6.112897144391692	taxonomic	species
62	62	60	60	56	56	0.598	0.598	0.996	0.996	0.575	0.575	0.012	0.012	0.598	0.598	0.104	0.104	0.667	0.667	0.896	0.896	1.000	1.000	cami_challenge_H01	0.046	0.046	0.001	0.001	kraken2-default-default	6.112897144391692	6.112897144391692	taxonomic	strain
2	2	2	2	2	2	0.970	0.970	0.961	0.961	0.976	0.976	0.491	0.491	0.970	0.970	0.003	0.003	0.973	0.973	0.997	0.997	0.999	0.999	cami_challenge_H01	0.006	0.006	0.283	0.283	kraken2-default-default	6.112897144391692	6.112897144391692	taxonomic	superkingdom
