## Supplementary Material 2 for "ganon: precise metagenomics classification against large and up-to-date sets of reference sequences": diamond-default-default.cumu.tsv

-	gt	db	class	tp	fp	cs_db	cs_class	cs_tp	cs_fp	tp_direct	tp_indirect	fp_lower	fp_higher	sens_max_db	sens	prec	f1s
SUM	49905935	49905935	42394903	36354652	6040251	-	-	-	-	11113636	25241016	3383341	2656910	-	-	-	-
species+	8734157	6276314	3216	0	3216	6276314	3216	0	3216	0	0	2200	1016	0.00000	0.00000	0.00000	0.00000
species	17604521	10577370	10811986	6094869	4717117	16853684	10815202	6094869	4720333	2559503	3535366	2350840	2366277	0.36163	0.12213	0.56355	0.20075
genus	21714116	30129566	15235506	14443884	791622	46983250	26050708	20538753	5511955	8224489	6219395	502029	289593	0.43715	0.41155	0.78841	0.54080
family	1853141	2508972	5336593	5272130	64463	49492222	31387301	25810883	5576418	329644	4942486	64439	24	0.52151	0.51719	0.82234	0.63501
order	0	0	4585210	4281501	303709	49492222	35972511	30092384	5880127	0	4281501	303709	0	0.60802	0.60298	0.83654	0.70081
class	0	0	3138063	3123819	14244	49492222	39110574	33216203	5894371	0	3123819	14244	0	0.67114	0.66558	0.84929	0.74629
phylum	0	0	1275327	1260508	14819	49492222	40385901	34476711	5909190	0	1260508	14819	0	0.69661	0.69083	0.85368	0.76367
superkingdom	0	0	1918521	1877941	40580	49492222	42304422	36354652	5949770	0	1877941	40580	0	0.73455	0.72846	0.85936	0.78852
root	0	413713	90481	0	90481	49905935	42394903	36354652	6040251	0	0	90481	0	0.72846	0.72846	0.85752	0.78774
