## Supplementary Material 2 for "ganon: precise metagenomics classification against large and up-to-date sets of reference sequences": diamond-default-default.rank.tsv

-	gt	db	class	tp	fp	sens_max_db	sens	prec	f1s
assembly	0	0	0	0	0	0.00000	0.00000	0.00000	0.00000
species+	8734157	6276314	3216	0	3216	0.00000	0.00000	0.00000	0.00000
species	26338678	16853684	10815202	6094869	4720333	0.36163	0.12213	0.56355	0.20075
genus	47639081	46983250	26017807	24599548	1418259	0.52358	0.49292	0.94549	0.64801
family	49349208	49349208	31042097	30784817	257280	0.62382	0.61686	0.99171	0.76061
order	49349208	49349208	35862500	35661998	200502	0.72265	0.71458	0.99441	0.83159
class	49492222	49492222	39107596	38966079	141517	0.78732	0.78079	0.99638	0.87551
phylum	49492222	49492222	40384846	40259613	125233	0.81345	0.80671	0.99690	0.89178
superkingdom	49492222	49492222	42304422	42152587	151835	0.85170	0.84464	0.99641	0.91427
root	49905935	49905935	42394903	42394903	0	0.84950	0.84950	1.00000	0.91862
