## Supplementary Material 2 for "ganon: precise metagenomics classification against large and up-to-date sets of reference sequences": ganon-rtaxid_m480000-e5u4f3.cumu.tsv

-	gt	db	class	tp	fp	cs_db	cs_class	cs_tp	cs_fp	tp_direct	tp_indirect	fp_lower	fp_higher	sens_max_db	sens	prec	f1s
SUM	49905935	49905935	45938404	25697659	20240745	-	-	-	-	18601058	7096601	7147601	13093144	-	-	-	-
species+	8734157	6276314	5403131	5071444	331687	6276314	5403131	5071444	331687	5071444	0	196861	134826	0.80803	0.10162	0.93861	0.18339
species	17604521	10577370	26262375	7493842	18768533	16853684	31665506	12565286	19100220	6217616	1276226	5955586	12812947	0.74555	0.25178	0.39681	0.30808
genus	21714116	30129566	11700039	10652298	1047741	46983250	43365545	23217584	20147961	7260270	3392028	902371	145370	0.49417	0.46523	0.53539	0.49785
family	1853141	2508972	766498	718626	47872	49492222	44132043	23936210	20195833	51728	666898	47871	1	0.48364	0.47963	0.54238	0.50908
order	0	0	1592246	1577049	15197	49492222	45724289	25513259	20211030	0	1577049	15197	0	0.51550	0.51123	0.55798	0.53358
class	0	0	104199	100922	3277	49492222	45828488	25614181	20214307	0	100922	3277	0	0.51754	0.51325	0.55891	0.53511
phylum	0	0	45437	41393	4044	49492222	45873925	25655574	20218351	0	41393	4044	0	0.51838	0.51408	0.55926	0.53572
superkingdom	0	0	56147	42085	14062	49492222	45930072	25697659	20232413	0	42085	14062	0	0.51923	0.51492	0.55950	0.53628
root	0	413713	8332	0	8332	49905935	45938404	25697659	20240745	0	0	8332	0	0.51492	0.51492	0.55939	0.53624
