## Supplementary Material 2 for "ganon: precise metagenomics classification against large and up-to-date sets of reference sequences": ganon-rtaxid_m480000-e5u4f3.rank.tsv

-	gt	db	class	tp	fp	sens_max_db	sens	prec	f1s
assembly	0	0	0	0	0	0.00000	0.00000	0.00000	0.00000
species+	8734157	6276314	5403131	5071444	331687	0.80803	0.10162	0.93861	0.18339
species	26338678	16853684	31665506	12693917	18971589	0.75318	0.25436	0.40088	0.31123
genus	47639081	46983250	43275990	40487924	2788066	0.86175	0.81128	0.93557	0.86901
family	49349208	49349208	43233180	42991545	241635	0.87117	0.86145	0.99441	0.92317
order	49349208	49349208	45588329	45452014	136315	0.92103	0.91075	0.99701	0.95193
class	49492222	49492222	45826708	45722624	104084	0.92383	0.91618	0.99773	0.95521
phylum	49492222	49492222	45873864	45778026	95838	0.92495	0.91729	0.99791	0.95590
superkingdom	49492222	49492222	45930072	45850702	79370	0.92642	0.91874	0.99827	0.95686
root	49905935	49905935	45938404	45938404	0	0.92050	0.92050	1.00000	0.95860
