## Supplementary Material 2 for "ganon: precise metagenomics classification against large and up-to-date sets of reference sequences": kraken2-default-default.cumu.tsv

-	gt	db	class	tp	fp	cs_db	cs_class	cs_tp	cs_fp	tp_direct	tp_indirect	fp_lower	fp_higher	sens_max_db	sens	prec	f1s
SUM	49905935	49905935	48159302	26177914	21981388	-	-	-	-	19100720	7077194	8999541	12981847	-	-	-	-
species+	8734157	6276314	5860728	5226478	634250	6276314	5860728	5226478	634250	5226478	0	459276	174974	0.83273	0.10473	0.89178	0.18744
species	17604521	10577370	27600870	7755834	19845036	16853684	33461598	12982312	20479286	6515053	1240781	7181816	12663220	0.77030	0.26014	0.38798	0.31145
genus	21714116	30129566	11719262	10403737	1315525	46983250	45180860	23386049	21794811	7314531	3089206	1171895	143630	0.49775	0.46860	0.51761	0.49189
family	1853141	2508972	893643	804474	89169	49492222	46074503	24190523	21883980	44658	759816	89146	23	0.48877	0.48472	0.52503	0.50407
order	0	0	1674410	1638051	36359	49492222	47748913	25828574	21920339	0	1638051	36359	0	0.52187	0.51755	0.54092	0.52898
class	0	0	212340	198241	14099	49492222	47961253	26026815	21934438	0	198241	14099	0	0.52588	0.52152	0.54266	0.53188
phylum	0	0	65774	52330	13444	49492222	48027027	26079145	21947882	0	52330	13444	0	0.52693	0.52257	0.54301	0.53259
superkingdom	0	0	116302	98769	17533	49492222	48143329	26177914	21965415	0	98769	17533	0	0.52893	0.52455	0.54375	0.53397
root	0	413713	15973	0	15973	49905935	48159302	26177914	21981388	0	0	15973	0	0.52455	0.52455	0.54357	0.53389
