## Supplementary Material 2 for "ganon: precise metagenomics classification against large and up-to-date sets of reference sequences": kraken2-default-default.rank.tsv

-	gt	db	class	tp	fp	sens_max_db	sens	prec	f1s
assembly	0	0	0	0	0	0.00000	0.00000	0.00000	0.00000
species+	8734157	6276314	5860728	5226478	634250	0.83273	0.10473	0.89178	0.18744
species	26338678	16853684	33461598	13109520	20352078	0.77784	0.26268	0.39178	0.31450
genus	47639081	46983250	45092319	41037071	4055248	0.87344	0.82229	0.91007	0.86395
family	49349208	49349208	45194249	44004915	1189334	0.89170	0.88176	0.97368	0.92544
order	49349208	49349208	47603547	46618584	984963	0.94467	0.93413	0.97931	0.95619
class	49492222	49492222	47954809	47497100	457709	0.95969	0.95173	0.99046	0.97071
phylum	49492222	49492222	48024947	47645788	379159	0.96269	0.95471	0.99210	0.97305
superkingdom	49492222	49492222	48143329	47999230	144099	0.96983	0.96179	0.99701	0.97908
root	49905935	49905935	48159302	48159302	0	0.96500	0.96500	1.00000	0.98219
