## Supplementary Material 2 for "ganon: precise metagenomics classification against large and up-to-date sets of reference sequences": results.tsv

>0.5compl<0.05cont	>0.5compl<0.1cont	>0.7compl<0.05cont	>0.7compl<0.1cont	>0.9compl<0.05cont	>0.9compl<0.1cont	Accuracy (bp)	Accuracy (seq)	Adjusted Rand index (bp)	Adjusted Rand index (seq)	Average completeness (bp)	Average completeness (seq)	Average purity (bp)	Average purity (seq)	Completeness (bp)	Completeness (seq)	Misclassification rate (bp)	Misclassification rate (seq)	Percentage of assigned bps	Percentage of assigned sequences	Purity (bp)	Purity (seq)	Rand index (bp)	Rand index (seq)	Sample	Std error of average completeness (bp)	Std error of average completeness (seq)	Std error of average purity (bp)	Std error of average purity (seq)	Tool	UniFrac (bp)	UniFrac (seq)	binning type	rank
98	98	85	85	69	69	0.360	0.360	0.069	0.069	0.003	0.003	0.897	0.897	0.805	0.805	0.598	0.598	0.897	0.897	0.402	0.402	0.517	0.517	cami_toy_H01-assembly	0.000	0.000	0.001	0.001	ganon-rassembly_m512000-e3u2f2			genome	NA
29	31	28	30	25	27	0.901	0.901	0.997	0.997	0.900	0.900	0.356	0.356	0.901	0.901	0.002	0.002	0.903	0.903	0.998	0.998	0.999	0.999	cami_toy_H01-assembly	0.040	0.040	0.049	0.049	ganon-rassembly_m512000-e3u2f2	6.589216770239385	6.589216770239385	taxonomic	class
113	115	113	115	105	107	0.879	0.879	0.999	0.999	0.922	0.922	0.264	0.264	0.879	0.879	0.002	0.002	0.881	0.881	0.998	0.998	1.000	1.000	cami_toy_H01-assembly	0.017	0.017	0.020	0.020	ganon-rassembly_m512000-e3u2f2	6.589216770239385	6.589216770239385	taxonomic	family
171	177	170	176	162	165	0.845	0.845	0.999	0.999	0.896	0.896	0.098	0.098	0.845	0.845	0.005	0.005	0.849	0.849	0.995	0.995	1.000	1.000	cami_toy_H01-assembly	0.017	0.017	0.007	0.007	ganon-rassembly_m512000-e3u2f2	6.589216770239385	6.589216770239385	taxonomic	genus
70	71	69	70	66	67	0.900	0.900	0.998	0.998	0.933	0.933	0.350	0.350	0.900	0.900	0.002	0.002	0.902	0.902	0.998	0.998	1.000	1.000	cami_toy_H01-assembly	0.021	0.021	0.032	0.032	ganon-rassembly_m512000-e3u2f2	6.589216770239385	6.589216770239385	taxonomic	order
17	17	16	16	15	15	0.891	0.891	0.998	0.998	0.817	0.817	0.397	0.397	0.891	0.891	0.001	0.001	0.892	0.892	0.999	0.999	0.999	0.999	cami_toy_H01-assembly	0.081	0.081	0.071	0.071	ganon-rassembly_m512000-e3u2f2	6.589216770239385	6.589216770239385	taxonomic	phylum
211	213	189	190	158	158	0.541	0.541	0.997	0.997	0.574	0.574	0.024	0.024	0.541	0.541	0.057	0.057	0.574	0.574	0.943	0.943	1.000	1.000	cami_toy_H01-assembly	0.021	0.021	0.001	0.001	ganon-rassembly_m512000-e3u2f2	6.589216770239385	6.589216770239385	taxonomic	species
73	73	62	62	54	54	0.228	0.228	0.998	0.998	0.264	0.264	0.025	0.025	0.228	0.228	0.042	0.042	0.238	0.238	0.958	0.958	1.000	1.000	cami_toy_H01-assembly	0.021	0.021	0.002	0.002	ganon-rassembly_m512000-e3u2f2	6.589216770239385	6.589216770239385	taxonomic	strain
2	2	2	2	0	0	0.896	0.896	0.999	0.999	0.877	0.877	0.500	0.500	0.896	0.896	0.000	0.000	0.896	0.896	1.000	1.000	1.000	1.000	cami_toy_H01-assembly	0.020	0.020	0.289	0.289	ganon-rassembly_m512000-e3u2f2	6.589216770239385	6.589216770239385	taxonomic	superkingdom
