## Supplementary Material 2 for "ganon: precise metagenomics classification against large and up-to-date sets of reference sequences": ganon-rassembly_m512000-e3u2f2.cumu.tsv

-	gt	db	class	tp	fp	cs_db	cs_class	cs_tp	cs_fp	tp_direct	tp_indirect	fp_lower	fp_higher	sens_max_db	sens	prec	f1s
SUM	74557111	74557111	66869683	63970583	2899100	-	-	-	-	18024007	45946576	2898491	609	-	-	-	-
species+	47189163	41566034	11372338	10858689	513649	41566034	11372338	10858689	513649	10386171	472518	513040	609	0.26124	0.14564	0.95483	0.25273
species	27367948	25227209	31408030	29165386	2242644	66793243	42780368	40024075	2756293	7637836	21527550	2242644	0	0.59922	0.53682	0.93557	0.68220
genus	0	5720550	19043756	18998499	45257	72513793	61824124	59022574	2801550	0	18998499	45257	0	0.81395	0.79164	0.95469	0.86555
family	0	0	2197779	2189844	7935	72513793	64021903	61212418	2809485	0	2189844	7935	0	0.84415	0.82101	0.95612	0.88343
order	0	40643	1405958	1357492	48466	72554436	65427861	62569910	2857951	0	1357492	48466	0	0.86239	0.83922	0.95632	0.89395
class	0	129169	461497	457059	4438	72683605	65889358	63026969	2862389	0	457059	4438	0	0.86714	0.84535	0.95656	0.89752
phylum	0	1675387	531226	530035	1191	74358992	66420584	63557004	2863580	0	530035	1191	0	0.85473	0.85246	0.95689	0.90166
superkingdom	0	198119	413715	413579	136	74557111	66834299	63970583	2863716	0	413579	136	0	0.85801	0.85801	0.95715	0.90487
root	0	0	35384	0	35384	74557111	66869683	63970583	2899100	0	0	35384	0	0.85801	0.85801	0.95665	0.90465
