## Supplementary Material 2 for "ganon: precise metagenomics classification against large and up-to-date sets of reference sequences": ganon-rassembly_m512000-e3u2f2.rank.tsv

-	gt	db	class	tp	fp	sens_max_db	sens	prec	f1s
assembly	58323532	58323532	18807686	16181075	2626611	0.27744	0.21703	0.86034	0.34662
species+	47189163	41566034	11372338	10865859	506479	0.26141	0.14574	0.95546	0.25290
species	74557111	66793243	42780368	40345273	2435095	0.60403	0.54113	0.94308	0.68768
genus	70467530	70467530	59857436	59533664	323772	0.84484	0.79850	0.99459	0.88582
family	72397365	72397365	63764812	63608479	156333	0.87860	0.85315	0.99755	0.91972
order	72504408	72504408	65377023	65251928	125095	0.89997	0.87519	0.99809	0.93261
class	69702904	69702904	62914579	62793077	121502	0.90087	0.84221	0.99807	0.91354
phylum	74445263	74358992	66420349	66359455	60894	0.89242	0.89005	0.99908	0.94142
superkingdom	74557111	74557111	66834299	66831628	2671	0.89638	0.89638	0.99996	0.94534
root	74557111	74557111	66869683	66869683	0	0.89689	0.89689	1.00000	0.94564
