## Supplementary Material 2 for "ganon: precise metagenomics classification against large and up-to-date sets of reference sequences": results.tsv

>0.5compl<0.05cont	>0.5compl<0.1cont	>0.7compl<0.05cont	>0.7compl<0.1cont	>0.9compl<0.05cont	>0.9compl<0.1cont	Accuracy (bp)	Accuracy (seq)	Adjusted Rand index (bp)	Adjusted Rand index (seq)	Average completeness (bp)	Average completeness (seq)	Average purity (bp)	Average purity (seq)	Completeness (bp)	Completeness (seq)	Misclassification rate (bp)	Misclassification rate (seq)	Percentage of assigned bps	Percentage of assigned sequences	Purity (bp)	Purity (seq)	Rand index (bp)	Rand index (seq)	Sample	Std error of average completeness (bp)	Std error of average completeness (seq)	Std error of average purity (bp)	Std error of average purity (seq)	Tool	UniFrac (bp)	UniFrac (seq)	binning type	rank
0	0	0	0	0	0	0.115	0.115	0.000	0.000	0.001	0.001	0.128	0.128	0.896	0.896	0.872	0.872	0.896	0.896	0.128	0.128	0.055	0.055	cami_toy_H01	0.001	0.001			ganon-rtaxid_m480000-e3u2f2			genome	NA
30	31	29	30	26	27	0.901	0.901	0.998	0.998	0.900	0.900	0.368	0.368	0.901	0.901	0.001	0.001	0.902	0.902	0.999	0.999	0.999	0.999	cami_toy_H01	0.040	0.040	0.050	0.050	ganon-rtaxid_m480000-e3u2f2	6.585606788381935	6.585606788381935	taxonomic	class
113	117	113	117	105	108	0.879	0.879	0.999	0.999	0.922	0.922	0.269	0.269	0.879	0.879	0.002	0.002	0.880	0.880	0.998	0.998	1.000	1.000	cami_toy_H01	0.017	0.017	0.020	0.020	ganon-rtaxid_m480000-e3u2f2	6.585606788381935	6.585606788381935	taxonomic	family
173	179	172	178	163	166	0.845	0.845	0.999	0.999	0.896	0.896	0.103	0.103	0.845	0.845	0.005	0.005	0.849	0.849	0.995	0.995	1.000	1.000	cami_toy_H01	0.017	0.017	0.007	0.007	ganon-rtaxid_m480000-e3u2f2	6.585606788381935	6.585606788381935	taxonomic	genus
71	71	70	70	67	67	0.900	0.900	0.999	0.999	0.933	0.933	0.359	0.359	0.900	0.900	0.001	0.001	0.901	0.901	0.999	0.999	1.000	1.000	cami_toy_H01	0.021	0.021	0.033	0.033	ganon-rtaxid_m480000-e3u2f2	6.585606788381935	6.585606788381935	taxonomic	order
17	17	16	16	15	15	0.891	0.891	0.999	0.999	0.817	0.817	0.431	0.431	0.891	0.891	0.001	0.001	0.892	0.892	0.999	0.999	1.000	1.000	cami_toy_H01	0.081	0.081	0.075	0.075	ganon-rtaxid_m480000-e3u2f2	6.585606788381935	6.585606788381935	taxonomic	phylum
213	214	188	189	158	158	0.538	0.538	0.998	0.998	0.571	0.571	0.043	0.043	0.538	0.538	0.052	0.052	0.568	0.568	0.948	0.948	1.000	1.000	cami_toy_H01	0.021	0.021	0.002	0.002	ganon-rtaxid_m480000-e3u2f2	6.585606788381935	6.585606788381935	taxonomic	species
71	71	62	62	52	52	0.224	0.224	0.998	0.998	0.260	0.260	0.038	0.038	0.224	0.224	0.036	0.036	0.232	0.232	0.964	0.964	1.000	1.000	cami_toy_H01	0.021	0.021	0.002	0.002	ganon-rtaxid_m480000-e3u2f2	6.585606788381935	6.585606788381935	taxonomic	strain
2	2	2	2	0	0	0.896	0.896	0.999	0.999	0.877	0.877	0.500	0.500	0.896	0.896	0.000	0.000	0.896	0.896	1.000	1.000	1.000	1.000	cami_toy_H01	0.020	0.020	0.289	0.289	ganon-rtaxid_m480000-e3u2f2	6.585606788381935	6.585606788381935	taxonomic	superkingdom
0	0	0	0	0	0	0.131	0.131	0.000	0.000	0.002	0.002	0.173	0.173	0.756	0.756	0.827	0.827	0.756	0.756	0.173	0.173	0.064	0.064	cami_toy_H01	0.002	0.002			diamond-default-default			genome	NA
29	30	20	21	0	0	0.658	0.658	0.998	0.998	0.684	0.684	0.291	0.291	0.658	0.658	0.004	0.004	0.661	0.661	0.996	0.996	0.999	0.999	cami_toy_H01	0.032	0.032	0.042	0.042	diamond-default-default	4.983550106855021	4.983550106855021	taxonomic	class
88	96	35	36	0	0	0.537	0.537	0.997	0.997	0.594	0.594	0.236	0.236	0.537	0.537	0.006	0.006	0.540	0.540	0.994	0.994	1.000	1.000	cami_toy_H01	0.015	0.015	0.018	0.018	diamond-default-default	4.983550106855021	4.983550106855021	taxonomic	family
109	114	27	29	0	0	0.429	0.429	0.997	0.997	0.495	0.495	0.076	0.076	0.429	0.429	0.012	0.012	0.435	0.435	0.988	0.988	1.000	1.000	cami_toy_H01	0.014	0.014	0.005	0.005	diamond-default-default	4.983550106855021	4.983550106855021	taxonomic	genus
59	64	29	32	0	0	0.609	0.609	0.997	0.997	0.651	0.651	0.301	0.301	0.609	0.609	0.004	0.004	0.612	0.612	0.996	0.996	1.000	1.000	cami_toy_H01	0.017	0.017	0.029	0.029	diamond-default-default	4.983550106855021	4.983550106855021	taxonomic	order
16	17	14	15	0	0	0.700	0.700	0.997	0.997	0.653	0.653	0.324	0.324	0.700	0.700	0.003	0.003	0.702	0.702	0.997	0.997	0.999	0.999	cami_toy_H01	0.061	0.061	0.061	0.061	diamond-default-default	4.983550106855021	4.983550106855021	taxonomic	phylum
45	46	3	3	0	0	0.129	0.129	0.970	0.970	0.185	0.185	0.024	0.024	0.129	0.129	0.111	0.111	0.146	0.146	0.889	0.889	0.998	0.998	cami_toy_H01	0.011	0.011	0.001	0.001	diamond-default-default	4.983550106855021	4.983550106855021	taxonomic	species
0	0	0	0	0	0	0.000	0.000	0.970	0.970	0.001	0.001	0.021	0.021	0.000	0.000	0.746	0.746	0.001	0.001	0.254	0.254	0.992	0.992	cami_toy_H01	0.001	0.001	0.011	0.011	diamond-default-default	4.983550106855021	4.983550106855021	taxonomic	strain
2	2	2	2	0	0	0.752	0.752	0.997	0.997	0.739	0.739	0.499	0.499	0.752	0.752	0.000	0.000	0.752	0.752	1.000	1.000	1.000	1.000	cami_toy_H01	0.013	0.013	0.288	0.288	diamond-default-default	4.983550106855021	4.983550106855021	taxonomic	superkingdom
0	0	0	0	0	0	0.141	0.141	0.000	0.000	0.002	0.002	0.153	0.153	0.923	0.923	0.847	0.847	0.923	0.923	0.153	0.153	0.060	0.060	cami_toy_H01	0.002	0.002			kraken2-default-default			genome	NA
24	29	24	29	21	25	0.918	0.918	0.985	0.985	0.908	0.908	0.276	0.276	0.918	0.918	0.012	0.012	0.929	0.929	0.988	0.988	0.995	0.995	cami_toy_H01	0.038	0.038	0.040	0.040	kraken2-default-default	6.486491950482832	6.486491950482832	taxonomic	class
85	95	85	95	79	88	0.889	0.889	0.991	0.991	0.924	0.924	0.202	0.202	0.889	0.889	0.015	0.015	0.903	0.903	0.985	0.985	0.999	0.999	cami_toy_H01	0.017	0.017	0.016	0.016	kraken2-default-default	6.486491950482832	6.486491950482832	taxonomic	family
144	157	143	156	137	148	0.852	0.852	0.992	0.992	0.894	0.894	0.067	0.067	0.852	0.852	0.020	0.020	0.869	0.869	0.980	0.980	0.999	0.999	cami_toy_H01	0.017	0.017	0.005	0.005	kraken2-default-default	6.486491950482832	6.486491950482832	taxonomic	genus
55	60	53	58	51	55	0.914	0.914	0.988	0.988	0.937	0.937	0.275	0.275	0.914	0.914	0.012	0.012	0.926	0.926	0.988	0.988	0.999	0.999	cami_toy_H01	0.020	0.020	0.027	0.027	kraken2-default-default	6.486491950482832	6.486491950482832	taxonomic	order
14	17	13	16	13	16	0.911	0.911	0.987	0.987	0.821	0.821	0.303	0.303	0.911	0.911	0.007	0.007	0.918	0.918	0.993	0.993	0.994	0.994	cami_toy_H01	0.081	0.081	0.059	0.059	kraken2-default-default	6.486491950482832	6.486491950482832	taxonomic	phylum
193	202	169	177	142	147	0.530	0.530	0.984	0.984	0.561	0.561	0.017	0.017	0.530	0.530	0.084	0.084	0.578	0.578	0.916	0.916	0.998	0.998	cami_toy_H01	0.021	0.021	0.001	0.001	kraken2-default-default	6.486491950482832	6.486491950482832	taxonomic	species
67	69	60	62	53	55	0.218	0.218	0.995	0.995	0.257	0.257	0.026	0.026	0.218	0.218	0.063	0.063	0.233	0.233	0.937	0.937	0.999	0.999	cami_toy_H01	0.021	0.021	0.002	0.002	kraken2-default-default	6.486491950482832	6.486491950482832	taxonomic	strain
2	2	2	2	1	1	0.922	0.922	0.981	0.981	0.896	0.896	0.498	0.498	0.922	0.922	0.001	0.001	0.923	0.923	0.999	0.999	0.999	0.999	cami_toy_H01	0.027	0.027	0.288	0.288	kraken2-default-default	6.486491950482832	6.486491950482832	taxonomic	superkingdom
