## Supplementary Material 2 for "ganon: precise metagenomics classification against large and up-to-date sets of reference sequences": diamond-default-default.cumu.tsv

-	gt	db	class	tp	fp	cs_db	cs_class	cs_tp	cs_fp	tp_direct	tp_indirect	fp_lower	fp_higher	sens_max_db	sens	prec	f1s
SUM	74557111	74557111	56401728	54492070	1909658	-	-	-	-	2167265	52324805	1909501	157	-	-	-	-
species+	47189163	41566034	24671	6259	18412	41566034	24671	6259	18412	6257	2	18255	157	0.00015	0.00008	0.25370	0.00017
species	27367948	25227209	10835844	9640169	1195675	66793243	10860515	9646428	1214087	2161008	7479161	1195675	0	0.14442	0.12938	0.88821	0.22587
genus	0	5720550	20775561	20634842	140719	72513793	31636076	30281270	1354806	0	20634842	140719	0	0.41759	0.40615	0.95718	0.57031
family	0	0	7700379	7640016	60363	72513793	39336455	37921286	1415169	0	7640016	60363	0	0.52295	0.50862	0.96402	0.66591
order	0	40643	5052245	4975601	76644	72554436	44388700	42896887	1491813	0	4975601	76644	0	0.59124	0.57536	0.96639	0.72128
class	0	129169	3107677	3073349	34328	72683605	47496377	45970236	1526141	0	3073349	34328	0	0.63247	0.61658	0.96787	0.75328
phylum	0	1675387	4773498	4751263	22235	74358992	52269875	50721499	1548376	0	4751263	22235	0	0.68212	0.68030	0.97038	0.79985
superkingdom	0	198119	3776959	3770571	6388	74557111	56046834	54492070	1554764	0	3770571	6388	0	0.73088	0.73088	0.97226	0.83446
root	0	0	354894	0	354894	74557111	56401728	54492070	1909658	0	0	354894	0	0.73088	0.73088	0.96614	0.83220
