## Supplementary Material 2 for "ganon: precise metagenomics classification against large and up-to-date sets of reference sequences": diamond-default-default.rank.tsv

-	gt	db	class	tp	fp	sens_max_db	sens	prec	f1s
assembly	58323532	58323532	0	0	0	0.00000	0.00000	0.00000	0.00000
species+	47189163	41566034	24671	6305	18366	0.00015	0.00008	0.25556	0.00017
species	74557111	66793243	10860515	9655119	1205396	0.14455	0.12950	0.88901	0.22607
genus	70467530	70467530	30626422	30258135	368287	0.42939	0.40584	0.98797	0.57534
family	72397365	72397365	39087315	38844191	243124	0.53654	0.52100	0.99378	0.68361
order	72504408	72504408	44343536	44148341	195195	0.60891	0.59214	0.99560	0.74261
class	69702904	69702904	46054780	45886834	167946	0.65832	0.61546	0.99635	0.76090
phylum	74445263	74358992	52268029	52126188	141841	0.70101	0.69914	0.99729	0.82202
superkingdom	74557111	74557111	56046834	56041823	5011	0.75166	0.75166	0.99991	0.85819
root	74557111	74557111	56401728	56401728	0	0.75649	0.75649	1.00000	0.86137
