## Supplementary Material 2 for "ganon: precise metagenomics classification against large and up-to-date sets of reference sequences": ganon-rtaxid_m480000-e3u2f2.cumu.tsv

-	gt	db	class	tp	fp	cs_db	cs_class	cs_tp	cs_fp	tp_direct	tp_indirect	fp_lower	fp_higher	sens_max_db	sens	prec	f1s
SUM	74557111	74557111	66828857	64078972	2749885	-	-	-	-	17732553	46346419	2749220	665	-	-	-	-
species+	47189163	41566034	11090082	10649234	440848	41566034	11090082	10649234	440848	10210024	439210	440183	665	0.25620	0.14283	0.96025	0.24868
species	27367948	25227209	31240486	29201876	2038610	66793243	42330568	39851110	2479458	7522529	21679347	2038610	0	0.59663	0.53450	0.94143	0.68187
genus	0	5720550	19375800	19259454	116346	72513793	61706368	59110564	2595804	0	19259454	116346	0	0.81516	0.79282	0.95793	0.86759
family	0	0	2266162	2218379	47783	72513793	63972530	61328943	2643587	0	2218379	47783	0	0.84576	0.82258	0.95868	0.88543
order	0	40643	1421158	1357946	63212	72554436	65393688	62686889	2706799	0	1357946	63212	0	0.86400	0.84079	0.95861	0.89584
class	0	129169	460529	456170	4359	72683605	65854217	63143059	2711158	0	456170	4359	0	0.86874	0.84691	0.95883	0.89940
phylum	0	1675387	529259	526497	2762	74358992	66383476	63669556	2713920	0	526497	2762	0	0.85625	0.85397	0.95912	0.90349
superkingdom	0	198119	409600	409416	184	74557111	66793076	64078972	2714104	0	409416	184	0	0.85946	0.85946	0.95937	0.90667
root	0	0	35781	0	35781	74557111	66828857	64078972	2749885	0	0	35781	0	0.85946	0.85946	0.95885	0.90644
