## Supplementary Material 2 for "ganon: precise metagenomics classification against large and up-to-date sets of reference sequences": ganon-rtaxid_m480000-e3u2f2.rank.tsv

-	gt	db	class	tp	fp	sens_max_db	sens	prec	f1s
assembly	58323532	58323532	0	0	0	0.00000	0.00000	0.00000	0.00000
species+	47189163	41566034	11090082	10657317	432765	0.25639	0.14294	0.96098	0.24887
species	74557111	66793243	42330568	40140240	2190328	0.60096	0.53838	0.94826	0.68682
genus	70467530	70467530	59830336	59534244	296092	0.84485	0.79851	0.99505	0.88601
family	72397365	72397365	63732868	63608188	124680	0.87860	0.85315	0.99804	0.91992
order	72504408	72504408	65345648	65252994	92654	0.89999	0.87521	0.99858	0.93283
class	69702904	69702904	62881745	62792710	89035	0.90086	0.84221	0.99858	0.91375
phylum	74445263	74358992	66383265	66343169	40096	0.89220	0.88983	0.99940	0.94144
superkingdom	74557111	74557111	66793076	66791292	1784	0.89584	0.89584	0.99997	0.94505
root	74557111	74557111	66828857	66828857	0	0.89634	0.89634	1.00000	0.94534
