## Supplementary Material 2 for "ganon: precise metagenomics classification against large and up-to-date sets of reference sequences": kraken2-default-default.cumu.tsv

-	gt	db	class	tp	fp	cs_db	cs_class	cs_tp	cs_fp	tp_direct	tp_indirect	fp_lower	fp_higher	sens_max_db	sens	prec	f1s
SUM	74557111	74557111	68837397	64412461	4424936	-	-	-	-	17398825	47013636	4424113	823	-	-	-	-
species+	47189163	41566034	11096241	10370001	726240	41566034	11096241	10370001	726240	10016533	353468	725417	823	0.24948	0.13909	0.93455	0.24214
species	27367948	25227209	32032968	28818558	3214410	66793243	43129209	39188559	3940650	7382292	21436266	3214410	0	0.58671	0.52562	0.90863	0.66598
genus	0	5720550	20184712	19912639	272073	72513793	63313921	59101198	4212723	0	19912639	272073	0	0.81503	0.79270	0.93346	0.85734
family	0	0	2357053	2302030	55023	72513793	65670974	61403228	4267746	0	2302030	55023	0	0.84678	0.82357	0.93501	0.87576
order	0	40643	1517424	1452072	65352	72554436	67188398	62855300	4333098	0	1452072	65352	0	0.86632	0.84305	0.93551	0.88688
class	0	129169	583764	551727	32037	72683605	67772162	63407027	4365135	0	551727	32037	0	0.87237	0.85045	0.93559	0.89099
phylum	0	1675387	543240	531012	12228	74358992	68315402	63938039	4377363	0	531012	12228	0	0.85986	0.85757	0.93592	0.89504
superkingdom	0	198119	478143	474422	3721	74557111	68793545	64412461	4381084	0	474422	3721	0	0.86393	0.86393	0.93632	0.89867
root	0	0	43852	0	43852	74557111	68837397	64412461	4424936	0	0	43852	0	0.86393	0.86393	0.93572	0.89840
