## Supplementary Material 2 for "ganon: precise metagenomics classification against large and up-to-date sets of reference sequences": kraken2-default-default.rank.tsv

-	gt	db	class	tp	fp	sens_max_db	sens	prec	f1s
assembly	58323532	58323532	0	0	0	0.00000	0.00000	0.00000	0.00000
species+	47189163	41566034	11096241	10371910	724331	0.24953	0.13911	0.93472	0.24218
species	74557111	66793243	43129209	39508387	3620822	0.59150	0.52991	0.91605	0.67142
genus	70467530	70467530	61266228	60020528	1245700	0.85175	0.80503	0.97967	0.88380
family	72397365	72397365	65383491	64385139	998352	0.88933	0.86357	0.98473	0.92018
order	72504408	72504408	67121453	66302880	818573	0.91447	0.88929	0.98780	0.93596
class	69702904	69702904	64775153	64020934	754219	0.91848	0.85868	0.98836	0.91897
phylum	74445263	74358992	68312602	67827084	485518	0.91216	0.90973	0.99289	0.94950
superkingdom	74557111	74557111	68793545	68754745	38800	0.92218	0.92218	0.99944	0.95925
root	74557111	74557111	68837397	68837397	0	0.92328	0.92328	1.00000	0.96011
