## Supplementary Material 2 for "ganon: precise metagenomics classification against large and up-to-date sets of reference sequences": results.tsv

>0.5compl<0.05cont	>0.5compl<0.1cont	>0.7compl<0.05cont	>0.7compl<0.1cont	>0.9compl<0.05cont	>0.9compl<0.1cont	Accuracy (bp)	Accuracy (seq)	Adjusted Rand index (bp)	Adjusted Rand index (seq)	Average completeness (bp)	Average completeness (seq)	Average purity (bp)	Average purity (seq)	Completeness (bp)	Completeness (seq)	Misclassification rate (bp)	Misclassification rate (seq)	Percentage of assigned bps	Percentage of assigned sequences	Purity (bp)	Purity (seq)	Rand index (bp)	Rand index (seq)	Sample	Std error of average completeness (bp)	Std error of average completeness (seq)	Std error of average purity (bp)	Std error of average purity (seq)	Tool	UniFrac (bp)	UniFrac (seq)	binning type	rank
1	1	1	1	1	1	0.917	0.917	0.000	0.000	0.917	0.917	1.000	1.000	0.917	0.917	0.000	0.000	0.917	0.917	1.000	1.000	1.000	1.000	cami_challenge_H01					ganon-rtaxid_m256000-e5u4f3			genome	NA
21	21	20	20	16	16	0.922	0.922	1.000	1.000	0.868	0.868	0.327	0.327	0.922	0.922	0.001	0.001	0.923	0.923	0.999	0.999	1.000	1.000	cami_challenge_H01	0.050	0.050	0.055	0.055	ganon-rtaxid_m256000-e5u4f3	6.257276716897134	6.257276716897134	taxonomic	class
80	82	78	80	69	71	0.902	0.902	0.999	0.999	0.856	0.856	0.257	0.257	0.902	0.902	0.004	0.004	0.906	0.906	0.996	0.996	1.000	1.000	cami_challenge_H01	0.029	0.029	0.023	0.023	ganon-rtaxid_m256000-e5u4f3	6.257276716897134	6.257276716897134	taxonomic	family
158	159	153	154	144	145	0.870	0.870	0.989	0.989	0.816	0.816	0.120	0.120	0.870	0.870	0.064	0.064	0.929	0.929	0.936	0.936	1.000	1.000	cami_challenge_H01	0.024	0.024	0.008	0.008	ganon-rtaxid_m256000-e5u4f3	6.257276716897134	6.257276716897134	taxonomic	genus
44	44	43	43	37	37	0.919	0.919	0.999	0.999	0.850	0.850	0.305	0.305	0.919	0.919	0.002	0.002	0.921	0.921	0.998	0.998	1.000	1.000	cami_challenge_H01	0.036	0.036	0.035	0.035	ganon-rtaxid_m256000-e5u4f3	6.257276716897134	6.257276716897134	taxonomic	order
10	10	10	10	8	8	0.923	0.923	1.000	1.000	0.813	0.813	0.372	0.372	0.923	0.923	0.001	0.001	0.924	0.924	0.999	0.999	1.000	1.000	cami_challenge_H01	0.094	0.094	0.086	0.086	ganon-rtaxid_m256000-e5u4f3	6.257276716897134	6.257276716897134	taxonomic	phylum
143	144	138	139	125	126	0.469	0.469	0.943	0.943	0.571	0.571	0.020	0.020	0.469	0.469	0.613	0.613	1.214	1.214	0.387	0.387	0.998	0.998	cami_challenge_H01	0.030	0.030	0.002	0.002	ganon-rtaxid_m256000-e5u4f3	6.257276716897134	6.257276716897134	taxonomic	species
62	62	58	58	51	51	0.578	0.578	0.997	0.997	0.560	0.560	0.030	0.030	0.578	0.578	0.061	0.061	0.616	0.616	0.939	0.939	1.000	1.000	cami_challenge_H01	0.045	0.045	0.004	0.004	ganon-rtaxid_m256000-e5u4f3	6.257276716897134	6.257276716897134	taxonomic	strain
2	2	2	2	2	2	0.924	0.924	0.999	0.999	0.923	0.923	0.500	0.500	0.924	0.924	0.001	0.001	0.925	0.925	0.999	0.999	1.000	1.000	cami_challenge_H01	0.000	0.000	0.288	0.288	ganon-rtaxid_m256000-e5u4f3	6.257276716897134	6.257276716897134	taxonomic	superkingdom
1	1	1	1	0	0	0.856	0.856	0.000	0.000	0.856	0.856	1.000	1.000	0.856	0.856	0.000	0.000	0.856	0.856	1.000	1.000	1.000	1.000	cami_challenge_H01					diamond-default-default			genome	NA
20	20	18	18	0	0	0.795	0.795	0.999	0.999	0.768	0.768	0.222	0.222	0.795	0.795	0.004	0.004	0.797	0.797	0.996	0.996	1.000	1.000	cami_challenge_H01	0.023	0.023	0.040	0.040	diamond-default-default	5.258247020530236	5.258247020530236	taxonomic	class
74	78	52	53	0	0	0.666	0.666	0.995	0.995	0.658	0.658	0.191	0.191	0.666	0.666	0.008	0.008	0.672	0.672	0.992	0.992	1.000	1.000	cami_challenge_H01	0.019	0.019	0.018	0.018	diamond-default-default	5.258247020530236	5.258247020530236	taxonomic	family
126	130	55	56	0	0	0.540	0.540	0.988	0.988	0.532	0.532	0.078	0.078	0.540	0.540	0.053	0.053	0.571	0.571	0.947	0.947	0.999	0.999	cami_challenge_H01	0.017	0.017	0.005	0.005	diamond-default-default	5.258247020530236	5.258247020530236	taxonomic	genus
44	45	35	35	0	0	0.729	0.729	0.997	0.997	0.711	0.711	0.228	0.228	0.729	0.729	0.006	0.006	0.733	0.733	0.994	0.994	1.000	1.000	cami_challenge_H01	0.021	0.021	0.028	0.028	diamond-default-default	5.258247020530236	5.258247020530236	taxonomic	order
11	11	10	10	0	0	0.821	0.821	0.999	0.999	0.774	0.774	0.238	0.238	0.821	0.821	0.003	0.003	0.823	0.823	0.997	0.997	1.000	1.000	cami_challenge_H01	0.040	0.040	0.061	0.061	diamond-default-default	5.258247020530236	5.258247020530236	taxonomic	phylum
68	69	25	26	0	0	0.235	0.235	0.969	0.969	0.282	0.282	0.012	0.012	0.235	0.235	0.442	0.442	0.420	0.420	0.558	0.558	0.999	0.999	cami_challenge_H01	0.018	0.018	0.001	0.001	diamond-default-default	5.258247020530236	5.258247020530236	taxonomic	species
0	0	0	0	0	0	0.000	0.000	0.086	0.079	0.000	0.000	0.000	0.000	0.000	0.000	1.000	1.000	0.000	0.000	0.000	0.000	0.726	0.726	cami_challenge_H01	0.000	0.000	0.000	0.000	diamond-default-default	5.258247020530236	5.258247020530236	taxonomic	strain
2	2	2	2	0	0	0.859	0.859	0.997	0.997	0.851	0.851	0.499	0.499	0.859	0.859	0.004	0.004	0.862	0.862	0.996	0.996	1.000	1.000	cami_challenge_H01	0.008	0.008	0.288	0.288	diamond-default-default	5.258247020530236	5.258247020530236	taxonomic	superkingdom
1	1	1	1	1	1	0.964	0.964	0.000	0.000	0.964	0.964	1.000	1.000	0.964	0.964	0.000	0.000	0.964	0.964	1.000	1.000	1.000	1.000	cami_challenge_H01					kraken2-default-default			genome	NA
19	20	18	19	15	16	0.959	0.959	0.984	0.984	0.890	0.890	0.194	0.194	0.959	0.959	0.009	0.009	0.968	0.968	0.991	0.991	0.995	0.995	cami_challenge_H01	0.047	0.047	0.036	0.036	kraken2-default-default	6.167298070751331	6.167298070751331	taxonomic	class
67	76	65	73	57	65	0.924	0.924	0.979	0.979	0.877	0.877	0.150	0.150	0.924	0.924	0.024	0.024	0.948	0.948	0.976	0.976	0.999	0.999	cami_challenge_H01	0.027	0.027	0.014	0.014	kraken2-default-default	6.167298070751331	6.167298070751331	taxonomic	family
141	152	137	147	130	140	0.884	0.884	0.977	0.977	0.830	0.830	0.063	0.063	0.884	0.884	0.088	0.088	0.970	0.970	0.912	0.912	0.999	0.999	cami_challenge_H01	0.023	0.023	0.004	0.004	kraken2-default-default	6.167298070751331	6.167298070751331	taxonomic	genus
37	42	36	40	31	34	0.944	0.944	0.983	0.983	0.878	0.878	0.188	0.188	0.944	0.944	0.020	0.020	0.964	0.964	0.980	0.980	0.997	0.997	cami_challenge_H01	0.033	0.033	0.023	0.023	kraken2-default-default	6.167298070751331	6.167298070751331	taxonomic	order
10	10	10	10	9	9	0.962	0.962	0.984	0.984	0.841	0.841	0.194	0.194	0.962	0.962	0.008	0.008	0.969	0.969	0.992	0.992	0.993	0.993	cami_challenge_H01	0.089	0.089	0.051	0.051	kraken2-default-default	6.167298070751331	6.167298070751331	taxonomic	phylum
144	145	141	142	132	133	0.489	0.489	0.923	0.923	0.584	0.584	0.009	0.009	0.489	0.489	0.622	0.622	1.293	1.293	0.378	0.378	0.998	0.998	cami_challenge_H01	0.030	0.030	0.001	0.001	kraken2-default-default	6.167298070751331	6.167298070751331	taxonomic	species
62	62	60	60	56	56	0.598	0.598	0.996	0.996	0.575	0.575	0.010	0.010	0.598	0.598	0.107	0.107	0.670	0.670	0.893	0.893	1.000	1.000	cami_challenge_H01	0.046	0.046	0.001	0.001	kraken2-default-default	6.167298070751331	6.167298070751331	taxonomic	strain
2	2	2	2	2	2	0.969	0.969	0.960	0.960	0.975	0.975	0.491	0.491	0.969	0.969	0.003	0.003	0.972	0.972	0.997	0.997	0.999	0.999	cami_challenge_H01	0.007	0.007	0.283	0.283	kraken2-default-default	6.167298070751331	6.167298070751331	taxonomic	superkingdom
