## Supplementary Material 2 for "ganon: precise metagenomics classification against large and up-to-date sets of reference sequences": diamond-default-default.cumu.tsv

-	gt	db	class	tp	fp	cs_db	cs_class	cs_tp	cs_fp	tp_direct	tp_indirect	fp_lower	fp_higher	sens_max_db	sens	prec	f1s
SUM	49905935	49905935	42739002	36537898	6201104	-	-	-	-	11748109	24789789	3404319	2796785	-	-	-	-
species+	8734157	6276314	4357	0	4357	6276314	4357	0	4357	0	0	3240	1117	0.00000	0.00000	0.00000	0.00000
species	17604521	10577370	11061123	6178950	4882173	16853684	11065480	6178950	4886530	2544032	3634918	2374143	2508030	0.36662	0.12381	0.55840	0.20268
genus	21714116	30129566	16134995	15354280	780715	46983250	27200475	21533230	5667245	8871798	6482482	493103	287612	0.45832	0.43148	0.79165	0.55853
family	1853141	2508972	6279628	6215361	64267	49492222	33480103	27748591	5731512	332279	5883082	64241	26	0.56067	0.55602	0.82881	0.66555
order	0	0	2822691	2516298	306393	49492222	36302794	30264889	6037905	0	2516298	306393	0	0.61151	0.60644	0.83368	0.70213
class	0	0	3164115	3150973	13142	49492222	39466909	33415862	6051047	0	3150973	13142	0	0.67517	0.66958	0.84668	0.74779
phylum	0	0	1283870	1266159	17711	49492222	40750779	34682021	6068758	0	1266159	17711	0	0.70076	0.69495	0.85108	0.76513
superkingdom	0	0	1896994	1855877	41117	49492222	42647773	36537898	6109875	0	1855877	41117	0	0.73826	0.73214	0.85674	0.78955
root	0	413713	91229	0	91229	49905935	42739002	36537898	6201104	0	0	91229	0	0.73214	0.73214	0.85491	0.78877
