## Supplementary Material 2 for "ganon: precise metagenomics classification against large and up-to-date sets of reference sequences": diamond-default-default.rank.tsv

-	gt	db	class	tp	fp	sens_max_db	sens	prec	f1s
assembly	0	0	0	0	0	0.00000	0.00000	0.00000	0.00000
species+	8734157	6276314	4357	0	4357	0.00000	0.00000	0.00000	0.00000
species	26338678	16853684	11065480	6178950	4886530	0.36662	0.12381	0.55840	0.20268
genus	47639081	46983250	27179674	25768323	1411351	0.54846	0.51634	0.94807	0.66856
family	49349208	49349208	33144813	32878024	266789	0.66623	0.65880	0.99195	0.79176
order	49349208	49349208	36190672	35988263	202409	0.72926	0.72112	0.99441	0.83600
class	49492222	49492222	39463679	39324200	139479	0.79455	0.78797	0.99647	0.88004
phylum	49492222	49492222	40749666	40625267	124399	0.82084	0.81404	0.99695	0.89625
superkingdom	49492222	49492222	42647773	42497075	150698	0.85866	0.85154	0.99647	0.91832
root	49905935	49905935	42739002	42739002	0	0.85639	0.85639	1.00000	0.92264
