## Supplementary Material 2 for "ganon: precise metagenomics classification against large and up-to-date sets of reference sequences": ganon-rtaxid_m256000-e5u4f3.cumu.tsv

-	gt	db	class	tp	fp	cs_db	cs_class	cs_tp	cs_fp	tp_direct	tp_indirect	fp_lower	fp_higher	sens_max_db	sens	prec	f1s
SUM	49905935	49905935	45779650	24930061	20849589	-	-	-	-	18743789	6186272	7100640	13748949	-	-	-	-
species+	8734157	6276314	5398213	5052220	345993	6276314	5398213	5052220	345993	5052220	0	206604	139389	0.80497	0.10123	0.93591	0.18271
species	17604521	10577370	26579481	7185532	19393949	16853684	31977694	12237752	19739942	5894015	1291517	5915375	13478574	0.72612	0.24522	0.38270	0.29891
genus	21714116	30129566	12301902	11277921	1023981	46983250	44279596	23515673	20763923	7745192	3532729	892995	130986	0.50051	0.47120	0.53107	0.49935
family	1853141	2508972	1244376	1201139	43237	49492222	45523972	24716812	20807160	52362	1148777	43237	0	0.49941	0.49527	0.54294	0.51801
order	0	0	62093	48315	13778	49492222	45586065	24765127	20820938	0	48315	13778	0	0.50038	0.49624	0.54326	0.51868
class	0	0	103243	101073	2170	49492222	45689308	24866200	20823108	0	101073	2170	0	0.50243	0.49826	0.54425	0.52024
phylum	0	0	40848	35693	5155	49492222	45730156	24901893	20828263	0	35693	5155	0	0.50315	0.49898	0.54454	0.52076
superkingdom	0	0	41244	28168	13076	49492222	45771400	24930061	20841339	0	28168	13076	0	0.50372	0.49954	0.54466	0.52113
root	0	413713	8250	0	8250	49905935	45779650	24930061	20849589	0	0	8250	0	0.49954	0.49954	0.54457	0.52108
