## Supplementary Material 2 for "ganon: precise metagenomics classification against large and up-to-date sets of reference sequences": ganon-rtaxid_m256000-e5u4f3.rank.tsv

-	gt	db	class	tp	fp	sens_max_db	sens	prec	f1s
assembly	0	0	0	0	0	0.00000	0.00000	0.00000	0.00000
species+	8734157	6276314	5398213	5052220	345993	0.80497	0.10123	0.93591	0.18271
species	26338678	16853684	31977694	12365378	19612316	0.73369	0.24777	0.38669	0.30202
genus	47639081	46983250	44271741	41436987	2834754	0.88195	0.83030	0.93597	0.87997
family	49349208	49349208	44707026	44515083	191943	0.90204	0.89198	0.99571	0.94099
order	49349208	49349208	45449169	45362034	87135	0.91920	0.90895	0.99808	0.95143
class	49492222	49492222	45687780	45630744	57036	0.92198	0.91434	0.99875	0.95468
phylum	49492222	49492222	45730086	45675188	54898	0.92288	0.91523	0.99880	0.95519
superkingdom	49492222	49492222	45771400	45709247	62153	0.92356	0.91591	0.99864	0.95549
root	49905935	49905935	45779650	45779650	0	0.91732	0.91732	1.00000	0.95688
