## Supplementary Material 2 for "ganon: precise metagenomics classification against large and up-to-date sets of reference sequences": kraken2-default-default.cumu.tsv

-	gt	db	class	tp	fp	cs_db	cs_class	cs_tp	cs_fp	tp_direct	tp_indirect	fp_lower	fp_higher	sens_max_db	sens	prec	f1s
SUM	49905935	49905935	48103353	25333679	22769674	-	-	-	-	19319501	6014178	9016175	13753499	-	-	-	-
species+	8734157	6276314	5883566	5227158	656408	6276314	5883566	5227158	656408	5227158	0	477320	179088	0.83284	0.10474	0.88843	0.18739
species	17604521	10577370	28180902	7536145	20644757	16853684	34064468	12763303	21301165	6294259	1241886	7199172	13445585	0.75730	0.25575	0.37468	0.30400
genus	21714116	30129566	12180907	10890725	1290182	46983250	46245375	23654028	22591347	7753420	3137305	1161381	128801	0.50346	0.47397	0.51149	0.49202
family	1853141	2508972	1351035	1268301	82734	49492222	47596410	24922329	22674081	44664	1223637	82709	25	0.50356	0.49939	0.52362	0.51121
order	0	0	101765	68032	33733	49492222	47698175	24990361	22707814	0	68032	33733	0	0.50494	0.50075	0.52393	0.51208
class	0	0	211358	198247	13111	49492222	47909533	25188608	22720925	0	198247	13111	0	0.50894	0.50472	0.52575	0.51502
phylum	0	0	64125	50375	13750	49492222	47973658	25238983	22734675	0	50375	13750	0	0.50996	0.50573	0.52610	0.51571
superkingdom	0	0	112635	94696	17939	49492222	48086293	25333679	22752614	0	94696	17939	0	0.51187	0.50763	0.52684	0.51705
root	0	413713	17060	0	17060	49905935	48103353	25333679	22769674	0	0	17060	0	0.50763	0.50763	0.52665	0.51696
