## Supplementary Material 2 for "ganon: precise metagenomics classification against large and up-to-date sets of reference sequences": kraken2-default-default.rank.tsv

-	gt	db	class	tp	fp	sens_max_db	sens	prec	f1s
assembly	0	0	0	0	0	0.00000	0.00000	0.00000	0.00000
species+	8734157	6276314	5883566	5227158	656408	0.83284	0.10474	0.88843	0.18739
species	26338678	16853684	34064468	12890597	21173871	0.76485	0.25830	0.37842	0.30703
genus	47639081	46983250	46199390	42123976	4075414	0.89657	0.84407	0.91179	0.87662
family	49349208	49349208	46760669	45622793	1137876	0.92449	0.91418	0.97567	0.94392
order	49349208	49349208	47550986	46585633	965353	0.94400	0.93347	0.97970	0.95603
class	49492222	49492222	47902905	47464973	437932	0.95904	0.95109	0.99086	0.97057
phylum	49492222	49492222	47971542	47611205	360337	0.96199	0.95402	0.99249	0.97287
superkingdom	49492222	49492222	48086293	47955819	130474	0.96896	0.96092	0.99729	0.97877
root	49905935	49905935	48103353	48103353	0	0.96388	0.96388	1.00000	0.98161
