## Supplementary Material 2 for "ganon: precise metagenomics classification against large and up-to-date sets of reference sequences": results.tsv

>0.5compl<0.05cont	>0.5compl<0.1cont	>0.7compl<0.05cont	>0.7compl<0.1cont	>0.9compl<0.05cont	>0.9compl<0.1cont	Accuracy (bp)	Accuracy (seq)	Adjusted Rand index (bp)	Adjusted Rand index (seq)	Average completeness (bp)	Average completeness (seq)	Average purity (bp)	Average purity (seq)	Completeness (bp)	Completeness (seq)	Misclassification rate (bp)	Misclassification rate (seq)	Percentage of assigned bps	Percentage of assigned sequences	Purity (bp)	Purity (seq)	Rand index (bp)	Rand index (seq)	Sample	Std error of average completeness (bp)	Std error of average completeness (seq)	Std error of average purity (bp)	Std error of average purity (seq)	Tool	UniFrac (bp)	UniFrac (seq)	binning type	rank
0	0	0	0	0	0	0.114	0.114	-0.000	0.000	0.003	0.003	0.127	0.127	0.895	0.895	0.873	0.873	0.895	0.895	0.127	0.127	0.055	0.055	cami_toy_H01	0.003	0.003			ganon-rtaxid_m256000-e3u2f2			genome	NA
30	31	29	30	26	27	0.902	0.902	0.999	0.999	0.900	0.900	0.413	0.413	0.902	0.902	0.001	0.001	0.903	0.903	0.999	0.999	1.000	1.000	cami_toy_H01	0.040	0.040	0.055	0.055	ganon-rtaxid_m256000-e3u2f2	6.756418067403602	6.756418067403602	taxonomic	class
115	118	115	118	110	113	0.887	0.887	0.999	0.999	0.931	0.931	0.317	0.317	0.887	0.887	0.002	0.002	0.889	0.889	0.998	0.998	1.000	1.000	cami_toy_H01	0.017	0.017	0.023	0.023	ganon-rtaxid_m256000-e3u2f2	6.756418067403602	6.756418067403602	taxonomic	family
175	180	174	179	168	170	0.854	0.854	0.999	0.999	0.902	0.902	0.127	0.127	0.854	0.854	0.005	0.005	0.858	0.858	0.995	0.995	1.000	1.000	cami_toy_H01	0.016	0.016	0.008	0.008	ganon-rtaxid_m256000-e3u2f2	6.756418067403602	6.756418067403602	taxonomic	genus
71	71	70	70	68	68	0.906	0.906	0.999	0.999	0.936	0.936	0.429	0.429	0.906	0.906	0.001	0.001	0.907	0.907	0.999	0.999	1.000	1.000	cami_toy_H01	0.021	0.021	0.037	0.037	ganon-rtaxid_m256000-e3u2f2	6.756418067403602	6.756418067403602	taxonomic	order
17	17	16	16	15	15	0.892	0.892	0.999	0.999	0.817	0.817	0.474	0.474	0.892	0.892	0.000	0.000	0.893	0.893	1.000	1.000	1.000	1.000	cami_toy_H01	0.081	0.081	0.080	0.080	ganon-rtaxid_m256000-e3u2f2	6.756418067403602	6.756418067403602	taxonomic	phylum
217	218	189	190	159	159	0.544	0.544	0.998	0.998	0.579	0.579	0.044	0.044	0.544	0.544	0.054	0.054	0.575	0.575	0.946	0.946	1.000	1.000	cami_toy_H01	0.021	0.021	0.002	0.002	ganon-rtaxid_m256000-e3u2f2	6.756418067403602	6.756418067403602	taxonomic	species
75	75	64	64	52	52	0.405	0.405	0.999	0.999	0.282	0.282	0.034	0.034	0.405	0.405	0.029	0.029	0.417	0.417	0.971	0.971	1.000	1.000	cami_toy_H01	0.021	0.021	0.002	0.002	ganon-rtaxid_m256000-e3u2f2	6.756418067403602	6.756418067403602	taxonomic	strain
2	2	2	2	0	0	0.895	0.895	1.000	1.000	0.876	0.876	0.500	0.500	0.895	0.895	0.000	0.000	0.895	0.895	1.000	1.000	1.000	1.000	cami_toy_H01	0.019	0.019	0.289	0.289	ganon-rtaxid_m256000-e3u2f2	6.756418067403602	6.756418067403602	taxonomic	superkingdom
0	0	0	0	0	0	0.134	0.134	0.000	0.000	0.002	0.002	0.175	0.175	0.764	0.764	0.825	0.825	0.764	0.764	0.175	0.175	0.065	0.065	cami_toy_H01	0.002	0.002			diamond-default-default			genome	NA
27	30	18	21	0	0	0.665	0.665	0.997	0.997	0.691	0.691	0.288	0.288	0.665	0.665	0.004	0.004	0.668	0.668	0.996	0.996	0.999	0.999	cami_toy_H01	0.032	0.032	0.042	0.042	diamond-default-default	5.001435534981345	5.001435534981345	taxonomic	class
89	98	38	39	0	0	0.546	0.546	0.997	0.997	0.606	0.606	0.233	0.233	0.546	0.546	0.007	0.007	0.550	0.550	0.993	0.993	1.000	1.000	cami_toy_H01	0.015	0.015	0.018	0.018	diamond-default-default	5.001435534981345	5.001435534981345	taxonomic	family
109	117	29	31	0	0	0.436	0.436	0.997	0.997	0.501	0.501	0.075	0.075	0.436	0.436	0.013	0.013	0.441	0.441	0.987	0.987	1.000	1.000	cami_toy_H01	0.014	0.014	0.005	0.005	diamond-default-default	5.001435534981345	5.001435534981345	taxonomic	genus
59	64	29	32	0	0	0.617	0.617	0.997	0.997	0.658	0.658	0.298	0.298	0.617	0.617	0.005	0.005	0.620	0.620	0.995	0.995	1.000	1.000	cami_toy_H01	0.017	0.017	0.028	0.028	diamond-default-default	5.001435534981345	5.001435534981345	taxonomic	order
16	17	14	15	0	0	0.710	0.710	0.997	0.997	0.660	0.660	0.317	0.317	0.710	0.710	0.003	0.003	0.712	0.712	0.997	0.997	0.999	0.999	cami_toy_H01	0.061	0.061	0.061	0.061	diamond-default-default	5.001435534981345	5.001435534981345	taxonomic	phylum
47	48	4	4	0	0	0.131	0.131	0.969	0.969	0.187	0.187	0.023	0.023	0.131	0.131	0.114	0.114	0.148	0.148	0.886	0.886	0.998	0.998	cami_toy_H01	0.011	0.011	0.001	0.001	diamond-default-default	5.001435534981345	5.001435534981345	taxonomic	species
0	0	0	0	0	0	0.000	0.000	0.920	0.920	0.001	0.001	0.018	0.018	0.000	0.000	0.783	0.783	0.001	0.001	0.217	0.217	0.982	0.982	cami_toy_H01	0.001	0.001	0.009	0.009	diamond-default-default	5.001435534981345	5.001435534981345	taxonomic	strain
2	2	2	2	0	0	0.759	0.759	0.996	0.996	0.748	0.748	0.499	0.499	0.759	0.759	0.000	0.000	0.759	0.759	1.000	1.000	1.000	1.000	cami_toy_H01	0.011	0.011	0.288	0.288	diamond-default-default	5.001435534981345	5.001435534981345	taxonomic	superkingdom
0	0	0	0	0	0	0.141	0.141	0.000	0.000	0.002	0.002	0.152	0.152	0.923	0.923	0.848	0.848	0.923	0.923	0.152	0.152	0.060	0.060	cami_toy_H01	0.002	0.002			kraken2-default-default			genome	NA
24	29	24	29	21	25	0.920	0.920	0.985	0.985	0.909	0.909	0.276	0.276	0.920	0.920	0.011	0.011	0.931	0.931	0.989	0.989	0.996	0.996	cami_toy_H01	0.038	0.038	0.040	0.040	kraken2-default-default	6.658422848234056	6.658422848234056	taxonomic	class
86	96	86	96	82	92	0.900	0.900	0.991	0.991	0.934	0.934	0.203	0.203	0.900	0.900	0.015	0.015	0.913	0.913	0.985	0.985	0.999	0.999	cami_toy_H01	0.016	0.016	0.016	0.016	kraken2-default-default	6.658422848234056	6.658422848234056	taxonomic	family
145	158	144	157	141	153	0.862	0.862	0.992	0.992	0.902	0.902	0.067	0.067	0.862	0.862	0.020	0.020	0.880	0.880	0.980	0.980	0.999	0.999	cami_toy_H01	0.016	0.016	0.005	0.005	kraken2-default-default	6.658422848234056	6.658422848234056	taxonomic	genus
55	60	53	58	52	56	0.922	0.922	0.989	0.989	0.940	0.940	0.275	0.275	0.922	0.922	0.012	0.012	0.933	0.933	0.988	0.988	0.999	0.999	cami_toy_H01	0.020	0.020	0.027	0.027	kraken2-default-default	6.658422848234056	6.658422848234056	taxonomic	order
14	17	13	16	13	16	0.913	0.913	0.987	0.987	0.822	0.822	0.304	0.304	0.913	0.913	0.007	0.007	0.919	0.919	0.993	0.993	0.994	0.994	cami_toy_H01	0.081	0.081	0.059	0.059	kraken2-default-default	6.658422848234056	6.658422848234056	taxonomic	phylum
198	204	174	180	146	150	0.538	0.538	0.985	0.985	0.570	0.570	0.017	0.017	0.538	0.538	0.084	0.084	0.587	0.587	0.916	0.916	0.999	0.999	cami_toy_H01	0.021	0.021	0.001	0.001	kraken2-default-default	6.658422848234056	6.658422848234056	taxonomic	species
72	74	62	64	54	56	0.403	0.403	0.998	0.998	0.280	0.280	0.024	0.024	0.403	0.403	0.043	0.043	0.421	0.421	0.957	0.957	1.000	1.000	cami_toy_H01	0.021	0.021	0.001	0.001	kraken2-default-default	6.658422848234056	6.658422848234056	taxonomic	strain
2	2	2	2	1	1	0.922	0.922	0.981	0.981	0.896	0.896	0.498	0.498	0.922	0.922	0.001	0.001	0.922	0.922	0.999	0.999	0.999	0.999	cami_toy_H01	0.027	0.027	0.288	0.288	kraken2-default-default	6.658422848234056	6.658422848234056	taxonomic	superkingdom
