## Supplementary Material 2 for "ganon: precise metagenomics classification against large and up-to-date sets of reference sequences": diamond-default-default.cumu.tsv

-	gt	db	class	tp	fp	cs_db	cs_class	cs_tp	cs_fp	tp_direct	tp_indirect	fp_lower	fp_higher	sens_max_db	sens	prec	f1s
SUM	74557111	74557111	56939728	54945661	1994067	-	-	-	-	2185584	52760077	1993850	217	-	-	-	-
species+	47189163	41566034	29227	6339	22888	41566034	29227	6339	22888	6337	2	22671	217	0.00015	0.00009	0.21689	0.00017
species	27367948	25227209	10986590	9748277	1238313	66793243	11015817	9754616	1261201	2179247	7569030	1238313	0	0.14604	0.13083	0.88551	0.22798
genus	0	5720550	21095878	20945387	150491	72513793	32111695	30700003	1411692	0	20945387	150491	0	0.42337	0.41176	0.95604	0.57561
family	0	0	7966708	7901819	64889	72513793	40078403	38601822	1476581	0	7901819	64889	0	0.53234	0.51775	0.96316	0.67347
order	0	40643	4923976	4841351	82625	72554436	45002379	43443173	1559206	0	4841351	82625	0	0.59877	0.58268	0.96535	0.72672
class	0	129169	3024616	2987241	37375	72683605	48026995	46430414	1596581	0	2987241	37375	0	0.63880	0.62275	0.96676	0.75753
phylum	0	1675387	5013134	4987316	25818	74358992	53040129	51417730	1622399	0	4987316	25818	0	0.69148	0.68964	0.96941	0.80594
superkingdom	0	198119	3535817	3527931	7886	74557111	56575946	54945661	1630285	0	3527931	7886	0	0.73696	0.73696	0.97118	0.83801
root	0	0	363782	0	363782	74557111	56939728	54945661	1994067	0	0	363782	0	0.73696	0.73696	0.96498	0.83570
