## Supplementary Material 2 for "ganon: precise metagenomics classification against large and up-to-date sets of reference sequences": diamond-default-default.rank.tsv

-	gt	db	class	tp	fp	sens_max_db	sens	prec	f1s
assembly	58323532	58252977	0	0	0	0.00000	0.00000	0.00000	0.00000
species+	47189163	41566034	29227	6404	22823	0.00015	0.00009	0.21911	0.00017
species	74557111	66793243	11015817	9764323	1251494	0.14619	0.13096	0.88639	0.22821
genus	70467530	70467530	31083344	30693602	389742	0.43557	0.41168	0.98746	0.58110
family	72397365	72397365	39817192	39551073	266119	0.54631	0.53048	0.99332	0.69161
order	72504408	72504408	44954494	44739998	214496	0.61707	0.60008	0.99523	0.74871
class	69702904	69702904	46569242	46384994	184248	0.66547	0.62214	0.99604	0.76589
phylum	74445263	74358992	53037600	52879356	158244	0.71114	0.70925	0.99702	0.82886
superkingdom	74557111	74557111	56575946	56569851	6095	0.75875	0.75875	0.99989	0.86279
root	74557111	74557111	56939728	56939728	0	0.76371	0.76371	1.00000	0.86602
