## Supplementary Material 2 for "ganon: precise metagenomics classification against large and up-to-date sets of reference sequences": ganon-rtaxid_m256000-e3u2f2.cumu.tsv

-	gt	db	class	tp	fp	cs_db	cs_class	cs_tp	cs_fp	tp_direct	tp_indirect	fp_lower	fp_higher	sens_max_db	sens	prec	f1s
SUM	74557111	74557111	66731732	63797909	2933823	-	-	-	-	26382639	37415270	2932087	1736	-	-	-	-
species+	47189163	41566034	19849764	19198768	650996	41566034	19849764	19198768	650996	18803329	395439	649260	1736	0.46189	0.25750	0.96720	0.40672
species	27367948	25227209	23043782	21003780	2040002	66793243	42893546	40202548	2690998	7579310	13424470	2040002	0	0.60190	0.53922	0.93726	0.68459
genus	0	5720550	19418326	19329189	89137	72513793	62311872	59531737	2780135	0	19329189	89137	0	0.82097	0.79847	0.95538	0.86991
family	0	0	2273436	2224254	49182	72513793	64585308	61755991	2829317	0	2224254	49182	0	0.85164	0.82830	0.95619	0.88767
order	0	40643	1208496	1147281	61215	72554436	65793804	62903272	2890532	0	1147281	61215	0	0.86698	0.84369	0.95607	0.89637
class	0	129169	115220	111432	3788	72683605	65909024	63014704	2894320	0	111432	3788	0	0.86697	0.84519	0.95609	0.89722
phylum	0	1675387	536323	533692	2631	74358992	66445347	63548396	2896951	0	533692	2631	0	0.85462	0.85235	0.95640	0.90138
superkingdom	0	198119	249691	249513	178	74557111	66695038	63797909	2897129	0	249513	178	0	0.85569	0.85569	0.95656	0.90332
root	0	0	36694	0	36694	74557111	66731732	63797909	2933823	0	0	36694	0	0.85569	0.85569	0.95604	0.90308
