## Supplementary Material 2 for "ganon: precise metagenomics classification against large and up-to-date sets of reference sequences": ganon-rtaxid_m256000-e3u2f2.rank.tsv

-	gt	db	class	tp	fp	sens_max_db	sens	prec	f1s
assembly	58323532	58252977	0	0	0	0.00000	0.00000	0.00000	0.00000
species+	47189163	41566034	19849764	19208288	641476	0.46212	0.25763	0.96768	0.40693
species	74557111	66793243	42893546	40589447	2304099	0.60769	0.54441	0.94628	0.69117
genus	70467530	70467530	60434385	60159133	275252	0.85371	0.80689	0.99545	0.89130
family	72397365	72397365	64343609	64246390	97219	0.88741	0.86171	0.99849	0.92507
order	72504408	72504408	65742891	65682734	60157	0.90591	0.88097	0.99908	0.93632
class	69702904	69702904	62936590	62879299	57291	0.90210	0.84337	0.99909	0.91465
phylum	74445263	74358992	66445105	66423013	22092	0.89327	0.89090	0.99967	0.94216
superkingdom	74557111	74557111	66695038	66694298	740	0.89454	0.89454	0.99999	0.94433
root	74557111	74557111	66731732	66731732	0	0.89504	0.89504	1.00000	0.94461
