## Supplementary Material 2 for "ganon: precise metagenomics classification against large and up-to-date sets of reference sequences": kraken2-default-default.cumu.tsv

-	gt	db	class	tp	fp	cs_db	cs_class	cs_tp	cs_fp	tp_direct	tp_indirect	fp_lower	fp_higher	sens_max_db	sens	prec	f1s
SUM	74557111	74557111	68798054	64262880	4535174	-	-	-	-	26200474	38062406	4533466	1708	-	-	-	-
species+	47189163	41566034	19993811	19085467	908344	41566034	19993811	19085467	908344	18774006	311461	906636	1708	0.45916	0.25598	0.95457	0.40371
species	27367948	25227209	23780822	20629380	3151442	66793243	43774633	39714847	4059786	7426468	13202912	3151442	0	0.59459	0.53268	0.90726	0.67125
genus	0	5720550	20259308	19991372	267936	72513793	64033941	59706219	4327722	0	19991372	267936	0	0.82338	0.80081	0.93242	0.86162
family	0	0	2372502	2317114	55388	72513793	66406443	62023333	4383110	0	2317114	55388	0	0.85533	0.83189	0.93400	0.87999
order	0	40643	1290617	1230182	60435	72554436	67697060	63253515	4443545	0	1230182	60435	0	0.87181	0.84839	0.93436	0.88930
class	0	129169	183337	151976	31361	72683605	67880397	63405491	4474906	0	151976	31361	0	0.87235	0.85043	0.93408	0.89029
phylum	0	1675387	561742	549999	11743	74358992	68442139	63955490	4486649	0	549999	11743	0	0.86009	0.85781	0.93445	0.89449
superkingdom	0	198119	310985	307390	3595	74557111	68753124	64262880	4490244	0	307390	3595	0	0.86193	0.86193	0.93469	0.89684
root	0	0	44930	0	44930	74557111	68798054	64262880	4535174	0	0	44930	0	0.86193	0.86193	0.93408	0.89655
