## Supplementary Material 2 for "ganon: precise metagenomics classification against large and up-to-date sets of reference sequences": kraken2-default-default.rank.tsv

-	gt	db	class	tp	fp	sens_max_db	sens	prec	f1s
assembly	58323532	58252977	0	0	0	0.00000	0.00000	0.00000	0.00000
species+	47189163	41566034	19993811	19087357	906454	0.45921	0.25601	0.95466	0.40375
species	74557111	66793243	43774633	40098458	3676175	0.60034	0.53782	0.91602	0.67773
genus	70467530	70467530	61986026	60758610	1227416	0.86222	0.81493	0.98020	0.88995
family	72397365	72397365	66121710	65138880	982830	0.89974	0.87368	0.98514	0.92607
order	72504408	72504408	67627092	66833858	793234	0.92179	0.89641	0.98827	0.94010
class	69702904	69702904	64883122	64149223	733899	0.92032	0.86040	0.98869	0.92010
phylum	74445263	74358992	68439079	67962718	476361	0.91398	0.91155	0.99304	0.95055
superkingdom	74557111	74557111	68753124	68714072	39052	0.92163	0.92163	0.99943	0.95896
root	74557111	74557111	68798054	68798054	0	0.92276	0.92276	1.00000	0.95983
