## Supplementary Material 2 for "ganon: precise metagenomics classification against large and up-to-date sets of reference sequences": results.tsv

>0.5compl<0.05cont	>0.5compl<0.1cont	>0.7compl<0.05cont	>0.7compl<0.1cont	>0.9compl<0.05cont	>0.9compl<0.1cont	Accuracy (bp)	Accuracy (seq)	Adjusted Rand index (bp)	Adjusted Rand index (seq)	Average completeness (bp)	Average completeness (seq)	Average purity (bp)	Average purity (seq)	Completeness (bp)	Completeness (seq)	Misclassification rate (bp)	Misclassification rate (seq)	Percentage of assigned bps	Percentage of assigned sequences	Purity (bp)	Purity (seq)	Rand index (bp)	Rand index (seq)	Sample	Std error of average completeness (bp)	Std error of average completeness (seq)	Std error of average purity (bp)	Std error of average purity (seq)	Tool	UniFrac (bp)	UniFrac (seq)	binning type	rank
0	0	0	0	0	0	0.149	0.149	0.000	0.000	0.149	0.149	1.000	1.000	0.149	0.149	0.000	0.000	0.149	0.149	1.000	1.000	1.000	1.000	cami_challenge_H01					ganon-rtaxid_m96000-e5u4f3			genome	NA
1	1	1	1	1	1	0.148	0.148	0.991	0.991	0.170	0.170	0.357	0.357	0.148	0.148	0.009	0.009	0.149	0.149	0.991	0.991	0.997	0.997	cami_challenge_H01	0.057	0.057	0.059	0.059	ganon-rtaxid_m96000-e5u4f3	5.80188199420561	5.80188199420561	taxonomic	class
4	4	4	4	1	1	0.141	0.141	0.974	0.974	0.115	0.115	0.239	0.239	0.141	0.141	0.030	0.030	0.145	0.145	0.970	0.970	0.997	0.997	cami_challenge_H01	0.022	0.022	0.023	0.023	ganon-rtaxid_m96000-e5u4f3	5.80188199420561	5.80188199420561	taxonomic	family
8	8	5	5	1	1	0.120	0.120	0.933	0.933	0.082	0.082	0.104	0.104	0.120	0.120	0.176	0.176	0.146	0.146	0.824	0.824	0.995	0.995	cami_challenge_H01	0.013	0.013	0.010	0.010	ganon-rtaxid_m96000-e5u4f3	5.80188199420561	5.80188199420561	taxonomic	genus
3	3	2	2	1	1	0.144	0.144	0.983	0.983	0.140	0.140	0.319	0.319	0.144	0.144	0.020	0.020	0.147	0.147	0.980	0.980	0.997	0.997	cami_challenge_H01	0.033	0.033	0.037	0.037	ganon-rtaxid_m96000-e5u4f3	5.80188199420561	5.80188199420561	taxonomic	order
1	1	1	1	1	1	0.149	0.149	0.996	0.996	0.121	0.121	0.349	0.349	0.149	0.149	0.005	0.005	0.150	0.150	0.995	0.995	0.998	0.998	cami_challenge_H01	0.074	0.074	0.084	0.084	ganon-rtaxid_m96000-e5u4f3	5.80188199420561	5.80188199420561	taxonomic	phylum
6	6	5	5	4	4	0.033	0.033	0.982	0.982	0.023	0.023	0.004	0.004	0.033	0.033	0.790	0.790	0.157	0.157	0.210	0.210	0.997	0.997	cami_challenge_H01	0.009	0.009	0.001	0.001	ganon-rtaxid_m96000-e5u4f3	5.80188199420561	5.80188199420561	taxonomic	species
1	1	1	1	1	1	0.020	0.020	0.991	0.991	0.009	0.009	0.002	0.002	0.020	0.020	0.783	0.783	0.094	0.094	0.217	0.217	0.995	0.995	cami_challenge_H01	0.009	0.009	0.001	0.001	ganon-rtaxid_m96000-e5u4f3	5.80188199420561	5.80188199420561	taxonomic	strain
1	1	1	1	1	1	0.149	0.149	0.999	0.999	0.528	0.528	0.499	0.499	0.149	0.149	0.004	0.004	0.150	0.150	0.996	0.996	1.000	1.000	cami_challenge_H01	0.382	0.382	0.288	0.288	ganon-rtaxid_m96000-e5u4f3	5.80188199420561	5.80188199420561	taxonomic	superkingdom
0	0	0	0	0	0	0.309	0.309	0.000	0.000	0.309	0.309	1.000	1.000	0.309	0.309	0.000	0.000	0.309	0.309	1.000	1.000	1.000	1.000	cami_challenge_H01					kraken-default-default			genome	NA
1	2	1	1	1	1	0.296	0.296	0.926	0.926	0.230	0.230	0.206	0.206	0.296	0.296	0.039	0.039	0.308	0.308	0.961	0.961	0.976	0.976	cami_challenge_H01	0.060	0.060	0.039	0.039	kraken-default-default	5.3347421761073015	5.3347421761073015	taxonomic	class
4	6	4	5	2	2	0.255	0.255	0.812	0.812	0.185	0.185	0.141	0.141	0.255	0.255	0.148	0.148	0.299	0.299	0.852	0.852	0.984	0.984	cami_challenge_H01	0.025	0.025	0.015	0.015	kraken-default-default	5.3347421761073015	5.3347421761073015	taxonomic	family
10	12	7	8	4	4	0.195	0.195	0.724	0.724	0.130	0.130	0.063	0.063	0.195	0.195	0.355	0.355	0.303	0.303	0.645	0.645	0.985	0.985	cami_challenge_H01	0.016	0.016	0.006	0.006	kraken-default-default	5.3347421761073015	5.3347421761073015	taxonomic	genus
3	3	3	3	2	2	0.275	0.275	0.867	0.867	0.209	0.209	0.189	0.189	0.275	0.275	0.100	0.100	0.305	0.305	0.900	0.900	0.976	0.976	cami_challenge_H01	0.036	0.036	0.025	0.025	kraken-default-default	5.3347421761073015	5.3347421761073015	taxonomic	order
1	1	1	1	1	1	0.305	0.305	0.959	0.959	0.176	0.176	0.183	0.183	0.305	0.305	0.016	0.016	0.310	0.310	0.984	0.984	0.980	0.980	cami_challenge_H01	0.080	0.080	0.053	0.053	kraken-default-default	5.3347421761073015	5.3347421761073015	taxonomic	phylum
5	6	5	6	5	6	0.045	0.045	0.875	0.875	0.027	0.027	0.003	0.003	0.045	0.045	0.904	0.904	0.471	0.471	0.096	0.096	0.993	0.993	cami_challenge_H01	0.010	0.010	0.001	0.001	kraken-default-default	5.3347421761073015	5.3347421761073015	taxonomic	species
0	1	0	1	0	1	0.021	0.021	0.980	0.980	0.010	0.010	0.001	0.001	0.021	0.021	0.932	0.932	0.311	0.311	0.068	0.068	0.992	0.992	cami_challenge_H01	0.009	0.009	0.001	0.001	kraken-default-default	5.3347421761073015	5.3347421761073015	taxonomic	strain
1	1	1	1	1	1	0.310	0.310	0.988	0.988	0.636	0.636	0.496	0.496	0.310	0.310	0.003	0.003	0.311	0.311	0.997	0.997	0.999	0.999	cami_challenge_H01	0.329	0.329	0.286	0.286	kraken-default-default	5.3347421761073015	5.3347421761073015	taxonomic	superkingdom
0	0	0	0	0	0	0.440	0.440	0.000	0.000	0.440	0.440	1.000	1.000	0.440	0.440	0.000	0.000	0.440	0.440	1.000	1.000	1.000	1.000	cami_challenge_H01					centrifuge-default-taxid			genome	NA
0	0	0	0	0	0	0.365	0.365	0.704	0.704	0.255	0.255	0.148	0.148	0.365	0.365	0.149	0.149	0.429	0.429	0.851	0.851	0.901	0.901	cami_challenge_H01	0.061	0.061	0.032	0.032	centrifuge-default-taxid	4.601811320650833	4.601811320650833	taxonomic	class
4	4	4	4	3	3	0.283	0.283	0.583	0.583	0.202	0.202	0.090	0.090	0.283	0.283	0.309	0.309	0.410	0.410	0.691	0.691	0.969	0.969	cami_challenge_H01	0.025	0.025	0.011	0.011	centrifuge-default-taxid	4.601811320650833	4.601811320650833	taxonomic	family
7	12	4	7	4	5	0.210	0.210	0.519	0.519	0.139	0.139	0.038	0.038	0.210	0.210	0.494	0.494	0.414	0.414	0.506	0.506	0.978	0.978	cami_challenge_H01	0.017	0.017	0.004	0.004	centrifuge-default-taxid	4.601811320650833	4.601811320650833	taxonomic	genus
0	1	0	1	0	1	0.314	0.314	0.648	0.648	0.230	0.230	0.137	0.137	0.314	0.314	0.251	0.251	0.420	0.420	0.749	0.749	0.941	0.941	cami_challenge_H01	0.037	0.037	0.020	0.020	centrifuge-default-taxid	4.601811320650833	4.601811320650833	taxonomic	order
0	0	0	0	0	0	0.395	0.395	0.752	0.752	0.207	0.207	0.130	0.130	0.395	0.395	0.091	0.091	0.435	0.435	0.909	0.909	0.878	0.878	cami_challenge_H01	0.084	0.084	0.043	0.043	centrifuge-default-taxid	4.601811320650833	4.601811320650833	taxonomic	phylum
5	6	5	6	5	6	0.046	0.046	0.718	0.718	0.027	0.027	0.002	0.002	0.046	0.046	0.930	0.930	0.650	0.650	0.070	0.070	0.990	0.990	cami_challenge_H01	0.010	0.010	0.001	0.001	centrifuge-default-taxid	4.601811320650833	4.601811320650833	taxonomic	species
0	1	0	1	0	1	0.021	0.021	0.966	0.966	0.010	0.010	0.001	0.001	0.021	0.021	0.953	0.953	0.448	0.448	0.047	0.047	0.990	0.990	cami_challenge_H01	0.009	0.009	0.000	0.000	centrifuge-default-taxid	4.601811320650833	4.601811320650833	taxonomic	strain
0	0	0	0	0	0	0.440	0.440	0.829	0.829	0.705	0.705	0.442	0.442	0.440	0.440	0.006	0.006	0.443	0.443	0.994	0.994	0.992	0.992	cami_challenge_H01	0.267	0.267	0.259	0.259	centrifuge-default-taxid	4.601811320650833	4.601811320650833	taxonomic	superkingdom
1	1	1	1	0	0	0.707	0.707	0.000	0.000	0.707	0.707	1.000	1.000	0.707	0.707	0.000	0.000	0.707	0.707	1.000	1.000	1.000	1.000	cami_challenge_H01					diamond-default-default			genome	NA
8	9	1	1	0	0	0.591	0.591	0.976	0.976	0.471	0.471	0.253	0.253	0.591	0.591	0.024	0.024	0.606	0.606	0.976	0.976	0.992	0.992	cami_challenge_H01	0.047	0.047	0.045	0.045	diamond-default-default	4.425929916178745	4.425929916178745	taxonomic	class
10	16	2	2	0	0	0.420	0.420	0.924	0.924	0.341	0.341	0.183	0.183	0.420	0.420	0.072	0.072	0.453	0.453	0.928	0.928	0.994	0.994	cami_challenge_H01	0.023	0.023	0.018	0.018	diamond-default-default	4.425929916178745	4.425929916178745	taxonomic	family
9	16	3	3	0	0	0.244	0.244	0.863	0.863	0.188	0.188	0.068	0.068	0.244	0.244	0.243	0.243	0.322	0.322	0.757	0.757	0.994	0.994	cami_challenge_H01	0.016	0.016	0.006	0.006	diamond-default-default	4.425929916178745	4.425929916178745	taxonomic	genus
9	14	2	2	0	0	0.504	0.504	0.952	0.952	0.400	0.400	0.246	0.246	0.504	0.504	0.047	0.047	0.529	0.529	0.953	0.953	0.992	0.992	cami_challenge_H01	0.029	0.029	0.029	0.029	diamond-default-default	4.425929916178745	4.425929916178745	taxonomic	order
6	6	1	1	0	0	0.654	0.654	0.983	0.983	0.469	0.469	0.244	0.244	0.654	0.654	0.011	0.011	0.661	0.661	0.989	0.989	0.992	0.992	cami_challenge_H01	0.070	0.070	0.062	0.062	diamond-default-default	4.425929916178745	4.425929916178745	taxonomic	phylum
4	5	1	1	0	0	0.033	0.033	0.817	0.817	0.019	0.019	0.003	0.003	0.033	0.033	0.887	0.887	0.291	0.291	0.113	0.113	0.991	0.991	cami_challenge_H01	0.007	0.007	0.001	0.001	diamond-default-default	4.425929916178745	4.425929916178745	taxonomic	species
0	0	0	0	0	0	0.000	0.000	0.852	0.852	0.000	0.000	0.000	0.000	0.000	0.000	1.000	1.000	0.002	0.002	0.000	0.000	0.926	0.926	cami_challenge_H01	0.000	0.000	0.000	0.000	diamond-default-default	4.425929916178745	4.425929916178745	taxonomic	strain
2	2	2	2	0	0	0.706	0.706	0.970	0.970	0.776	0.776	0.489	0.489	0.706	0.706	0.003	0.003	0.708	0.708	0.997	0.997	0.999	0.999	cami_challenge_H01	0.071	0.071	0.283	0.283	diamond-default-default	4.425929916178745	4.425929916178745	taxonomic	superkingdom
0	0	0	0	0	0	0.245	0.245	0.000	0.000	0.245	0.245	1.000	1.000	0.245	0.245	0.000	0.000	0.245	0.245	1.000	1.000	1.000	1.000	cami_challenge_H01					clark-default-default			genome	NA
1	1	1	1	1	1	0.236	0.236	0.912	0.912	0.208	0.208	0.202	0.202	0.236	0.236	0.044	0.044	0.246	0.246	0.956	0.956	0.972	0.972	cami_challenge_H01	0.059	0.059	0.039	0.039	clark-default-default	5.381443370896434	5.381443370896434	taxonomic	class
4	5	4	4	2	2	0.204	0.204	0.792	0.792	0.159	0.159	0.134	0.134	0.204	0.204	0.163	0.163	0.244	0.244	0.837	0.837	0.984	0.984	cami_challenge_H01	0.023	0.023	0.015	0.015	clark-default-default	5.381443370896434	5.381443370896434	taxonomic	family
7	8	5	5	3	3	0.161	0.161	0.714	0.714	0.110	0.110	0.061	0.061	0.161	0.161	0.371	0.371	0.255	0.255	0.629	0.629	0.986	0.986	cami_challenge_H01	0.014	0.014	0.006	0.006	clark-default-default	5.381443370896434	5.381443370896434	taxonomic	genus
3	3	2	2	2	2	0.220	0.220	0.843	0.843	0.183	0.183	0.182	0.182	0.220	0.220	0.111	0.111	0.247	0.247	0.889	0.889	0.973	0.973	cami_challenge_H01	0.035	0.035	0.025	0.025	clark-default-default	5.381443370896434	5.381443370896434	taxonomic	order
1	1	1	1	1	1	0.242	0.242	0.953	0.953	0.154	0.154	0.174	0.174	0.242	0.242	0.018	0.018	0.247	0.247	0.982	0.982	0.977	0.977	cami_challenge_H01	0.078	0.078	0.052	0.052	clark-default-default	5.381443370896434	5.381443370896434	taxonomic	phylum
5	6	5	6	5	6	0.044	0.044	0.871	0.871	0.027	0.027	0.003	0.003	0.044	0.044	0.904	0.904	0.463	0.463	0.096	0.096	0.993	0.993	cami_challenge_H01	0.010	0.010	0.001	0.001	clark-default-default	5.381443370896434	5.381443370896434	taxonomic	species
0	0	0	0	0	0	0.000	0.000	0.237	0.198	0.000	0.000	0.000	0.000	0.000	0.000	1.000	1.000	0.000	0.000	0.000	0.000	0.703	0.698	cami_challenge_H01	0.000	0.000	0.000	0.000	clark-default-default	5.381443370896434	5.381443370896434	taxonomic	strain
1	1	1	1	1	1	0.246	0.246	0.987	0.987	0.597	0.597	0.495	0.495	0.246	0.246	0.002	0.002	0.247	0.247	0.998	0.998	0.999	0.999	cami_challenge_H01	0.354	0.354	0.286	0.286	clark-default-default	5.381443370896434	5.381443370896434	taxonomic	superkingdom
0	0	0	0	0	0	0.464	0.464	0.000	0.000	0.464	0.464	1.000	1.000	0.464	0.464	0.000	0.000	0.464	0.464	1.000	1.000	1.000	1.000	cami_challenge_H01					kraken2-default-default			genome	NA
0	0	0	0	0	0	0.407	0.407	0.791	0.791	0.278	0.278	0.166	0.166	0.407	0.407	0.107	0.107	0.456	0.456	0.893	0.893	0.930	0.930	cami_challenge_H01	0.062	0.062	0.034	0.034	kraken2-default-default	4.846776464841774	4.846776464841774	taxonomic	class
4	5	4	4	3	3	0.328	0.328	0.677	0.677	0.233	0.233	0.104	0.104	0.328	0.328	0.244	0.244	0.434	0.434	0.756	0.756	0.976	0.976	cami_challenge_H01	0.026	0.026	0.012	0.012	kraken2-default-default	4.846776464841774	4.846776464841774	taxonomic	family
7	13	5	9	4	5	0.242	0.242	0.583	0.583	0.161	0.161	0.043	0.043	0.242	0.242	0.446	0.446	0.436	0.436	0.554	0.554	0.981	0.981	cami_challenge_H01	0.018	0.018	0.004	0.004	kraken2-default-default	4.846776464841774	4.846776464841774	taxonomic	genus
1	1	1	1	1	1	0.361	0.361	0.741	0.741	0.258	0.258	0.155	0.155	0.361	0.361	0.191	0.191	0.446	0.446	0.809	0.809	0.956	0.956	cami_challenge_H01	0.037	0.037	0.022	0.022	kraken2-default-default	4.846776464841774	4.846776464841774	taxonomic	order
0	0	0	0	0	0	0.431	0.431	0.825	0.825	0.227	0.227	0.143	0.143	0.431	0.431	0.065	0.065	0.461	0.461	0.935	0.935	0.915	0.915	cami_challenge_H01	0.085	0.085	0.045	0.045	kraken2-default-default	4.846776464841774	4.846776464841774	taxonomic	phylum
5	6	5	6	5	6	0.049	0.049	0.735	0.735	0.028	0.028	0.002	0.002	0.049	0.049	0.928	0.928	0.681	0.681	0.072	0.072	0.991	0.991	cami_challenge_H01	0.010	0.010	0.001	0.001	kraken2-default-default	4.846776464841774	4.846776464841774	taxonomic	species
0	1	0	1	0	1	0.021	0.021	0.962	0.962	0.010	0.010	0.001	0.001	0.021	0.021	0.954	0.954	0.464	0.464	0.046	0.046	0.990	0.990	cami_challenge_H01	0.009	0.009	0.000	0.000	kraken2-default-default	4.846776464841774	4.846776464841774	taxonomic	strain
0	0	0	0	0	0	0.465	0.465	0.867	0.867	0.720	0.720	0.455	0.455	0.465	0.465	0.005	0.005	0.467	0.467	0.995	0.995	0.994	0.994	cami_challenge_H01	0.258	0.258	0.265	0.265	kraken2-default-default	4.846776464841774	4.846776464841774	taxonomic	superkingdom
