## Supplementary Material 2 for "ganon: precise metagenomics classification against large and up-to-date sets of reference sequences": centrifuge-default-taxid.cumu.tsv

-	gt	db	class	tp	fp	cs_db	cs_class	cs_tp	cs_fp	tp_direct	tp_indirect	fp_lower	fp_higher	sens_max_db	sens	prec	f1s
SUM	49905935	49905935	21969345	4234384	17734961	-	-	-	-	1473616	2760768	12065578	5669383	-	-	-	-
species+	8734157	348493	4014034	184940	3829094	348493	4014034	184940	3829094	184940	0	2979016	850078	0.53068	0.00371	0.04607	0.00686
species	17604521	2339645	13110586	970191	12140395	2688138	17124620	1155131	15969489	346078	624113	7481898	4658497	0.42971	0.02315	0.06745	0.03447
genus	21714116	35338283	2695590	1339319	1356271	38026421	19820210	2494450	17325760	916299	423020	1195466	160805	0.06560	0.04998	0.12585	0.07155
family	1853141	10638557	647755	468123	179632	48664978	20467965	2962573	17505392	26299	441824	179629	3	0.06088	0.05936	0.14474	0.08420
order	0	684230	296926	220452	76474	49349208	20764891	3183025	17581866	0	220452	76474	0	0.06450	0.06378	0.15329	0.09008
class	0	143014	494915	423893	71022	49492222	21259806	3606918	17652888	0	423893	71022	0	0.07288	0.07227	0.16966	0.10137
phylum	0	0	293134	252962	40172	49492222	21552940	3859880	17693060	0	252962	40172	0	0.07799	0.07734	0.17909	0.10803
superkingdom	0	0	381536	374504	7032	49492222	21934476	4234384	17700092	0	374504	7032	0	0.08556	0.08485	0.19305	0.11788
root	0	413713	34869	0	34869	49905935	21969345	4234384	17734961	0	0	34869	0	0.08485	0.08485	0.19274	0.11783
