## Supplementary Material 2 for "ganon: precise metagenomics classification against large and up-to-date sets of reference sequences": centrifuge-default-taxid.rank.tsv

-	gt	db	class	tp	fp	sens_max_db	sens	prec	f1s
assembly	0	0	0	0	0	0.00000	0.00000	0.00000	0.00000
species+	8734157	348493	4014034	184940	3829094	0.53068	0.00371	0.04607	0.00686
species	26338678	2688138	17124620	1201392	15923228	0.44692	0.02407	0.07016	0.03585
genus	47639081	38026421	19738149	9997160	9740989	0.26290	0.20032	0.50649	0.28709
family	49349208	48664978	20222209	13975687	6246522	0.28718	0.28004	0.69111	0.39858
order	49349208	49349208	20710034	15511377	5198657	0.31432	0.31081	0.74898	0.43932
class	49492222	49492222	21208698	18057324	3151374	0.36485	0.36183	0.85141	0.50784
phylum	49492222	49492222	21540469	19572139	1968330	0.39546	0.39218	0.90862	0.54788
superkingdom	49492222	49492222	21934476	21794595	139881	0.44036	0.43671	0.99362	0.60675
root	49905935	49905935	21969345	21969345	0	0.44022	0.44022	1.00000	0.61132
