## Supplementary Material 2 for "ganon: precise metagenomics classification against large and up-to-date sets of reference sequences": clark-default-default.cumu.tsv

-	gt	db	class	tp	fp	cs_db	cs_class	cs_tp	cs_fp	tp_direct	tp_indirect	fp_lower	fp_higher	sens_max_db	sens	prec	f1s
SUM	49905935	49905935	12206464	1168029	11038435	-	-	-	-	369796	798233	6167134	4871301	-	-	-	-
species+	8734157	348493	439	0	439	348493	439	0	439	0	0	173	266	0.00000	0.00000	0.00000	0.00000
species	17604521	2339645	12206025	1168029	11037996	2688138	12206464	1168029	11038435	369796	798233	6166961	4871035	0.43451	0.02340	0.09569	0.03761
genus	21714116	35338283	0	0	0	38026421	12206464	1168029	11038435	0	0	0	0	0.03072	0.02340	0.09569	0.03761
family	1853141	10638557	0	0	0	48664978	12206464	1168029	11038435	0	0	0	0	0.02400	0.02340	0.09569	0.03761
order	0	684230	0	0	0	49349208	12206464	1168029	11038435	0	0	0	0	0.02367	0.02340	0.09569	0.03761
class	0	143014	0	0	0	49492222	12206464	1168029	11038435	0	0	0	0	0.02360	0.02340	0.09569	0.03761
phylum	0	0	0	0	0	49492222	12206464	1168029	11038435	0	0	0	0	0.02360	0.02340	0.09569	0.03761
superkingdom	0	0	0	0	0	49492222	12206464	1168029	11038435	0	0	0	0	0.02360	0.02340	0.09569	0.03761
root	0	413713	0	0	0	49905935	12206464	1168029	11038435	0	0	0	0	0.02340	0.02340	0.09569	0.03761
