## Supplementary Material 2 for "ganon: precise metagenomics classification against large and up-to-date sets of reference sequences": clark-default-default.rank.tsv

-	gt	db	class	tp	fp	sens_max_db	sens	prec	f1s
assembly	0	0	0	0	0	0.00000	0.00000	0.00000	0.00000
species+	8734157	348493	439	0	439	0.00000	0.00000	0.00000	0.00000
species	26338678	2688138	12206464	1168029	11038435	0.43451	0.02340	0.09569	0.03761
genus	47639081	38026421	12169085	7658797	4510288	0.20141	0.15346	0.62937	0.24676
family	49349208	48664978	12039172	10071067	1968105	0.20695	0.20180	0.83652	0.32516
order	49349208	49349208	12181255	10833159	1348096	0.21952	0.21707	0.88933	0.34897
class	49492222	49492222	12199062	11662886	536176	0.23565	0.23370	0.95605	0.37559
phylum	49492222	49492222	12205191	11985042	220149	0.24216	0.24015	0.98196	0.38592
superkingdom	49492222	49492222	12206464	12182967	23497	0.24616	0.24412	0.99808	0.39229
root	49905935	49905935	12206464	12206464	0	0.24459	0.24459	1.00000	0.39304
