## Supplementary Material 2 for "ganon: precise metagenomics classification against large and up-to-date sets of reference sequences": diamond-default-default.cumu.tsv

-	gt	db	class	tp	fp	cs_db	cs_class	cs_tp	cs_fp	tp_direct	tp_indirect	fp_lower	fp_higher	sens_max_db	sens	prec	f1s
SUM	49905935	49905935	35285424	26436209	8849215	-	-	-	-	5036584	21399625	6660457	2188758	-	-	-	-
species+	8734157	348493	20211	0	20211	348493	20211	0	20211	0	0	17505	2706	0.00000	0.00000	0.00000	0.00000
species	17604521	2339645	7651033	867872	6783161	2688138	7671244	867872	6803372	261961	605911	4794591	1988570	0.32285	0.01739	0.11313	0.03015
genus	21714116	35338283	7709650	6608347	1101303	38026421	15380894	7476219	7904675	4525971	2082376	903821	197482	0.19661	0.14981	0.48607	0.22903
family	1853141	10638557	7127536	6848555	278981	48664978	22508430	14324774	8183656	248652	6599903	278981	0	0.29435	0.28704	0.63642	0.39563
order	0	684230	3613060	3343737	269323	49349208	26121490	17668511	8452979	0	3343737	269323	0	0.35803	0.35404	0.67640	0.46479
class	0	143014	3871096	3789441	81655	49492222	29992586	21457952	8534634	0	3789441	81655	0	0.43356	0.42997	0.71544	0.53713
phylum	0	0	2732213	2678291	53922	49492222	32724799	24136243	8588556	0	2678291	53922	0	0.48768	0.48363	0.73755	0.58420
superkingdom	0	0	2335512	2299966	35546	49492222	35060311	26436209	8624102	0	2299966	35546	0	0.53415	0.52972	0.75402	0.62228
root	0	413713	225113	0	225113	49905935	35285424	26436209	8849215	0	0	225113	0	0.52972	0.52972	0.74921	0.62063
