## Supplementary Material 2 for "ganon: precise metagenomics classification against large and up-to-date sets of reference sequences": diamond-default-default.rank.tsv

-	gt	db	class	tp	fp	sens_max_db	sens	prec	f1s
assembly	0	0	0	0	0	0.00000	0.00000	0.00000	0.00000
species+	8734157	348493	20211	0	20211	0.00000	0.00000	0.00000	0.00000
species	26338678	2688138	7671244	867872	6803372	0.32285	0.01739	0.11313	0.03015
genus	47639081	38026421	15333482	11606670	3726812	0.30523	0.23257	0.75695	0.35582
family	49349208	48664978	22352132	20741769	1610363	0.42622	0.41562	0.92795	0.57410
order	49349208	49349208	26104123	24880054	1224069	0.50416	0.49854	0.95311	0.65465
class	49492222	49492222	29976121	29253851	722270	0.59108	0.58618	0.97591	0.73243
phylum	49492222	49492222	32720418	32373249	347169	0.65411	0.64869	0.98939	0.78361
superkingdom	49492222	49492222	35060311	34946268	114043	0.70610	0.70024	0.99675	0.82259
root	49905935	49905935	35285424	35285424	0	0.70704	0.70704	1.00000	0.82838
