## Supplementary Material 2 for "ganon: precise metagenomics classification against large and up-to-date sets of reference sequences": ganon-rtaxid_m96000-e5u4f3.cumu.tsv

-	gt	db	class	tp	fp	cs_db	cs_class	cs_tp	cs_fp	tp_direct	tp_indirect	fp_lower	fp_higher	sens_max_db	sens	prec	f1s
SUM	49905935	49905935	7440283	3444450	3995833	-	-	-	-	1764656	1679794	2017996	1977837	-	-	-	-
species+	8734157	348493	842399	178279	664120	348493	842399	178279	664120	178279	0	478315	185805	0.51157	0.00357	0.21163	0.00703
species	17604521	2339645	3294296	674780	2619516	2688138	4136695	853059	3283636	189909	484871	1036234	1583282	0.31734	0.01709	0.20622	0.03157
genus	21714116	35338283	2803419	2139929	663490	38026421	6940114	2992988	3947126	1384161	755768	454745	208745	0.07871	0.05997	0.43126	0.10530
family	1853141	10638557	245843	225855	19988	48664978	7185957	3218843	3967114	12307	213548	19983	5	0.06614	0.06450	0.44794	0.11276
order	0	684230	90203	78996	11207	49349208	7276160	3297839	3978321	0	78996	11207	0	0.06683	0.06608	0.45324	0.11535
class	0	143014	98612	95848	2764	49492222	7374772	3393687	3981085	0	95848	2764	0	0.06857	0.06800	0.46018	0.11849
phylum	0	0	35167	32711	2456	49492222	7409939	3426398	3983541	0	32711	2456	0	0.06923	0.06866	0.46241	0.11956
superkingdom	0	0	21678	18052	3626	49492222	7431617	3444450	3987167	0	18052	3626	0	0.06960	0.06902	0.46349	0.12015
root	0	413713	8666	0	8666	49905935	7440283	3444450	3995833	0	0	8666	0	0.06902	0.06902	0.46295	0.12013
