## Supplementary Material 2 for "ganon: precise metagenomics classification against large and up-to-date sets of reference sequences": ganon-rtaxid_m96000-e5u4f3.rank.tsv

-	gt	db	class	tp	fp	sens_max_db	sens	prec	f1s
assembly	0	0	0	0	0	0.00000	0.00000	0.00000	0.00000
species+	8734157	348493	842399	178279	664120	0.51157	0.00357	0.21163	0.00703
species	26338678	2688138	4136695	869605	3267090	0.32350	0.01742	0.21022	0.03218
genus	47639081	38026421	6938449	5718578	1219871	0.15038	0.11459	0.82419	0.20120
family	49349208	48664978	7166281	6950685	215596	0.14283	0.13928	0.96992	0.24358
order	49349208	49349208	7275246	7129576	145670	0.14447	0.14286	0.97998	0.24937
class	49492222	49492222	7374328	7310586	63742	0.14771	0.14649	0.99136	0.25526
phylum	49492222	49492222	7409681	7369583	40098	0.14890	0.14767	0.99459	0.25716
superkingdom	49492222	49492222	7431617	7398535	33082	0.14949	0.14825	0.99555	0.25807
root	49905935	49905935	7440283	7440283	0	0.14909	0.14909	1.00000	0.25949
