## Supplementary Material 2 for "ganon: precise metagenomics classification against large and up-to-date sets of reference sequences": kraken2-default-default.cumu.tsv

-	gt	db	class	tp	fp	cs_db	cs_class	cs_tp	cs_fp	tp_direct	tp_indirect	fp_lower	fp_higher	sens_max_db	sens	prec	f1s
SUM	49905935	49905935	23156830	4688227	18468603	-	-	-	-	1773891	2914336	11942950	6525653	-	-	-	-
species+	8734157	348493	4143127	184876	3958251	348493	4143127	184876	3958251	184876	0	2920101	1038150	0.53050	0.00370	0.04462	0.00684
species	17604521	2339645	13795070	1077213	12717857	2688138	17938197	1262089	16676108	445405	631808	7343279	5374578	0.46950	0.02529	0.07036	0.03721
genus	21714116	35338283	2934039	1579500	1354539	38026421	20872236	2841589	18030647	1106358	473142	1241635	112904	0.07473	0.05694	0.13614	0.08030
family	1853141	10638557	822443	610242	212201	48664978	21694679	3451831	18242848	37252	572990	212180	21	0.07093	0.06917	0.15911	0.09642
order	0	684230	383318	286466	96852	49349208	22077997	3738297	18339700	0	286466	96852	0	0.07575	0.07491	0.16932	0.10386
class	0	143014	508972	445138	63834	49492222	22586969	4183435	18403534	0	445138	63834	0	0.08453	0.08383	0.18521	0.11542
phylum	0	0	262719	231443	31276	49492222	22849688	4414878	18434810	0	231443	31276	0	0.08920	0.08846	0.19321	0.12136
superkingdom	0	0	282723	273349	9374	49492222	23132411	4688227	18444184	0	273349	9374	0	0.09473	0.09394	0.20267	0.12838
root	0	413713	24419	0	24419	49905935	23156830	4688227	18468603	0	0	24419	0	0.09394	0.09394	0.20246	0.12833
