## Supplementary Material 2 for "ganon: precise metagenomics classification against large and up-to-date sets of reference sequences": kraken2-default-default.rank.tsv

-	gt	db	class	tp	fp	sens_max_db	sens	prec	f1s
assembly	0	0	0	0	0	0.00000	0.00000	0.00000	0.00000
species+	8734157	348493	4143127	184876	3958251	0.53050	0.00370	0.04462	0.00684
species	26338678	2688138	17938197	1294037	16644160	0.48139	0.02593	0.07214	0.03815
genus	47639081	38026421	20793990	11518943	9275047	0.30292	0.23081	0.55396	0.32585
family	49349208	48664978	21439713	16210869	5228844	0.33311	0.32483	0.75611	0.45443
order	49349208	49349208	22032843	17830594	4202249	0.36131	0.35728	0.80927	0.49572
class	49492222	49492222	22544051	20127310	2416741	0.40668	0.40330	0.89280	0.55562
phylum	49492222	49492222	22839073	21353910	1485163	0.43146	0.42788	0.93497	0.58709
superkingdom	49492222	49492222	23132411	23011615	120796	0.46495	0.46110	0.99478	0.63012
root	49905935	49905935	23156830	23156830	0	0.46401	0.46401	1.00000	0.63389
