## Supplementary Material 2 for "ganon: precise metagenomics classification against large and up-to-date sets of reference sequences": kraken-default-default.cumu.tsv

-	gt	db	class	tp	fp	cs_db	cs_class	cs_tp	cs_fp	tp_direct	tp_indirect	fp_lower	fp_higher	sens_max_db	sens	prec	f1s
SUM	49905935	49905935	15411889	3243803	12168086	-	-	-	-	1473537	1770266	6974372	5193714	-	-	-	-
species+	8734157	348493	2768399	184425	2583974	348493	2768399	184425	2583974	184425	0	1786492	797482	0.52921	0.00370	0.06662	0.00700
species	17604521	2339645	9630258	980466	8649792	2688138	12398657	1164891	11233766	362248	618218	4338479	4311313	0.43334	0.02334	0.09395	0.03739
genus	21714116	35338283	2069121	1305436	763685	38026421	14467778	2470327	11997451	905702	399734	678777	84908	0.06496	0.04950	0.17075	0.07675
family	1853141	10638557	435566	342191	93375	48664978	14903344	2812518	12090826	21162	321029	93364	11	0.05779	0.05636	0.18872	0.08679
order	0	684230	173498	134927	38571	49349208	15076842	2947445	12129397	0	134927	38571	0	0.05973	0.05906	0.19549	0.09071
class	0	143014	196100	179992	16108	49492222	15272942	3127437	12145505	0	179992	16108	0	0.06319	0.06267	0.20477	0.09596
phylum	0	0	78998	71657	7341	49492222	15351940	3199094	12152846	0	71657	7341	0	0.06464	0.06410	0.20838	0.09804
superkingdom	0	0	49858	44709	5149	49492222	15401798	3243803	12157995	0	44709	5149	0	0.06554	0.06500	0.21061	0.09934
root	0	413713	10091	0	10091	49905935	15411889	3243803	12168086	0	0	10091	0	0.06500	0.06500	0.21047	0.09932
