## Supplementary Material 2 for "ganon: precise metagenomics classification against large and up-to-date sets of reference sequences": kraken-default-default.rank.tsv

-	gt	db	class	tp	fp	sens_max_db	sens	prec	f1s
assembly	0	0	0	0	0	0.00000	0.00000	0.00000	0.00000
species+	8734157	348493	2768399	184425	2583974	0.52921	0.00370	0.06662	0.00700
species	26338678	2688138	12398657	1191109	11207548	0.44310	0.02387	0.09607	0.03824
genus	47639081	38026421	14433024	9309303	5123721	0.24481	0.18654	0.64500	0.28938
family	49349208	48664978	14745309	12559486	2185823	0.25808	0.25166	0.85176	0.38853
order	49349208	49349208	15057305	13553470	1503835	0.27464	0.27158	0.90013	0.41727
class	49492222	49492222	15266107	14672060	594047	0.29645	0.29399	0.96109	0.45026
phylum	49492222	49492222	15350650	15100018	250632	0.30510	0.30257	0.98367	0.46279
superkingdom	49492222	49492222	15401798	15357285	44513	0.31030	0.30772	0.99711	0.47031
root	49905935	49905935	15411889	15411889	0	0.30882	0.30882	1.00000	0.47190
