## Supplementary Material 2 for "ganon: precise metagenomics classification against large and up-to-date sets of reference sequences": results.tsv

>0.5compl<0.05cont	>0.5compl<0.1cont	>0.7compl<0.05cont	>0.7compl<0.1cont	>0.9compl<0.05cont	>0.9compl<0.1cont	Accuracy (bp)	Accuracy (seq)	Adjusted Rand index (bp)	Adjusted Rand index (seq)	Average completeness (bp)	Average completeness (seq)	Average purity (bp)	Average purity (seq)	Completeness (bp)	Completeness (seq)	Misclassification rate (bp)	Misclassification rate (seq)	Percentage of assigned bps	Percentage of assigned sequences	Purity (bp)	Purity (seq)	Rand index (bp)	Rand index (seq)	Sample	Std error of average completeness (bp)	Std error of average completeness (seq)	Std error of average purity (bp)	Std error of average purity (seq)	Tool	UniFrac (bp)	UniFrac (seq)	binning type	rank
75	77	64	64	46	46	0.406	0.406	0.224	0.224	0.014	0.014	0.822	0.822	0.618	0.618	0.406	0.406	0.684	0.684	0.594	0.594	0.722	0.722	cami_toy_H01-assembly	0.001	0.001	0.003	0.003	ganon-rassembly_m96000-e3u2f2			genome	NA
20	20	18	18	13	13	0.702	0.702	0.998	0.998	0.570	0.570	0.430	0.430	0.702	0.702	0.002	0.002	0.703	0.703	0.998	0.998	0.999	0.999	cami_toy_H01-assembly	0.074	0.074	0.058	0.058	ganon-rassembly_m96000-e3u2f2	6.708595669301559	6.708595669301559	taxonomic	class
72	76	67	70	48	49	0.696	0.696	0.999	0.999	0.590	0.590	0.336	0.336	0.696	0.696	0.004	0.004	0.699	0.699	0.996	0.996	1.000	1.000	cami_toy_H01-assembly	0.037	0.037	0.025	0.025	ganon-rassembly_m96000-e3u2f2	6.708595669301559	6.708595669301559	taxonomic	family
118	119	110	111	87	88	0.704	0.704	0.999	0.999	0.598	0.598	0.164	0.164	0.704	0.704	0.009	0.009	0.710	0.710	0.991	0.991	1.000	1.000	cami_toy_H01-assembly	0.030	0.030	0.011	0.011	ganon-rassembly_m96000-e3u2f2	6.708595669301559	6.708595669301559	taxonomic	genus
46	49	39	41	29	29	0.698	0.698	0.998	0.998	0.588	0.588	0.456	0.456	0.698	0.698	0.003	0.003	0.700	0.700	0.997	0.997	1.000	1.000	cami_toy_H01-assembly	0.047	0.047	0.039	0.039	ganon-rassembly_m96000-e3u2f2	6.708595669301559	6.708595669301559	taxonomic	order
14	14	12	12	8	8	0.684	0.684	0.999	0.999	0.621	0.621	0.508	0.508	0.684	0.684	0.000	0.000	0.684	0.684	1.000	1.000	1.000	1.000	cami_toy_H01-assembly	0.094	0.094	0.085	0.085	ganon-rassembly_m96000-e3u2f2	6.708595669301559	6.708595669301559	taxonomic	phylum
136	142	126	132	97	102	0.427	0.427	0.995	0.995	0.375	0.375	0.053	0.053	0.427	0.427	0.138	0.138	0.496	0.496	0.862	0.862	0.999	0.999	cami_toy_H01-assembly	0.023	0.023	0.004	0.004	ganon-rassembly_m96000-e3u2f2	6.708595669301559	6.708595669301559	taxonomic	species
44	45	38	39	34	35	0.145	0.145	0.997	0.997	0.148	0.148	0.043	0.043	0.145	0.145	0.288	0.288	0.204	0.204	0.712	0.712	0.999	0.999	cami_toy_H01-assembly	0.019	0.019	0.005	0.005	ganon-rassembly_m96000-e3u2f2	6.708595669301559	6.708595669301559	taxonomic	strain
2	2	1	1	0	0	0.684	0.684	0.996	0.996	0.736	0.736	0.500	0.500	0.684	0.684	0.000	0.000	0.684	0.684	1.000	1.000	1.000	1.000	cami_toy_H01-assembly	0.055	0.055	0.289	0.289	ganon-rassembly_m96000-e3u2f2	6.708595669301559	6.708595669301559	taxonomic	superkingdom
69	75	58	64	44	46	0.452	0.452	0.268	0.268	0.013	0.013	0.705	0.705	0.626	0.626	0.365	0.365	0.713	0.713	0.635	0.635	0.775	0.775	cami_toy_H01-assembly	0.001	0.001	0.003	0.003	krakenuniq-default-default			genome	NA
17	18	15	16	10	11	0.728	0.728	0.990	0.990	0.584	0.584	0.348	0.348	0.728	0.728	0.006	0.006	0.733	0.733	0.994	0.994	0.997	0.997	cami_toy_H01-assembly	0.073	0.073	0.050	0.050	krakenuniq-default-default	6.647898696266129	6.647898696266129	taxonomic	class
55	68	52	64	36	43	0.717	0.717	0.995	0.995	0.611	0.611	0.274	0.274	0.717	0.717	0.015	0.015	0.728	0.728	0.985	0.985	0.999	0.999	cami_toy_H01-assembly	0.036	0.036	0.021	0.021	krakenuniq-default-default	6.647898696266129	6.647898696266129	taxonomic	family
92	109	88	104	74	82	0.722	0.722	0.996	0.996	0.615	0.615	0.128	0.128	0.722	0.722	0.025	0.025	0.741	0.741	0.975	0.975	0.999	0.999	cami_toy_H01-assembly	0.030	0.030	0.009	0.009	krakenuniq-default-default	6.647898696266129	6.647898696266129	taxonomic	genus
40	44	36	39	25	27	0.722	0.722	0.993	0.993	0.610	0.610	0.374	0.374	0.722	0.722	0.011	0.011	0.729	0.729	0.989	0.989	0.999	0.999	cami_toy_H01-assembly	0.045	0.045	0.035	0.035	krakenuniq-default-default	6.647898696266129	6.647898696266129	taxonomic	order
14	14	12	12	8	8	0.711	0.711	0.995	0.995	0.632	0.632	0.362	0.362	0.711	0.711	0.002	0.002	0.713	0.713	0.998	0.998	0.998	0.998	cami_toy_H01-assembly	0.094	0.094	0.070	0.070	krakenuniq-default-default	6.647898696266129	6.647898696266129	taxonomic	phylum
122	129	112	119	88	92	0.433	0.433	0.987	0.987	0.377	0.377	0.043	0.043	0.433	0.433	0.174	0.174	0.524	0.524	0.826	0.826	0.998	0.998	cami_toy_H01-assembly	0.023	0.023	0.003	0.003	krakenuniq-default-default	6.647898696266129	6.647898696266129	taxonomic	species
42	44	36	37	32	33	0.146	0.146	0.995	0.995	0.148	0.148	0.036	0.036	0.146	0.146	0.326	0.326	0.216	0.216	0.674	0.674	0.999	0.999	cami_toy_H01-assembly	0.019	0.019	0.004	0.004	krakenuniq-default-default	6.647898696266129	6.647898696266129	taxonomic	strain
2	2	2	2	0	0	0.712	0.712	0.994	0.994	0.758	0.758	0.500	0.500	0.712	0.712	0.000	0.000	0.712	0.712	1.000	1.000	1.000	1.000	cami_toy_H01-assembly	0.048	0.048	0.288	0.288	krakenuniq-default-default	6.647898696266129	6.647898696266129	taxonomic	superkingdom
60	69	50	59	41	45	0.466	0.466	0.268	0.268	0.011	0.011	0.650	0.650	0.633	0.633	0.369	0.369	0.739	0.739	0.631	0.631	0.786	0.786	cami_toy_H01-assembly	0.001	0.001	0.003	0.003	centrifuge-default-assembly			genome	NA
15	15	13	13	9	9	0.739	0.739	0.962	0.962	0.593	0.593	0.301	0.301	0.739	0.739	0.024	0.024	0.757	0.757	0.976	0.976	0.987	0.987	cami_toy_H01-assembly	0.073	0.073	0.046	0.046	centrifuge-default-assembly	6.499589385864904	6.499589385864904	taxonomic	class
41	49	38	45	30	35	0.722	0.722	0.986	0.986	0.615	0.615	0.211	0.211	0.722	0.722	0.039	0.039	0.752	0.752	0.961	0.961	0.998	0.998	cami_toy_H01-assembly	0.036	0.036	0.018	0.018	centrifuge-default-assembly	6.499589385864904	6.499589385864904	taxonomic	family
65	83	62	79	55	69	0.727	0.727	0.990	0.990	0.617	0.617	0.093	0.093	0.727	0.727	0.052	0.052	0.767	0.767	0.948	0.948	0.999	0.999	cami_toy_H01-assembly	0.029	0.029	0.007	0.007	centrifuge-default-assembly	6.499589385864904	6.499589385864904	taxonomic	genus
32	36	28	32	20	23	0.729	0.729	0.977	0.977	0.619	0.619	0.319	0.319	0.729	0.729	0.032	0.032	0.753	0.753	0.968	0.968	0.996	0.996	cami_toy_H01-assembly	0.045	0.045	0.031	0.031	centrifuge-default-assembly	6.499589385864904	6.499589385864904	taxonomic	order
10	12	8	10	6	6	0.729	0.729	0.970	0.970	0.640	0.640	0.332	0.332	0.729	0.729	0.013	0.013	0.738	0.738	0.987	0.987	0.986	0.986	cami_toy_H01-assembly	0.094	0.094	0.067	0.067	centrifuge-default-assembly	6.499589385864904	6.499589385864904	taxonomic	phylum
108	121	98	110	80	90	0.435	0.435	0.981	0.981	0.379	0.379	0.032	0.032	0.435	0.435	0.207	0.207	0.548	0.548	0.793	0.793	0.998	0.998	cami_toy_H01-assembly	0.023	0.023	0.002	0.002	centrifuge-default-assembly	6.499589385864904	6.499589385864904	taxonomic	species
35	38	31	34	29	32	0.132	0.132	0.993	0.993	0.146	0.146	0.029	0.029	0.132	0.132	0.379	0.379	0.212	0.212	0.621	0.621	0.998	0.998	cami_toy_H01-assembly	0.019	0.019	0.003	0.003	centrifuge-default-assembly	6.499589385864904	6.499589385864904	taxonomic	strain
2	2	2	2	0	0	0.738	0.738	0.977	0.977	0.777	0.777	0.495	0.495	0.738	0.738	0.001	0.001	0.739	0.739	0.999	0.999	0.998	0.998	cami_toy_H01-assembly	0.040	0.040	0.286	0.286	centrifuge-default-assembly	6.499589385864904	6.499589385864904	taxonomic	superkingdom
