## Supplementary Material 2 for "ganon: precise metagenomics classification against large and up-to-date sets of reference sequences": centrifuge-default-assembly.cumu.tsv

-	gt	db	class	tp	fp	cs_db	cs_class	cs_tp	cs_fp	tp_direct	tp_indirect	fp_lower	fp_higher	sens_max_db	sens	prec	f1s
SUM	74557111	74557111	55113878	43374781	11739097	-	-	-	-	9014080	34360701	11738881	216	-	-	-	-
species+	47189163	9538086	10233688	6312471	3921217	9538086	10233688	6312471	3921217	6199362	113109	3921001	216	0.66182	0.08467	0.61683	0.14890
species	27367948	41328753	30657647	23484667	7172980	50866839	40891335	29797138	11094197	2814718	20669949	7172980	0	0.58579	0.39966	0.72869	0.51620
genus	0	16374152	13198238	12736227	462011	67240991	54089573	42533365	11556208	0	12736227	462011	0	0.63255	0.57048	0.78635	0.66124
family	0	3950794	408905	346917	61988	71191785	54498478	42880282	11618196	0	346917	61988	0	0.60232	0.57513	0.78682	0.66452
order	0	577316	149013	115094	33919	71769101	54647491	42995376	11652115	0	115094	33919	0	0.59908	0.57668	0.78678	0.66554
class	0	137422	140449	103507	36942	71906523	54787940	43098883	11689057	0	103507	36942	0	0.59937	0.57807	0.78665	0.66642
phylum	0	797588	166256	153489	12767	72704111	54954196	43252372	11701824	0	153489	12767	0	0.59491	0.58012	0.78706	0.66793
superkingdom	0	1853000	125230	122409	2821	74557111	55079426	43374781	11704645	0	122409	2821	0	0.58177	0.58177	0.78750	0.66918
root	0	0	34452	0	34452	74557111	55113878	43374781	11739097	0	0	34452	0	0.58177	0.58177	0.78700	0.66900
