## Supplementary Material 2 for "ganon: precise metagenomics classification against large and up-to-date sets of reference sequences": centrifuge-default-assembly.rank.tsv

-	gt	db	class	tp	fp	sens_max_db	sens	prec	f1s
assembly	58323532	19427781	28636703	8811870	19824833	0.45357	0.11819	0.30771	0.17078
species+	47189163	9538086	10233688	6313979	3919709	0.66198	0.08469	0.61698	0.14893
species	74557111	50866839	40891335	32441131	8450204	0.63777	0.43512	0.79335	0.56200
genus	70467530	67220321	54035076	51220286	2814790	0.76198	0.68699	0.94791	0.79663
family	72397365	71115152	54408369	52274009	2134360	0.73506	0.70113	0.96077	0.81067
order	72504408	71758868	54609782	52847983	1761799	0.73647	0.70883	0.96774	0.81829
class	69702904	68957364	52766298	51477058	1289240	0.74651	0.69044	0.97557	0.80860
phylum	74445263	72704111	54940860	54238101	702759	0.74601	0.72747	0.98721	0.83767
superkingdom	74557111	74557111	55079426	55035855	43571	0.73817	0.73817	0.99921	0.84908
root	74557111	74557111	55113878	55113878	0	0.73922	0.73922	1.00000	0.85006
