## Supplementary Material 2 for "ganon: precise metagenomics classification against large and up-to-date sets of reference sequences": ganon-rassembly_m96000-e3u2f2.cumu.tsv

-	gt	db	class	tp	fp	cs_db	cs_class	cs_tp	cs_fp	tp_direct	tp_indirect	fp_lower	fp_higher	sens_max_db	sens	prec	f1s
SUM	74557111	74557111	51006108	43316389	7689719	-	-	-	-	8971548	34344841	7689099	620	-	-	-	-
species+	47189163	9538086	9926785	7043051	2883734	9538086	9926785	7043051	2883734	6136543	906508	2883114	620	0.73841	0.09447	0.70950	0.16673
species	27367948	41328753	27027069	22406342	4620727	50866839	36953854	29449393	7504461	2835005	19571337	4620727	0	0.57895	0.39499	0.79692	0.52819
genus	0	16374152	13094171	12961561	132610	67240991	50048025	42410954	7637071	0	12961561	132610	0	0.63073	0.56884	0.84741	0.68073
family	0	3950794	551472	540068	11404	71191785	50599497	42951022	7648475	0	540068	11404	0	0.60331	0.57608	0.84884	0.68636
order	0	577316	142474	135574	6900	71769101	50741971	43086596	7655375	0	135574	6900	0	0.60035	0.57790	0.84913	0.68774
class	0	137422	91240	87183	4057	71906523	50833211	43173779	7659432	0	87183	4057	0	0.60042	0.57907	0.84932	0.68863
phylum	0	797588	105454	104435	1019	72704111	50938665	43278214	7660451	0	104435	1019	0	0.59527	0.58047	0.84961	0.68972
superkingdom	0	1853000	38298	38175	123	74557111	50976963	43316389	7660574	0	38175	123	0	0.58098	0.58098	0.84972	0.69011
root	0	0	29145	0	29145	74557111	51006108	43316389	7689719	0	0	29145	0	0.58098	0.58098	0.84924	0.68995
