## Supplementary Material 2 for "ganon: precise metagenomics classification against large and up-to-date sets of reference sequences": ganon-rassembly_m96000-e3u2f2.rank.tsv

-	gt	db	class	tp	fp	sens_max_db	sens	prec	f1s
assembly	58323532	19427781	22940926	8580976	14359950	0.44169	0.11509	0.37405	0.17602
species+	47189163	9538086	9926785	7046482	2880303	0.73877	0.09451	0.70985	0.16681
species	74557111	50866839	36953854	31866300	5087554	0.62647	0.42741	0.86233	0.57154
genus	70467530	67220321	50034468	49597329	437139	0.73783	0.66523	0.99126	0.79616
family	72397365	71115152	50574699	50369173	205526	0.70828	0.67558	0.99594	0.80506
order	72504408	71758868	50726202	50598670	127532	0.70512	0.67866	0.99749	0.80775
class	69702904	68957364	49020217	48946265	73952	0.70980	0.65649	0.99849	0.79216
phylum	74445263	72704111	50931460	50906907	24553	0.70019	0.68279	0.99952	0.81134
superkingdom	74557111	74557111	50976963	50969469	7494	0.68363	0.68363	0.99985	0.81204
root	74557111	74557111	51006108	51006108	0	0.68412	0.68412	1.00000	0.81244
