## Supplementary Material 2 for "ganon: precise metagenomics classification against large and up-to-date sets of reference sequences": krakenuniq-default-default.cumu.tsv

-	gt	db	class	tp	fp	cs_db	cs_class	cs_tp	cs_fp	tp_direct	tp_indirect	fp_lower	fp_higher	sens_max_db	sens	prec	f1s
SUM	74557111	74557111	53132862	43434682	9698180	-	-	-	-	8902688	34531994	9698025	155	-	-	-	-
species+	47189163	9538086	10468739	7040024	3428715	9538086	10468739	7040024	3428715	6148178	891846	3428560	155	0.73810	0.09442	0.67248	0.16560
species	27367948	41328753	28591143	22674872	5916271	50866839	39059882	29714896	9344986	2754510	19920362	5916271	0	0.58417	0.39855	0.76075	0.52307
genus	0	16374152	13164420	12902372	262048	67240991	52224302	42617268	9607034	0	12902372	262048	0	0.63380	0.57161	0.81604	0.67230
family	0	3950794	556956	525554	31402	71191785	52781258	43142822	9638436	0	525554	31402	0	0.60601	0.57865	0.81739	0.67761
order	0	577316	120696	105425	15271	71769101	52901954	43248247	9653707	0	105425	15271	0	0.60260	0.58007	0.81752	0.67862
class	0	137422	87048	76311	10737	71906523	52989002	43324558	9664444	0	76311	10737	0	0.60251	0.58109	0.81761	0.67936
phylum	0	797588	80145	77670	2475	72704111	53069147	43402228	9666919	0	77670	2475	0	0.59697	0.58213	0.81784	0.68015
superkingdom	0	1853000	32836	32454	382	74557111	53101983	43434682	9667301	0	32454	382	0	0.58257	0.58257	0.81795	0.68048
root	0	0	30879	0	30879	74557111	53132862	43434682	9698180	0	0	30879	0	0.58257	0.58257	0.81747	0.68031
