## Supplementary Material 2 for "ganon: precise metagenomics classification against large and up-to-date sets of reference sequences": krakenuniq-default-default.rank.tsv

-	gt	db	class	tp	fp	sens_max_db	sens	prec	f1s
assembly	58323532	19427781	26817755	8701095	18116660	0.44787	0.11670	0.32445	0.17166
species+	47189163	9538086	10468739	7040939	3427800	0.73819	0.09444	0.67257	0.16562
species	74557111	50866839	39059882	32270546	6789336	0.63441	0.43283	0.82618	0.56806
genus	70467530	67220321	52193270	50880858	1312412	0.75693	0.68244	0.97485	0.80285
family	72397365	71115152	52726812	51913290	813522	0.72999	0.69629	0.98457	0.81571
order	72504408	71758868	52878556	52319600	558956	0.72910	0.70174	0.98943	0.82111
class	69702904	68957364	51078221	50755106	323115	0.73604	0.68075	0.99367	0.80798
phylum	74445263	72704111	53061158	52949337	111821	0.72829	0.71018	0.99789	0.82981
superkingdom	74557111	74557111	53101983	53091587	10396	0.71209	0.71209	0.99980	0.83177
root	74557111	74557111	53132862	53132862	0	0.71265	0.71265	1.00000	0.83222
