## Supplementary Material 2 for "ganon: precise metagenomics classification against large and up-to-date sets of reference sequences": results.tsv

>0.5compl<0.05cont	>0.5compl<0.1cont	>0.7compl<0.05cont	>0.7compl<0.1cont	>0.9compl<0.05cont	>0.9compl<0.1cont	Accuracy (bp)	Accuracy (seq)	Adjusted Rand index (bp)	Adjusted Rand index (seq)	Average completeness (bp)	Average completeness (seq)	Average purity (bp)	Average purity (seq)	Completeness (bp)	Completeness (seq)	Misclassification rate (bp)	Misclassification rate (seq)	Percentage of assigned bps	Percentage of assigned sequences	Purity (bp)	Purity (seq)	Rand index (bp)	Rand index (seq)	Sample	Std error of average completeness (bp)	Std error of average completeness (seq)	Std error of average purity (bp)	Std error of average purity (seq)	Tool	UniFrac (bp)	UniFrac (seq)	binning type	rank
0	0	0	0	0	0	0.114	0.114	0.000	0.000	0.003	0.003	0.166	0.166	0.683	0.683	0.834	0.834	0.683	0.683	0.166	0.166	0.073	0.073	cami_toy_H01	0.003	0.003			ganon-rtaxid_m96000-e3u2f2			genome	NA
20	20	18	18	13	13	0.702	0.702	0.998	0.998	0.570	0.570	0.440	0.440	0.702	0.702	0.001	0.001	0.703	0.703	0.999	0.999	0.999	0.999	cami_toy_H01	0.074	0.074	0.059	0.059	ganon-rtaxid_m96000-e3u2f2	6.696110511346647	6.696110511346647	taxonomic	class
72	76	66	69	48	49	0.695	0.695	0.999	0.999	0.588	0.588	0.346	0.346	0.695	0.695	0.004	0.004	0.698	0.698	0.996	0.996	1.000	1.000	cami_toy_H01	0.037	0.037	0.025	0.025	ganon-rtaxid_m96000-e3u2f2	6.696110511346647	6.696110511346647	taxonomic	family
119	119	109	109	88	88	0.703	0.703	0.999	0.999	0.597	0.597	0.166	0.166	0.703	0.703	0.009	0.009	0.710	0.710	0.991	0.991	1.000	1.000	cami_toy_H01	0.030	0.030	0.012	0.012	ganon-rtaxid_m96000-e3u2f2	6.696110511346647	6.696110511346647	taxonomic	genus
46	49	39	41	29	29	0.697	0.697	0.998	0.998	0.587	0.587	0.468	0.468	0.697	0.697	0.002	0.002	0.699	0.699	0.998	0.998	1.000	1.000	cami_toy_H01	0.047	0.047	0.040	0.040	ganon-rtaxid_m96000-e3u2f2	6.696110511346647	6.696110511346647	taxonomic	order
14	14	12	12	8	8	0.683	0.683	0.999	0.999	0.621	0.621	0.531	0.531	0.683	0.683	0.000	0.000	0.683	0.683	1.000	1.000	1.000	1.000	cami_toy_H01	0.094	0.094	0.086	0.086	ganon-rtaxid_m96000-e3u2f2	6.696110511346647	6.696110511346647	taxonomic	phylum
135	139	126	130	96	99	0.419	0.419	0.996	0.996	0.370	0.370	0.061	0.061	0.419	0.419	0.118	0.118	0.476	0.476	0.882	0.882	1.000	1.000	cami_toy_H01	0.023	0.023	0.004	0.004	ganon-rtaxid_m96000-e3u2f2	6.696110511346647	6.696110511346647	taxonomic	species
45	46	39	39	34	34	0.142	0.142	0.998	0.998	0.144	0.144	0.052	0.052	0.142	0.142	0.255	0.255	0.191	0.191	0.745	0.745	1.000	1.000	cami_toy_H01	0.018	0.018	0.005	0.005	ganon-rtaxid_m96000-e3u2f2	6.696110511346647	6.696110511346647	taxonomic	strain
2	2	1	1	0	0	0.683	0.683	0.996	0.996	0.736	0.736	0.500	0.500	0.683	0.683	0.000	0.000	0.683	0.683	1.000	1.000	1.000	1.000	cami_toy_H01	0.055	0.055	0.289	0.289	ganon-rtaxid_m96000-e3u2f2	6.696110511346647	6.696110511346647	taxonomic	superkingdom
0	0	0	0	0	0	0.114	0.114	0.000	0.000	0.003	0.003	0.160	0.160	0.713	0.713	0.840	0.840	0.713	0.713	0.160	0.160	0.071	0.071	cami_toy_H01	0.003	0.003			kraken-default-default			genome	NA
17	18	15	16	10	11	0.728	0.728	0.990	0.990	0.584	0.584	0.348	0.348	0.728	0.728	0.006	0.006	0.733	0.733	0.994	0.994	0.997	0.997	cami_toy_H01	0.073	0.073	0.050	0.050	kraken-default-default	6.647942118438799	6.647942118438799	taxonomic	class
55	68	52	64	36	43	0.717	0.717	0.995	0.995	0.611	0.611	0.274	0.274	0.717	0.717	0.015	0.015	0.728	0.728	0.985	0.985	0.999	0.999	cami_toy_H01	0.036	0.036	0.021	0.021	kraken-default-default	6.647942118438799	6.647942118438799	taxonomic	family
92	109	88	104	74	82	0.722	0.722	0.996	0.996	0.615	0.615	0.128	0.128	0.722	0.722	0.025	0.025	0.741	0.741	0.975	0.975	0.999	0.999	cami_toy_H01	0.030	0.030	0.009	0.009	kraken-default-default	6.647942118438799	6.647942118438799	taxonomic	genus
40	44	36	39	25	27	0.722	0.722	0.993	0.993	0.610	0.610	0.374	0.374	0.722	0.722	0.011	0.011	0.729	0.729	0.989	0.989	0.999	0.999	cami_toy_H01	0.045	0.045	0.035	0.035	kraken-default-default	6.647942118438799	6.647942118438799	taxonomic	order
14	14	12	12	8	8	0.711	0.711	0.995	0.995	0.632	0.632	0.362	0.362	0.711	0.711	0.002	0.002	0.713	0.713	0.998	0.998	0.998	0.998	cami_toy_H01	0.094	0.094	0.070	0.070	kraken-default-default	6.647942118438799	6.647942118438799	taxonomic	phylum
122	129	112	119	88	92	0.433	0.433	0.987	0.987	0.377	0.377	0.043	0.043	0.433	0.433	0.174	0.174	0.524	0.524	0.826	0.826	0.998	0.998	cami_toy_H01	0.023	0.023	0.003	0.003	kraken-default-default	6.647942118438799	6.647942118438799	taxonomic	species
42	44	36	37	32	33	0.146	0.146	0.995	0.995	0.148	0.148	0.036	0.036	0.146	0.146	0.333	0.333	0.218	0.218	0.667	0.667	0.999	0.999	cami_toy_H01	0.019	0.019	0.004	0.004	kraken-default-default	6.647942118438799	6.647942118438799	taxonomic	strain
2	2	2	2	0	0	0.712	0.712	0.994	0.994	0.758	0.758	0.500	0.500	0.712	0.712	0.000	0.000	0.712	0.712	1.000	1.000	1.000	1.000	cami_toy_H01	0.048	0.048	0.288	0.288	kraken-default-default	6.647942118438799	6.647942118438799	taxonomic	superkingdom
0	0	0	0	0	0	0.114	0.114	0.000	-0.000	0.003	0.003	0.154	0.154	0.739	0.739	0.846	0.846	0.739	0.739	0.154	0.154	0.069	0.069	cami_toy_H01	0.003	0.003			centrifuge-default-taxid			genome	NA
15	15	13	13	9	9	0.739	0.739	0.962	0.962	0.593	0.593	0.301	0.301	0.739	0.739	0.024	0.024	0.757	0.757	0.976	0.976	0.987	0.987	cami_toy_H01	0.073	0.073	0.046	0.046	centrifuge-default-taxid	6.499589385864904	6.499589385864904	taxonomic	class
41	49	38	45	30	35	0.722	0.722	0.986	0.986	0.615	0.615	0.211	0.211	0.722	0.722	0.039	0.039	0.752	0.752	0.961	0.961	0.998	0.998	cami_toy_H01	0.036	0.036	0.018	0.018	centrifuge-default-taxid	6.499589385864904	6.499589385864904	taxonomic	family
65	83	62	79	55	69	0.727	0.727	0.990	0.990	0.617	0.617	0.093	0.093	0.727	0.727	0.052	0.052	0.767	0.767	0.948	0.948	0.999	0.999	cami_toy_H01	0.029	0.029	0.007	0.007	centrifuge-default-taxid	6.499589385864904	6.499589385864904	taxonomic	genus
32	36	28	32	20	23	0.729	0.729	0.977	0.977	0.619	0.619	0.319	0.319	0.729	0.729	0.032	0.032	0.753	0.753	0.968	0.968	0.996	0.996	cami_toy_H01	0.045	0.045	0.031	0.031	centrifuge-default-taxid	6.499589385864904	6.499589385864904	taxonomic	order
10	12	8	10	6	6	0.729	0.729	0.970	0.970	0.640	0.640	0.332	0.332	0.729	0.729	0.013	0.013	0.738	0.738	0.987	0.987	0.986	0.986	cami_toy_H01	0.094	0.094	0.067	0.067	centrifuge-default-taxid	6.499589385864904	6.499589385864904	taxonomic	phylum
108	121	98	110	80	90	0.435	0.435	0.981	0.981	0.379	0.379	0.032	0.032	0.435	0.435	0.207	0.207	0.548	0.548	0.793	0.793	0.998	0.998	cami_toy_H01	0.023	0.023	0.002	0.002	centrifuge-default-taxid	6.499589385864904	6.499589385864904	taxonomic	species
35	38	31	34	29	32	0.132	0.132	0.993	0.993	0.146	0.146	0.029	0.029	0.132	0.132	0.379	0.379	0.212	0.212	0.621	0.621	0.998	0.998	cami_toy_H01	0.019	0.019	0.003	0.003	centrifuge-default-taxid	6.499589385864904	6.499589385864904	taxonomic	strain
2	2	2	2	0	0	0.738	0.738	0.977	0.977	0.777	0.777	0.495	0.495	0.738	0.738	0.001	0.001	0.739	0.739	0.999	0.999	0.998	0.998	cami_toy_H01	0.040	0.040	0.286	0.286	centrifuge-default-taxid	6.499589385864904	6.499589385864904	taxonomic	superkingdom
0	0	0	0	0	0	0.116	0.116	0.000	0.000	0.001	0.001	0.168	0.168	0.694	0.694	0.832	0.832	0.694	0.694	0.168	0.168	0.069	0.069	cami_toy_H01	0.001	0.001			diamond-default-default			genome	NA
18	20	11	13	0	0	0.618	0.618	0.992	0.992	0.542	0.542	0.359	0.359	0.618	0.618	0.009	0.009	0.624	0.624	0.991	0.991	0.998	0.998	cami_toy_H01	0.051	0.051	0.051	0.051	diamond-default-default	5.115925767122128	5.115925767122128	taxonomic	class
49	58	29	32	0	0	0.511	0.511	0.993	0.993	0.490	0.490	0.284	0.284	0.511	0.511	0.020	0.020	0.522	0.522	0.980	0.980	0.999	0.999	cami_toy_H01	0.023	0.023	0.022	0.022	diamond-default-default	5.115925767122128	5.115925767122128	taxonomic	family
73	82	24	26	0	0	0.448	0.448	0.993	0.993	0.405	0.405	0.122	0.122	0.448	0.448	0.046	0.046	0.469	0.469	0.954	0.954	0.999	0.999	cami_toy_H01	0.019	0.019	0.009	0.009	diamond-default-default	5.115925767122128	5.115925767122128	taxonomic	genus
39	42	22	24	0	0	0.572	0.572	0.992	0.992	0.535	0.535	0.388	0.388	0.572	0.572	0.014	0.014	0.580	0.580	0.986	0.986	0.999	0.999	cami_toy_H01	0.029	0.029	0.035	0.035	diamond-default-default	5.115925767122128	5.115925767122128	taxonomic	order
11	14	8	11	0	0	0.654	0.654	0.993	0.993	0.565	0.565	0.384	0.384	0.654	0.654	0.005	0.005	0.657	0.657	0.995	0.995	0.997	0.997	cami_toy_H01	0.072	0.072	0.071	0.071	diamond-default-default	5.115925767122128	5.115925767122128	taxonomic	phylum
32	37	12	12	0	0	0.112	0.112	0.950	0.950	0.138	0.138	0.040	0.040	0.112	0.112	0.252	0.252	0.150	0.150	0.748	0.748	0.997	0.997	cami_toy_H01	0.011	0.011	0.003	0.003	diamond-default-default	5.115925767122128	5.115925767122128	taxonomic	species
0	0	0	0	0	0	0.000	0.000	0.997	0.997	0.001	0.001	0.020	0.020	0.000	0.000	0.951	0.951	0.003	0.003	0.049	0.049	0.999	0.999	cami_toy_H01	0.001	0.001	0.010	0.010	diamond-default-default	5.115925767122128	5.115925767122128	taxonomic	strain
2	2	1	1	0	0	0.689	0.689	0.991	0.991	0.705	0.705	0.498	0.498	0.689	0.689	0.000	0.000	0.689	0.689	1.000	1.000	0.999	0.999	cami_toy_H01	0.017	0.017	0.288	0.288	diamond-default-default	5.115925767122128	5.115925767122128	taxonomic	superkingdom
0	0	0	0	0	0	0.110	0.110	0.000	-0.000	0.003	0.003	0.212	0.212	0.521	0.521	0.788	0.788	0.521	0.521	0.212	0.212	0.077	0.077	cami_toy_H01	0.003	0.003			clark-default-default			genome	NA
14	16	11	13	8	10	0.526	0.526	0.988	0.988	0.526	0.526	0.347	0.347	0.526	0.526	0.007	0.007	0.530	0.530	0.993	0.993	0.996	0.996	cami_toy_H01	0.070	0.070	0.050	0.050	clark-default-default	6.754308306318366	6.754308306318366	taxonomic	class
46	56	42	50	30	31	0.525	0.525	0.993	0.993	0.535	0.535	0.265	0.265	0.525	0.525	0.019	0.019	0.535	0.535	0.981	0.981	0.999	0.999	cami_toy_H01	0.035	0.035	0.021	0.021	clark-default-default	6.754308306318366	6.754308306318366	taxonomic	family
82	100	75	89	57	63	0.534	0.534	0.994	0.994	0.554	0.554	0.126	0.126	0.534	0.534	0.030	0.030	0.550	0.550	0.970	0.970	0.999	0.999	cami_toy_H01	0.029	0.029	0.009	0.009	clark-default-default	6.754308306318366	6.754308306318366	taxonomic	genus
35	38	28	30	19	20	0.528	0.528	0.990	0.990	0.541	0.541	0.366	0.366	0.528	0.528	0.013	0.013	0.535	0.535	0.987	0.987	0.998	0.998	cami_toy_H01	0.044	0.044	0.034	0.034	clark-default-default	6.754308306318366	6.754308306318366	taxonomic	order
11	12	8	9	6	7	0.520	0.520	0.995	0.995	0.555	0.555	0.356	0.356	0.520	0.520	0.003	0.003	0.521	0.521	0.997	0.997	0.997	0.997	cami_toy_H01	0.090	0.090	0.070	0.070	clark-default-default	6.754308306318366	6.754308306318366	taxonomic	phylum
121	128	110	117	87	93	0.431	0.431	0.987	0.987	0.375	0.375	0.043	0.043	0.431	0.431	0.173	0.173	0.521	0.521	0.827	0.827	0.998	0.998	cami_toy_H01	0.023	0.023	0.003	0.003	clark-default-default	6.754308306318366	6.754308306318366	taxonomic	species
0	0	0	0	0	0	0.000	0.000	0.859	0.859	0.000	0.000	0.000	0.000	0.000	0.000	1.000	1.000	0.000	0.000	0.000	0.000	0.934	0.934	cami_toy_H01	0.000	0.000	0.000	0.000	clark-default-default	6.754308306318366	6.754308306318366	taxonomic	strain
2	2	1	1	0	0	0.521	0.521	0.996	0.996	0.650	0.650	0.500	0.500	0.521	0.521	0.000	0.000	0.521	0.521	1.000	1.000	1.000	1.000	cami_toy_H01	0.134	0.134	0.288	0.288	clark-default-default	6.754308306318366	6.754308306318366	taxonomic	superkingdom
0	0	0	0	0	0	0.114	0.114	0.000	0.000	0.003	0.003	0.151	0.151	0.752	0.752	0.849	0.849	0.752	0.752	0.151	0.151	0.069	0.069	cami_toy_H01	0.003	0.003			kraken2-default-default			genome	NA
16	16	13	13	10	10	0.755	0.755	0.971	0.971	0.601	0.601	0.311	0.311	0.755	0.755	0.019	0.019	0.770	0.770	0.981	0.981	0.990	0.990	cami_toy_H01	0.072	0.072	0.046	0.046	kraken2-default-default	6.516934450000839	6.516934450000839	taxonomic	class
45	50	41	46	32	35	0.738	0.738	0.988	0.988	0.633	0.633	0.226	0.226	0.738	0.738	0.034	0.034	0.764	0.764	0.966	0.966	0.998	0.998	cami_toy_H01	0.035	0.035	0.018	0.018	kraken2-default-default	6.516934450000839	6.516934450000839	taxonomic	family
70	90	67	86	58	74	0.738	0.738	0.991	0.991	0.632	0.632	0.102	0.102	0.738	0.738	0.048	0.048	0.776	0.776	0.952	0.952	0.999	0.999	cami_toy_H01	0.029	0.029	0.008	0.008	kraken2-default-default	6.516934450000839	6.516934450000839	taxonomic	genus
34	36	30	32	25	26	0.746	0.746	0.981	0.981	0.632	0.632	0.331	0.331	0.746	0.746	0.027	0.027	0.766	0.766	0.973	0.973	0.997	0.997	cami_toy_H01	0.044	0.044	0.032	0.032	kraken2-default-default	6.516934450000839	6.516934450000839	taxonomic	order
12	12	10	10	6	6	0.744	0.744	0.978	0.978	0.646	0.646	0.341	0.341	0.744	0.744	0.010	0.010	0.751	0.751	0.990	0.990	0.990	0.990	cami_toy_H01	0.094	0.094	0.068	0.068	kraken2-default-default	6.516934450000839	6.516934450000839	taxonomic	phylum
104	121	93	110	79	89	0.437	0.437	0.980	0.980	0.378	0.378	0.036	0.036	0.437	0.437	0.209	0.209	0.552	0.552	0.791	0.791	0.998	0.998	cami_toy_H01	0.023	0.023	0.003	0.003	kraken2-default-default	6.516934450000839	6.516934450000839	taxonomic	species
36	40	30	33	28	31	0.145	0.145	0.992	0.992	0.147	0.147	0.031	0.031	0.145	0.145	0.368	0.368	0.229	0.229	0.632	0.632	0.999	0.999	cami_toy_H01	0.019	0.019	0.003	0.003	kraken2-default-default	6.516934450000839	6.516934450000839	taxonomic	strain
2	2	2	2	0	0	0.751	0.751	0.982	0.982	0.786	0.786	0.496	0.496	0.751	0.751	0.001	0.001	0.751	0.751	0.999	0.999	0.999	0.999	cami_toy_H01	0.037	0.037	0.287	0.287	kraken2-default-default	6.516934450000839	6.516934450000839	taxonomic	superkingdom
