## Supplementary Material 2 for "ganon: precise metagenomics classification against large and up-to-date sets of reference sequences": clark-default-default.cumu.tsv

-	gt	db	class	tp	fp	cs_db	cs_class	cs_tp	cs_fp	tp_direct	tp_indirect	fp_lower	fp_higher	sens_max_db	sens	prec	f1s
SUM	74557111	74557111	38817861	32110964	6706897	-	-	-	-	2739993	29370971	6706897	0	-	-	-	-
species+	47189163	9538086	2587	0	2587	9538086	2587	0	2587	0	0	2587	0	0.00000	0.00000	0.00000	0.00000
species	27367948	41328753	38815274	32110964	6704310	50866839	38817861	32110964	6706897	2739993	29370971	6704310	0	0.63128	0.43069	0.82722	0.56646
genus	0	16374152	0	0	0	67240991	38817861	32110964	6706897	0	0	0	0	0.47755	0.43069	0.82722	0.56646
family	0	3950794	0	0	0	71191785	38817861	32110964	6706897	0	0	0	0	0.45105	0.43069	0.82722	0.56646
order	0	577316	0	0	0	71769101	38817861	32110964	6706897	0	0	0	0	0.44742	0.43069	0.82722	0.56646
class	0	137422	0	0	0	71906523	38817861	32110964	6706897	0	0	0	0	0.44657	0.43069	0.82722	0.56646
phylum	0	797588	0	0	0	72704111	38817861	32110964	6706897	0	0	0	0	0.44167	0.43069	0.82722	0.56646
superkingdom	0	1853000	0	0	0	74557111	38817861	32110964	6706897	0	0	0	0	0.43069	0.43069	0.82722	0.56646
root	0	0	0	0	0	74557111	38817861	32110964	6706897	0	0	0	0	0.43069	0.43069	0.82722	0.56646
