## Supplementary Material 2 for "ganon: precise metagenomics classification against large and up-to-date sets of reference sequences": clark-default-default.rank.tsv

-	gt	db	class	tp	fp	sens_max_db	sens	prec	f1s
assembly	58323532	19427781	0	0	0	0.00000	0.00000	0.00000	0.00000
species+	47189163	9538086	2587	0	2587	0.00000	0.00000	0.00000	0.00000
species	74557111	50866839	38817861	32110964	6706897	0.63128	0.43069	0.82722	0.56646
genus	70467530	67220321	38786622	37624974	1161648	0.55973	0.50465	0.97005	0.66391
family	72397365	71115152	38761496	38032603	728893	0.53480	0.51011	0.98120	0.67125
order	72504408	71758868	38793557	38301858	491699	0.53376	0.51373	0.98733	0.67581
class	69702904	68957364	36954772	36680363	274409	0.53193	0.49198	0.99257	0.65787
phylum	74445263	72704111	38813202	38715677	97525	0.53251	0.51928	0.99749	0.68299
superkingdom	74557111	74557111	38817861	38810901	6960	0.52055	0.52055	0.99982	0.68465
root	74557111	74557111	38817861	38817861	0	0.52065	0.52065	1.00000	0.68477
