## Supplementary Material 2 for "ganon: precise metagenomics classification against large and up-to-date sets of reference sequences": diamond-default-default.cumu.tsv

-	gt	db	class	tp	fp	cs_db	cs_class	cs_tp	cs_fp	tp_direct	tp_indirect	fp_lower	fp_higher	sens_max_db	sens	prec	f1s
SUM	74557111	74557111	51718934	47532145	4186789	-	-	-	-	601700	46930445	4186528	261	-	-	-	-
species+	47189163	9538086	135939	6722	129217	9538086	135939	6722	129217	6720	2	128956	261	0.00070	0.00009	0.04945	0.00018
species	27367948	41328753	11070000	8267322	2802678	50866839	11205939	8274044	2931895	594980	7672342	2802678	0	0.16266	0.11098	0.73836	0.19295
genus	0	16374152	21909977	21305812	604165	67240991	33115916	29579856	3536060	0	21305812	604165	0	0.43991	0.39674	0.89322	0.54944
family	0	3950794	4748550	4634123	114427	71191785	37864466	34213979	3650487	0	4634123	114427	0	0.48059	0.45890	0.90359	0.60867
order	0	577316	4184816	4105982	78834	71769101	42049282	38319961	3729321	0	4105982	78834	0	0.53393	0.51397	0.91131	0.65725
class	0	137422	2666862	2609835	57027	71906523	44716144	40929796	3786348	0	2609835	57027	0	0.56921	0.54897	0.91532	0.68632
phylum	0	797588	4231815	4185100	46715	72704111	48947959	45114896	3833063	0	4185100	46715	0	0.62053	0.60511	0.92169	0.73058
superkingdom	0	1853000	2429773	2417249	12524	74557111	51377732	47532145	3845587	0	2417249	12524	0	0.63753	0.63753	0.92515	0.75487
root	0	0	341202	0	341202	74557111	51718934	47532145	4186789	0	0	341202	0	0.63753	0.63753	0.91905	0.75283
