## Supplementary Material 2 for "ganon: precise metagenomics classification against large and up-to-date sets of reference sequences": diamond-default-default.rank.tsv

-	gt	db	class	tp	fp	sens_max_db	sens	prec	f1s
assembly	58323532	19427781	0	0	0	0.00000	0.00000	0.00000	0.00000
species+	47189163	9538086	135939	6792	129147	0.00071	0.00009	0.04996	0.00018
species	74557111	50866839	11205939	8383137	2822802	0.16481	0.11244	0.74810	0.19550
genus	70467530	67220321	33073630	31564476	1509154	0.46957	0.42336	0.95437	0.58653
family	72397365	71115152	37766781	37022618	744163	0.52060	0.49657	0.98030	0.65921
order	72504408	71758868	42026510	41452744	573766	0.57767	0.55599	0.98635	0.71112
class	69702904	68957364	43498800	43109464	389336	0.62516	0.57821	0.99105	0.73032
phylum	74445263	72704111	48940068	48683688	256380	0.66961	0.65297	0.99476	0.78842
superkingdom	74557111	74557111	51377732	51363171	14561	0.68891	0.68891	0.99972	0.81571
root	74557111	74557111	51718934	51718934	0	0.69368	0.69368	1.00000	0.81914
