## Supplementary Material 2 for "ganon: precise metagenomics classification against large and up-to-date sets of reference sequences": ganon-rtaxid_m96000-e3u2f2.cumu.tsv

-	gt	db	class	tp	fp	cs_db	cs_class	cs_tp	cs_fp	tp_direct	tp_indirect	fp_lower	fp_higher	sens_max_db	sens	prec	f1s
SUM	74557111	74557111	50950113	44327278	6622835	-	-	-	-	8780494	35546784	6622251	584	-	-	-	-
species+	47189163	9538086	9325832	6905620	2420212	9538086	9325832	6905620	2420212	5993350	912270	2419628	584	0.72400	0.09262	0.74048	0.16465
species	27367948	41328753	26134394	22244218	3890176	50866839	35460226	29149838	6310388	2787144	19457074	3890176	0	0.57306	0.39097	0.82204	0.52991
genus	0	16374152	14545654	14288424	257230	67240991	50005880	43438262	6567618	0	14288424	257230	0	0.64601	0.58262	0.86866	0.69745
family	0	3950794	552694	539749	12945	71191785	50558574	43978011	6580563	0	539749	12945	0	0.61774	0.58986	0.86984	0.70300
order	0	577316	139266	130990	8276	71769101	50697840	44109001	6588839	0	130990	8276	0	0.61460	0.59161	0.87004	0.70431
class	0	137422	86691	82876	3815	71906523	50784531	44191877	6592654	0	82876	3815	0	0.61457	0.59273	0.87018	0.70514
phylum	0	797588	99875	98943	932	72704111	50884406	44290820	6593586	0	98943	932	0	0.60919	0.59405	0.87042	0.70616
superkingdom	0	1853000	36595	36458	137	74557111	50921001	44327278	6593723	0	36458	137	0	0.59454	0.59454	0.87051	0.70653
root	0	0	29112	0	29112	74557111	50950113	44327278	6622835	0	0	29112	0	0.59454	0.59454	0.87001	0.70637
