## Supplementary Material 2 for "ganon: precise metagenomics classification against large and up-to-date sets of reference sequences": ganon-rtaxid_m96000-e3u2f2.rank.tsv

-	gt	db	class	tp	fp	sens_max_db	sens	prec	f1s
assembly	58323532	19427781	0	0	0	0.00000	0.00000	0.00000	0.00000
species+	47189163	9538086	9325832	6908831	2417001	0.72434	0.09266	0.74083	0.16473
species	74557111	50866839	35460226	31260071	4200155	0.61455	0.41928	0.88155	0.56828
genus	70467530	67220321	49996733	49562945	433788	0.73732	0.66476	0.99132	0.79585
family	72397365	71115152	50536227	50334460	201767	0.70779	0.67511	0.99601	0.80475
order	72504408	71758868	50682256	50557221	125035	0.70454	0.67810	0.99753	0.80737
class	69702904	68957364	48985595	48915151	70444	0.70935	0.65608	0.99856	0.79187
phylum	74445263	72704111	50877195	50853287	23908	0.69946	0.68207	0.99953	0.81084
superkingdom	74557111	74557111	50921001	50913505	7496	0.68288	0.68288	0.99985	0.81151
root	74557111	74557111	50950113	50950113	0	0.68337	0.68337	1.00000	0.81191
