## Supplementary Material 2 for "ganon: precise metagenomics classification against large and up-to-date sets of reference sequences": kraken2-default-default.cumu.tsv

-	gt	db	class	tp	fp	cs_db	cs_class	cs_tp	cs_fp	tp_direct	tp_indirect	fp_lower	fp_higher	sens_max_db	sens	prec	f1s
SUM	74557111	74557111	56064042	44032888	12031154	-	-	-	-	8873102	35159786	12030958	196	-	-	-	-
species+	47189163	9538086	11111133	7006150	4104983	9538086	11111133	7006150	4104983	6134401	871749	4104787	196	0.73454	0.09397	0.63055	0.16356
species	27367948	41328753	30022449	22771083	7251366	50866839	41133582	29777233	11356349	2738701	20032382	7251366	0	0.58540	0.39939	0.72392	0.51477
genus	0	16374152	13575377	13103539	471838	67240991	54708959	42880772	11828187	0	13103539	471838	0	0.63772	0.57514	0.78380	0.66345
family	0	3950794	660156	587178	72978	71191785	55369115	43467950	11901165	0	587178	72978	0	0.61058	0.58302	0.78506	0.66912
order	0	577316	204443	163693	40750	71769101	55573558	43631643	11941915	0	163693	40750	0	0.60794	0.58521	0.78512	0.67058
class	0	137422	176145	138206	37939	71906523	55749703	43769849	11979854	0	138206	37939	0	0.60870	0.58706	0.78511	0.67180
phylum	0	797588	168094	155095	12999	72704111	55917797	43924944	11992853	0	155095	12999	0	0.60416	0.58914	0.78553	0.67331
superkingdom	0	1853000	110826	107944	2882	74557111	56028623	44032888	11995735	0	107944	2882	0	0.59059	0.59059	0.78590	0.67439
root	0	0	35419	0	35419	74557111	56064042	44032888	12031154	0	0	35419	0	0.59059	0.59059	0.78540	0.67421
