## Supplementary Material 2 for "ganon: precise metagenomics classification against large and up-to-date sets of reference sequences": kraken2-default-default.rank.tsv

-	gt	db	class	tp	fp	sens_max_db	sens	prec	f1s
assembly	58323532	19427781	0	0	0	0.00000	0.00000	0.00000	0.00000
species+	47189163	9538086	11111133	7007242	4103891	0.73466	0.09398	0.63065	0.16359
species	74557111	50866839	41133582	32549003	8584579	0.63989	0.43656	0.79130	0.56269
genus	70467530	67220321	54651796	52027662	2624134	0.77399	0.69782	0.95198	0.80533
family	72397365	71115152	55278609	53421639	1856970	0.75120	0.71652	0.96641	0.82291
order	72504408	71758868	55538189	54061071	1477118	0.75337	0.72510	0.97340	0.83110
class	69702904	68957364	53684178	52654622	1029556	0.76358	0.70623	0.98082	0.82118
phylum	74445263	72704111	55905811	55364068	541743	0.76150	0.74257	0.99031	0.84873
superkingdom	74557111	74557111	56028623	55994585	34038	0.75103	0.75103	0.99939	0.85759
root	74557111	74557111	56064042	56064042	0	0.75196	0.75196	1.00000	0.85842
