## Supplementary Material 2 for "ganon: precise metagenomics classification against large and up-to-date sets of reference sequences": kraken-default-default.cumu.tsv

-	gt	db	class	tp	fp	cs_db	cs_class	cs_tp	cs_fp	tp_direct	tp_indirect	fp_lower	fp_higher	sens_max_db	sens	prec	f1s
SUM	74557111	74557111	53132862	43319917	9812945	-	-	-	-	8902856	34417061	9812789	156	-	-	-	-
species+	47189163	9538086	10593373	7040197	3553176	9538086	10593373	7040197	3553176	6148350	891847	3553020	156	0.73811	0.09443	0.66459	0.16536
species	27367948	41328753	28467069	22560482	5906587	50866839	39060442	29600679	9459763	2754506	19805976	5906587	0	0.58192	0.39702	0.75782	0.52106
genus	0	16374152	13163932	12901897	262035	67240991	52224374	42502576	9721798	0	12901897	262035	0	0.63209	0.57007	0.81385	0.67049
family	0	3950794	556936	525531	31405	71191785	52781310	43028107	9753203	0	525531	31405	0	0.60440	0.57712	0.81521	0.67581
order	0	577316	120683	105411	15272	71769101	52901993	43133518	9768475	0	105411	15272	0	0.60100	0.57853	0.81535	0.67682
class	0	137422	87043	76309	10734	71906523	52989036	43209827	9779209	0	76309	10734	0	0.60092	0.57955	0.81545	0.67756
phylum	0	797588	80111	77636	2475	72704111	53069147	43287463	9781684	0	77636	2475	0	0.59539	0.58059	0.81568	0.67835
superkingdom	0	1853000	32836	32454	382	74557111	53101983	43319917	9782066	0	32454	382	0	0.58103	0.58103	0.81579	0.67868
root	0	0	30879	0	30879	74557111	53132862	43319917	9812945	0	0	30879	0	0.58103	0.58103	0.81531	0.67852
