## Supplementary Material 2 for "ganon: precise metagenomics classification against large and up-to-date sets of reference sequences": kraken-default-default.rank.tsv

-	gt	db	class	tp	fp	sens_max_db	sens	prec	f1s
assembly	58323532	19427781	0	0	0	0.00000	0.00000	0.00000	0.00000
species+	47189163	9538086	10593373	7041113	3552260	0.73821	0.09444	0.66467	0.16538
species	74557111	50866839	39060442	32272593	6787849	0.63445	0.43286	0.82622	0.56809
genus	70467530	67220321	52193342	50880885	1312457	0.75693	0.68244	0.97485	0.80285
family	72397365	71115152	52726857	51913309	813548	0.72999	0.69629	0.98457	0.81571
order	72504408	71758868	52878589	52319617	558972	0.72910	0.70174	0.98943	0.82111
class	69702904	68957364	51078256	50755130	323126	0.73604	0.68076	0.99367	0.80798
phylum	74445263	72704111	53061159	52949343	111816	0.72829	0.71019	0.99789	0.82981
superkingdom	74557111	74557111	53101983	53091588	10395	0.71209	0.71209	0.99980	0.83177
root	74557111	74557111	53132862	53132862	0	0.71265	0.71265	1.00000	0.83222
