## Supplementary Material 2 for "ganon: precise metagenomics classification against large and up-to-date sets of reference sequences": results.tsv

>0.5compl<0.05cont	>0.5compl<0.1cont	>0.7compl<0.05cont	>0.7compl<0.1cont	>0.9compl<0.05cont	>0.9compl<0.1cont	Accuracy (bp)	Accuracy (seq)	Adjusted Rand index (bp)	Adjusted Rand index (seq)	Average completeness (bp)	Average completeness (seq)	Average purity (bp)	Average purity (seq)	Completeness (bp)	Completeness (seq)	Misclassification rate (bp)	Misclassification rate (seq)	Percentage of assigned bps	Percentage of assigned sequences	Purity (bp)	Purity (seq)	Rand index (bp)	Rand index (seq)	Sample	Std error of average completeness (bp)	Std error of average completeness (seq)	Std error of average purity (bp)	Std error of average purity (seq)	Tool	UniFrac (bp)	UniFrac (seq)	binning type	rank
0	0	0	0	0	0	0.152	0.152	0.000	1.000	0.152	0.152	1.000	1.000	0.152	0.152	0.000	0.000	0.152	0.152	1.000	1.000	1.000	1.000	cami_challenge_H01					ganon-rtaxid_m64000-e5u4f3			genome	NA
1	1	1	1	1	1	0.151	0.151	0.990	0.990	0.172	0.172	0.337	0.337	0.151	0.151	0.009	0.009	0.152	0.152	0.991	0.991	0.997	0.997	cami_challenge_H01	0.057	0.057	0.056	0.056	ganon-rtaxid_m64000-e5u4f3	5.783517066338305	5.783517066338305	taxonomic	class
4	4	4	4	1	1	0.143	0.143	0.973	0.973	0.117	0.117	0.226	0.226	0.143	0.143	0.031	0.031	0.148	0.148	0.969	0.969	0.997	0.997	cami_challenge_H01	0.022	0.022	0.022	0.022	ganon-rtaxid_m64000-e5u4f3	5.783517066338305	5.783517066338305	taxonomic	family
8	8	5	5	2	2	0.121	0.121	0.932	0.932	0.083	0.083	0.101	0.101	0.121	0.121	0.180	0.180	0.148	0.148	0.820	0.820	0.995	0.995	cami_challenge_H01	0.013	0.013	0.009	0.009	ganon-rtaxid_m64000-e5u4f3	5.783517066338305	5.783517066338305	taxonomic	genus
3	3	2	2	2	2	0.147	0.147	0.982	0.982	0.142	0.142	0.298	0.298	0.147	0.147	0.020	0.020	0.150	0.150	0.980	0.980	0.996	0.996	cami_challenge_H01	0.033	0.033	0.036	0.036	ganon-rtaxid_m64000-e5u4f3	5.783517066338305	5.783517066338305	taxonomic	order
1	1	1	1	1	1	0.152	0.152	0.995	0.995	0.122	0.122	0.344	0.344	0.152	0.152	0.005	0.005	0.153	0.153	0.995	0.995	0.998	0.998	cami_challenge_H01	0.074	0.074	0.083	0.083	ganon-rtaxid_m64000-e5u4f3	5.783517066338305	5.783517066338305	taxonomic	phylum
6	6	6	6	4	4	0.034	0.034	0.981	0.981	0.024	0.024	0.004	0.004	0.034	0.034	0.791	0.791	0.160	0.160	0.209	0.209	0.997	0.997	cami_challenge_H01	0.009	0.009	0.001	0.001	ganon-rtaxid_m64000-e5u4f3	5.783517066338305	5.783517066338305	taxonomic	species
1	1	1	1	1	1	0.020	0.020	0.990	0.990	0.009	0.009	0.002	0.002	0.020	0.020	0.788	0.788	0.097	0.097	0.212	0.212	0.995	0.995	cami_challenge_H01	0.009	0.009	0.001	0.001	ganon-rtaxid_m64000-e5u4f3	5.783517066338305	5.783517066338305	taxonomic	strain
1	1	1	1	1	1	0.153	0.153	0.999	0.999	0.531	0.531	0.499	0.499	0.153	0.153	0.004	0.004	0.153	0.153	0.996	0.996	1.000	1.000	cami_challenge_H01	0.382	0.382	0.288	0.288	ganon-rtaxid_m64000-e5u4f3	5.783517066338305	5.783517066338305	taxonomic	superkingdom
0	0	0	0	0	0	0.308	0.308	0.000	0.000	0.308	0.308	1.000	1.000	0.308	0.308	0.000	0.000	0.308	0.308	1.000	1.000	1.000	1.000	cami_challenge_H01					kraken-default-default			genome	NA
1	1	1	1	1	1	0.296	0.296	0.927	0.927	0.230	0.230	0.205	0.205	0.296	0.296	0.039	0.039	0.308	0.308	0.961	0.961	0.976	0.976	cami_challenge_H01	0.060	0.060	0.039	0.039	kraken-default-default	5.336500659631037	5.336500659631037	taxonomic	class
4	6	4	4	2	2	0.254	0.254	0.812	0.812	0.184	0.184	0.141	0.141	0.254	0.254	0.148	0.148	0.298	0.298	0.852	0.852	0.985	0.985	cami_challenge_H01	0.025	0.025	0.015	0.015	kraken-default-default	5.336500659631037	5.336500659631037	taxonomic	family
10	12	7	8	4	4	0.195	0.195	0.724	0.724	0.130	0.130	0.062	0.062	0.195	0.195	0.355	0.355	0.302	0.302	0.645	0.645	0.985	0.985	cami_challenge_H01	0.016	0.016	0.006	0.006	kraken-default-default	5.336500659631037	5.336500659631037	taxonomic	genus
3	3	3	3	2	2	0.274	0.274	0.867	0.867	0.208	0.208	0.189	0.189	0.274	0.274	0.100	0.100	0.304	0.304	0.900	0.900	0.976	0.976	cami_challenge_H01	0.036	0.036	0.025	0.025	kraken-default-default	5.336500659631037	5.336500659631037	taxonomic	order
1	1	1	1	1	1	0.304	0.304	0.959	0.959	0.176	0.176	0.183	0.183	0.304	0.304	0.016	0.016	0.309	0.309	0.984	0.984	0.980	0.980	cami_challenge_H01	0.080	0.080	0.053	0.053	kraken-default-default	5.336500659631037	5.336500659631037	taxonomic	phylum
5	6	5	6	5	6	0.045	0.045	0.876	0.876	0.027	0.027	0.003	0.003	0.045	0.045	0.904	0.904	0.471	0.471	0.096	0.096	0.993	0.993	cami_challenge_H01	0.010	0.010	0.001	0.001	kraken-default-default	5.336500659631037	5.336500659631037	taxonomic	species
0	1	0	1	0	1	0.021	0.021	0.980	0.980	0.010	0.010	0.001	0.001	0.021	0.021	0.934	0.934	0.318	0.318	0.066	0.066	0.992	0.992	cami_challenge_H01	0.009	0.009	0.001	0.001	kraken-default-default	5.336500659631037	5.336500659631037	taxonomic	strain
1	1	1	1	1	1	0.309	0.309	0.987	0.987	0.635	0.635	0.496	0.496	0.309	0.309	0.003	0.003	0.310	0.310	0.997	0.997	0.999	0.999	cami_challenge_H01	0.329	0.329	0.286	0.286	kraken-default-default	5.336500659631037	5.336500659631037	taxonomic	superkingdom
0	0	0	0	0	0	0.438	0.438	0.000	1.000	0.438	0.438	1.000	1.000	0.438	0.438	0.000	0.000	0.438	0.438	1.000	1.000	1.000	1.000	cami_challenge_H01					centrifuge-default-taxid			genome	NA
0	0	0	0	0	0	0.364	0.364	0.706	0.706	0.254	0.254	0.148	0.148	0.364	0.364	0.147	0.147	0.427	0.427	0.853	0.853	0.902	0.902	cami_challenge_H01	0.061	0.061	0.032	0.032	centrifuge-default-taxid	4.6083736129164015	4.6083736129164015	taxonomic	class
4	4	4	4	2	2	0.283	0.283	0.584	0.584	0.202	0.202	0.090	0.090	0.283	0.283	0.308	0.308	0.408	0.408	0.692	0.692	0.969	0.969	cami_challenge_H01	0.025	0.025	0.011	0.011	centrifuge-default-taxid	4.6083736129164015	4.6083736129164015	taxonomic	family
7	12	4	7	3	4	0.210	0.210	0.520	0.520	0.139	0.139	0.038	0.038	0.210	0.210	0.492	0.492	0.413	0.413	0.508	0.508	0.978	0.978	cami_challenge_H01	0.017	0.017	0.004	0.004	centrifuge-default-taxid	4.6083736129164015	4.6083736129164015	taxonomic	genus
0	1	0	1	0	1	0.314	0.314	0.649	0.649	0.229	0.229	0.137	0.137	0.314	0.314	0.250	0.250	0.418	0.418	0.750	0.750	0.941	0.941	cami_challenge_H01	0.037	0.037	0.020	0.020	centrifuge-default-taxid	4.6083736129164015	4.6083736129164015	taxonomic	order
0	0	0	0	0	0	0.394	0.394	0.753	0.753	0.207	0.207	0.129	0.129	0.394	0.394	0.091	0.091	0.433	0.433	0.909	0.909	0.879	0.879	cami_challenge_H01	0.084	0.084	0.043	0.043	centrifuge-default-taxid	4.6083736129164015	4.6083736129164015	taxonomic	phylum
5	6	5	6	5	6	0.046	0.046	0.720	0.720	0.027	0.027	0.002	0.002	0.046	0.046	0.930	0.930	0.650	0.650	0.070	0.070	0.990	0.990	cami_challenge_H01	0.010	0.010	0.001	0.001	centrifuge-default-taxid	4.6083736129164015	4.6083736129164015	taxonomic	species
0	1	0	1	0	1	0.021	0.021	0.964	0.964	0.010	0.010	0.001	0.001	0.021	0.021	0.954	0.954	0.460	0.460	0.046	0.046	0.990	0.990	cami_challenge_H01	0.009	0.009	0.000	0.000	centrifuge-default-taxid	4.6083736129164015	4.6083736129164015	taxonomic	strain
0	0	0	0	0	0	0.438	0.438	0.828	0.828	0.704	0.704	0.442	0.442	0.438	0.438	0.006	0.006	0.441	0.441	0.994	0.994	0.992	0.992	cami_challenge_H01	0.268	0.268	0.259	0.259	centrifuge-default-taxid	4.6083736129164015	4.6083736129164015	taxonomic	superkingdom
1	1	1	1	0	0	0.710	0.710	0.000	0.000	0.710	0.710	1.000	1.000	0.710	0.710	0.000	0.000	0.710	0.710	1.000	1.000	1.000	1.000	cami_challenge_H01					diamond-default-default			genome	NA
8	9	1	1	0	0	0.593	0.593	0.975	0.975	0.473	0.473	0.253	0.253	0.593	0.593	0.024	0.024	0.608	0.608	0.976	0.976	0.992	0.992	cami_challenge_H01	0.047	0.047	0.044	0.044	diamond-default-default	4.424365660963957	4.424365660963957	taxonomic	class
10	16	2	2	0	0	0.422	0.422	0.923	0.923	0.342	0.342	0.182	0.182	0.422	0.422	0.073	0.073	0.455	0.455	0.927	0.927	0.994	0.994	cami_challenge_H01	0.023	0.023	0.018	0.018	diamond-default-default	4.424365660963957	4.424365660963957	taxonomic	family
9	16	3	3	0	0	0.244	0.244	0.862	0.862	0.188	0.188	0.068	0.068	0.244	0.244	0.245	0.245	0.324	0.324	0.755	0.755	0.994	0.994	cami_challenge_H01	0.016	0.016	0.006	0.006	diamond-default-default	4.424365660963957	4.424365660963957	taxonomic	genus
9	14	2	2	0	0	0.506	0.506	0.951	0.951	0.402	0.402	0.246	0.246	0.506	0.506	0.048	0.048	0.531	0.531	0.952	0.952	0.992	0.992	cami_challenge_H01	0.029	0.029	0.029	0.029	diamond-default-default	4.424365660963957	4.424365660963957	taxonomic	order
6	6	1	1	0	0	0.656	0.656	0.983	0.983	0.471	0.471	0.244	0.244	0.656	0.656	0.011	0.011	0.664	0.664	0.989	0.989	0.992	0.992	cami_challenge_H01	0.070	0.070	0.061	0.061	diamond-default-default	4.424365660963957	4.424365660963957	taxonomic	phylum
4	5	1	1	0	0	0.033	0.033	0.815	0.815	0.019	0.019	0.002	0.002	0.033	0.033	0.888	0.888	0.294	0.294	0.112	0.112	0.991	0.991	cami_challenge_H01	0.007	0.007	0.001	0.001	diamond-default-default	4.424365660963957	4.424365660963957	taxonomic	species
0	0	0	0	0	0	0.000	0.000	0.852	0.852	0.000	0.000	0.000	0.000	0.000	0.000	1.000	1.000	0.003	0.003	0.000	0.000	0.927	0.927	cami_challenge_H01	0.000	0.000	0.000	0.000	diamond-default-default	4.424365660963957	4.424365660963957	taxonomic	strain
2	2	2	2	0	0	0.709	0.709	0.968	0.968	0.779	0.779	0.489	0.489	0.709	0.709	0.003	0.003	0.711	0.711	0.997	0.997	0.999	0.999	cami_challenge_H01	0.071	0.071	0.282	0.282	diamond-default-default	4.424365660963957	4.424365660963957	taxonomic	superkingdom
0	0	0	0	0	0	0.245	0.245	0.000	0.000	0.245	0.245	1.000	1.000	0.245	0.245	0.000	0.000	0.245	0.245	1.000	1.000	1.000	1.000	cami_challenge_H01					clark-default-default			genome	NA
1	1	1	1	1	1	0.236	0.236	0.913	0.913	0.208	0.208	0.201	0.201	0.236	0.236	0.044	0.044	0.247	0.247	0.956	0.956	0.973	0.973	cami_challenge_H01	0.059	0.059	0.039	0.039	clark-default-default	5.382983623767309	5.382983623767309	taxonomic	class
4	5	4	4	2	2	0.204	0.204	0.793	0.793	0.159	0.159	0.135	0.135	0.204	0.204	0.163	0.163	0.244	0.244	0.837	0.837	0.984	0.984	cami_challenge_H01	0.023	0.023	0.015	0.015	clark-default-default	5.382983623767309	5.382983623767309	taxonomic	family
7	8	5	5	3	3	0.161	0.161	0.715	0.715	0.110	0.110	0.061	0.061	0.161	0.161	0.371	0.371	0.255	0.255	0.629	0.629	0.986	0.986	cami_challenge_H01	0.014	0.014	0.006	0.006	clark-default-default	5.382983623767309	5.382983623767309	taxonomic	genus
3	3	2	2	2	2	0.220	0.220	0.844	0.844	0.183	0.183	0.181	0.181	0.220	0.220	0.110	0.110	0.247	0.247	0.890	0.890	0.973	0.973	cami_challenge_H01	0.035	0.035	0.025	0.025	clark-default-default	5.382983623767309	5.382983623767309	taxonomic	order
1	1	1	1	1	1	0.242	0.242	0.953	0.953	0.155	0.155	0.178	0.178	0.242	0.242	0.018	0.018	0.247	0.247	0.982	0.982	0.977	0.977	cami_challenge_H01	0.078	0.078	0.053	0.053	clark-default-default	5.382983623767309	5.382983623767309	taxonomic	phylum
5	6	5	6	5	6	0.044	0.044	0.871	0.871	0.027	0.027	0.003	0.003	0.044	0.044	0.904	0.904	0.464	0.464	0.096	0.096	0.993	0.993	cami_challenge_H01	0.010	0.010	0.001	0.001	clark-default-default	5.382983623767309	5.382983623767309	taxonomic	species
0	0	0	0	0	0	0.000	0.000	0.311	0.276	0.000	0.000	0.000	0.000	0.000	0.000	1.000	1.000	0.000	0.000	0.000	0.000	0.760	0.757	cami_challenge_H01	0.000	0.000	0.000	0.000	clark-default-default	5.382983623767309	5.382983623767309	taxonomic	strain
1	1	1	1	1	1	0.246	0.246	0.986	0.986	0.596	0.596	0.495	0.495	0.246	0.246	0.002	0.002	0.247	0.247	0.998	0.998	0.999	0.999	cami_challenge_H01	0.354	0.354	0.286	0.286	clark-default-default	5.382983623767309	5.382983623767309	taxonomic	superkingdom
0	0	0	0	0	0	0.463	0.463	0.000	0.000	0.463	0.463	1.000	1.000	0.463	0.463	0.000	0.000	0.463	0.463	1.000	1.000	1.000	1.000	cami_challenge_H01					kraken2-default-default			genome	NA
0	0	0	0	0	0	0.406	0.406	0.792	0.792	0.278	0.278	0.166	0.166	0.406	0.406	0.106	0.106	0.454	0.454	0.894	0.894	0.931	0.931	cami_challenge_H01	0.062	0.062	0.034	0.034	kraken2-default-default	4.851514855472061	4.851514855472061	taxonomic	class
4	5	4	4	3	3	0.328	0.328	0.678	0.678	0.232	0.232	0.104	0.104	0.328	0.328	0.243	0.243	0.433	0.433	0.757	0.757	0.976	0.976	cami_challenge_H01	0.026	0.026	0.012	0.012	kraken2-default-default	4.851514855472061	4.851514855472061	taxonomic	family
7	13	5	9	4	5	0.242	0.242	0.584	0.584	0.161	0.161	0.043	0.043	0.242	0.242	0.445	0.445	0.435	0.435	0.555	0.555	0.981	0.981	cami_challenge_H01	0.018	0.018	0.004	0.004	kraken2-default-default	4.851514855472061	4.851514855472061	taxonomic	genus
1	1	1	1	1	1	0.361	0.361	0.742	0.742	0.257	0.257	0.155	0.155	0.361	0.361	0.190	0.190	0.445	0.445	0.810	0.810	0.956	0.956	cami_challenge_H01	0.037	0.037	0.022	0.022	kraken2-default-default	4.851514855472061	4.851514855472061	taxonomic	order
0	0	0	0	0	0	0.430	0.430	0.826	0.826	0.227	0.227	0.143	0.143	0.430	0.430	0.065	0.065	0.460	0.460	0.935	0.935	0.915	0.915	cami_challenge_H01	0.085	0.085	0.045	0.045	kraken2-default-default	4.851514855472061	4.851514855472061	taxonomic	phylum
5	6	5	6	5	6	0.049	0.049	0.736	0.736	0.028	0.028	0.002	0.002	0.049	0.049	0.928	0.928	0.681	0.681	0.072	0.072	0.991	0.991	cami_challenge_H01	0.010	0.010	0.001	0.001	kraken2-default-default	4.851514855472061	4.851514855472061	taxonomic	species
0	1	0	1	0	1	0.021	0.021	0.960	0.960	0.010	0.010	0.001	0.001	0.021	0.021	0.955	0.955	0.474	0.474	0.045	0.045	0.990	0.990	cami_challenge_H01	0.009	0.009	0.000	0.000	kraken2-default-default	4.851514855472061	4.851514855472061	taxonomic	strain
0	0	0	0	0	0	0.463	0.463	0.866	0.866	0.720	0.720	0.455	0.455	0.463	0.463	0.005	0.005	0.466	0.466	0.995	0.995	0.994	0.994	cami_challenge_H01	0.259	0.259	0.265	0.265	kraken2-default-default	4.851514855472061	4.851514855472061	taxonomic	superkingdom
