## Supplementary Material 2 for "ganon: precise metagenomics classification against large and up-to-date sets of reference sequences": centrifuge-default-taxid.cumu.tsv

-	gt	db	class	tp	fp	cs_db	cs_class	cs_tp	cs_fp	tp_direct	tp_indirect	fp_lower	fp_higher	sens_max_db	sens	prec	f1s
SUM	49905935	49905935	21877552	4199619	17677933	-	-	-	-	1447058	2752561	11995596	5682337	-	-	-	-
species+	8734157	348493	4122149	184934	3937215	348493	4122149	184934	3937215	184934	0	3050795	886420	0.53067	0.00371	0.04486	0.00685
species	17604521	2339645	12989783	971976	12017807	2688138	17111932	1156910	15955022	347817	624159	7380028	4637779	0.43038	0.02318	0.06761	0.03453
genus	21714116	35338283	2632173	1311031	1321142	38026421	19744105	2467941	17276164	887531	423500	1163006	158136	0.06490	0.04945	0.12500	0.07087
family	1853141	10638557	636537	463672	172865	48664978	20380642	2931613	17449029	26776	436896	172863	2	0.06024	0.05874	0.14384	0.08342
order	0	684230	298548	221705	76843	49349208	20679190	3153318	17525872	0	221705	76843	0	0.06390	0.06319	0.15249	0.08935
class	0	143014	494942	424791	70151	49492222	21174132	3578109	17596023	0	424791	70151	0	0.07230	0.07170	0.16898	0.10068
phylum	0	0	288845	249474	39371	49492222	21462977	3827583	17635394	0	249474	39371	0	0.07734	0.07670	0.17833	0.10726
superkingdom	0	0	379393	372036	7357	49492222	21842370	4199619	17642751	0	372036	7357	0	0.08485	0.08415	0.19227	0.11707
root	0	413713	35182	0	35182	49905935	21877552	4199619	17677933	0	0	35182	0	0.08415	0.08415	0.19196	0.11701
