## Supplementary Material 2 for "ganon: precise metagenomics classification against large and up-to-date sets of reference sequences": centrifuge-default-taxid.rank.tsv

-	gt	db	class	tp	fp	sens_max_db	sens	prec	f1s
assembly	0	0	0	0	0	0.00000	0.00000	0.00000	0.00000
species+	8734157	348493	4122149	184934	3937215	0.53067	0.00371	0.04486	0.00685
species	26338678	2688138	17111932	1203154	15908778	0.44758	0.02411	0.07031	0.03591
genus	47639081	38026421	19660878	9982271	9678607	0.26251	0.20002	0.50772	0.28698
family	49349208	48664978	20133666	13942036	6191630	0.28649	0.27937	0.69247	0.39812
order	49349208	49349208	20623858	15473022	5150836	0.31354	0.31004	0.75025	0.43877
class	49492222	49492222	21123063	18019076	3103987	0.36408	0.36106	0.85305	0.50737
phylum	49492222	49492222	21450358	19503161	1947197	0.39407	0.39080	0.90922	0.54664
superkingdom	49492222	49492222	21842370	21701648	140722	0.43849	0.43485	0.99356	0.60494
root	49905935	49905935	21877552	21877552	0	0.43838	0.43838	1.00000	0.60954
