## Supplementary Material 2 for "ganon: precise metagenomics classification against large and up-to-date sets of reference sequences": clark-default-default.cumu.tsv

-	gt	db	class	tp	fp	cs_db	cs_class	cs_tp	cs_fp	tp_direct	tp_indirect	fp_lower	fp_higher	sens_max_db	sens	prec	f1s
SUM	49905935	49905935	12208810	1168545	11040265	-	-	-	-	370334	798211	6164748	4875517	-	-	-	-
species+	8734157	348493	502	0	502	348493	502	0	502	0	0	214	288	0.00000	0.00000	0.00000	0.00000
species	17604521	2339645	12208308	1168545	11039763	2688138	12208810	1168545	11040265	370334	798211	6164534	4875229	0.43470	0.02341	0.09571	0.03763
genus	21714116	35338283	0	0	0	38026421	12208810	1168545	11040265	0	0	0	0	0.03073	0.02341	0.09571	0.03763
family	1853141	10638557	0	0	0	48664978	12208810	1168545	11040265	0	0	0	0	0.02401	0.02341	0.09571	0.03763
order	0	684230	0	0	0	49349208	12208810	1168545	11040265	0	0	0	0	0.02368	0.02341	0.09571	0.03763
class	0	143014	0	0	0	49492222	12208810	1168545	11040265	0	0	0	0	0.02361	0.02341	0.09571	0.03763
phylum	0	0	0	0	0	49492222	12208810	1168545	11040265	0	0	0	0	0.02361	0.02341	0.09571	0.03763
superkingdom	0	0	0	0	0	49492222	12208810	1168545	11040265	0	0	0	0	0.02361	0.02341	0.09571	0.03763
root	0	413713	0	0	0	49905935	12208810	1168545	11040265	0	0	0	0	0.02341	0.02341	0.09571	0.03763
