## Supplementary Material 2 for "ganon: precise metagenomics classification against large and up-to-date sets of reference sequences": clark-default-default.rank.tsv

-	gt	db	class	tp	fp	sens_max_db	sens	prec	f1s
assembly	0	0	0	0	0	0.00000	0.00000	0.00000	0.00000
species+	8734157	348493	502	0	502	0.00000	0.00000	0.00000	0.00000
species	26338678	2688138	12208810	1168545	11040265	0.43470	0.02341	0.09571	0.03763
genus	47639081	38026421	12170985	7660817	4510168	0.20146	0.15351	0.62943	0.24682
family	49349208	48664978	12040506	10079287	1961219	0.20712	0.20197	0.83711	0.32542
order	49349208	49349208	12183280	10839049	1344231	0.21964	0.21719	0.88967	0.34914
class	49492222	49492222	12201571	11665686	535885	0.23571	0.23375	0.95608	0.37566
phylum	49492222	49492222	12207492	11985404	222088	0.24217	0.24016	0.98181	0.38592
superkingdom	49492222	49492222	12208810	12183205	25605	0.24616	0.24412	0.99790	0.39228
root	49905935	49905935	12208810	12208810	0	0.24464	0.24464	1.00000	0.39311
