## Supplementary Material 2 for "ganon: precise metagenomics classification against large and up-to-date sets of reference sequences": diamond-default-default.cumu.tsv

-	gt	db	class	tp	fp	cs_db	cs_class	cs_tp	cs_fp	tp_direct	tp_indirect	fp_lower	fp_higher	sens_max_db	sens	prec	f1s
SUM	49905935	49905935	35423740	26496206	8927534	-	-	-	-	5043484	21452722	6726353	2201181	-	-	-	-
species+	8734157	348493	21839	0	21839	348493	21839	0	21839	0	0	18986	2853	0.00000	0.00000	0.00000	0.00000
species	17604521	2339645	7722457	869671	6852786	2688138	7744296	869671	6874625	262595	607076	4846780	2006006	0.32352	0.01743	0.11230	0.03017
genus	21714116	35338283	7721127	6619916	1101211	38026421	15465423	7489587	7975836	4531432	2088484	908889	192322	0.19696	0.15007	0.48428	0.22914
family	1853141	10638557	7145341	6865115	280226	48664978	22610764	14354702	8256062	249457	6615658	280226	0	0.29497	0.28764	0.63486	0.39590
order	0	684230	3618021	3345929	272092	49349208	26228785	17700631	8528154	0	3345929	272092	0	0.35868	0.35468	0.67486	0.46498
class	0	143014	3884921	3803214	81707	49492222	30113706	21503845	8609861	0	3803214	81707	0	0.43449	0.43089	0.71409	0.53746
phylum	0	0	2734012	2679453	54559	49492222	32847718	24183298	8664420	0	2679453	54559	0	0.48863	0.48458	0.73622	0.58446
superkingdom	0	0	2347250	2312908	34342	49492222	35194968	26496206	8698762	0	2312908	34342	0	0.53536	0.53092	0.75284	0.62270
root	0	413713	228772	0	228772	49905935	35423740	26496206	8927534	0	0	228772	0	0.53092	0.53092	0.74798	0.62103
