## Supplementary Material 2 for "ganon: precise metagenomics classification against large and up-to-date sets of reference sequences": diamond-default-default.rank.tsv

-	gt	db	class	tp	fp	sens_max_db	sens	prec	f1s
assembly	0	0	0	0	0	0.00000	0.00000	0.00000	0.00000
species+	8734157	348493	21839	0	21839	0.00000	0.00000	0.00000	0.00000
species	26338678	2688138	7744296	869671	6874625	0.32352	0.01743	0.11230	0.03017
genus	47639081	38026421	15416821	11641863	3774958	0.30615	0.23328	0.75514	0.35644
family	49349208	48664978	22452215	20810839	1641376	0.42763	0.41700	0.92689	0.57522
order	49349208	49349208	26210863	24960974	1249889	0.50580	0.50016	0.95231	0.65586
class	49492222	49492222	30096165	29359266	736899	0.59321	0.58829	0.97552	0.73396
phylum	49492222	49492222	32842794	32487706	355088	0.65642	0.65098	0.98919	0.78521
superkingdom	49492222	49492222	35194968	35081043	113925	0.70882	0.70294	0.99676	0.82446
root	49905935	49905935	35423740	35423740	0	0.70981	0.70981	1.00000	0.83028
