## Supplementary Material 2 for "ganon: precise metagenomics classification against large and up-to-date sets of reference sequences": ganon-rtaxid_m64000-e5u4f3.cumu.tsv

-	gt	db	class	tp	fp	cs_db	cs_class	cs_tp	cs_fp	tp_direct	tp_indirect	fp_lower	fp_higher	sens_max_db	sens	prec	f1s
SUM	49905935	49905935	7600629	3536267	4064362	-	-	-	-	1788997	1747270	2073956	1990406	-	-	-	-
species+	8734157	348493	866713	178402	688311	348493	866713	178402	688311	178402	0	497742	190569	0.51192	0.00357	0.20584	0.00703
species	17604521	2339645	3357480	686964	2670516	2688138	4224193	865366	3358827	190011	496953	1065844	1604672	0.32192	0.01734	0.20486	0.03197
genus	21714116	35338283	2832785	2172670	660115	38026421	7056978	3038036	4018942	1405621	767049	464956	195159	0.07989	0.06088	0.43050	0.10667
family	1853141	10638557	260180	244048	16132	48664978	7317158	3282084	4035074	14963	229085	16126	6	0.06744	0.06577	0.44855	0.11471
order	0	684230	99738	87427	12311	49349208	7416896	3369511	4047385	0	87427	12311	0	0.06828	0.06752	0.45430	0.11756
class	0	143014	111405	108484	2921	49492222	7528301	3477995	4050306	0	108484	2921	0	0.07027	0.06969	0.46199	0.12111
phylum	0	0	40996	38345	2651	49492222	7569297	3516340	4052957	0	38345	2651	0	0.07105	0.07046	0.46455	0.12236
superkingdom	0	0	23094	19927	3167	49492222	7592391	3536267	4056124	0	19927	3167	0	0.07145	0.07086	0.46576	0.12300
root	0	413713	8238	0	8238	49905935	7600629	3536267	4064362	0	0	8238	0	0.07086	0.07086	0.46526	0.12299
