## Supplementary Material 2 for "ganon: precise metagenomics classification against large and up-to-date sets of reference sequences": ganon-rtaxid_m64000-e5u4f3.rank.tsv

-	gt	db	class	tp	fp	sens_max_db	sens	prec	f1s
assembly	0	0	0	0	0	0.00000	0.00000	0.00000	0.00000
species+	8734157	348493	866713	178402	688311	0.51192	0.00357	0.20584	0.00703
species	26338678	2688138	4224193	882503	3341690	0.32830	0.01768	0.20892	0.03261
genus	47639081	38026421	7055258	5785277	1269981	0.15214	0.11592	0.82000	0.20313
family	49349208	48664978	7293731	7067958	225773	0.14524	0.14163	0.96905	0.24713
order	49349208	49349208	7415407	7264581	150826	0.14721	0.14557	0.97966	0.25347
class	49492222	49492222	7527833	7460334	67499	0.15074	0.14949	0.99103	0.25979
phylum	49492222	49492222	7569039	7528113	40926	0.15211	0.15085	0.99459	0.26196
superkingdom	49492222	49492222	7592391	7560790	31601	0.15277	0.15150	0.99584	0.26299
root	49905935	49905935	7600629	7600629	0	0.15230	0.15230	1.00000	0.26434
