## Supplementary Material 2 for "ganon: precise metagenomics classification against large and up-to-date sets of reference sequences": kraken2-default-default.cumu.tsv

-	gt	db	class	tp	fp	cs_db	cs_class	cs_tp	cs_fp	tp_direct	tp_indirect	fp_lower	fp_higher	sens_max_db	sens	prec	f1s
SUM	49905935	49905935	23083292	4670994	18412298	-	-	-	-	1763357	2907637	11886367	6525931	-	-	-	-
species+	8734157	348493	4232848	184876	4047972	348493	4232848	184876	4047972	184876	0	2975573	1072399	0.53050	0.00370	0.04368	0.00683
species	17604521	2339645	13695763	1077944	12617819	2688138	17928611	1262820	16665791	446140	631804	7274004	5343815	0.46977	0.02530	0.07044	0.03723
genus	21714116	35338283	2888148	1569557	1318591	38026421	20816759	2832377	17984382	1094995	474562	1208897	109694	0.07448	0.05675	0.13606	0.08010
family	1853141	10638557	810786	606428	204358	48664978	21627545	3438805	18188740	37346	569082	204335	23	0.07066	0.06891	0.15900	0.09615
order	0	684230	383574	286713	96861	49349208	22011119	3725518	18285601	0	286713	96861	0	0.07549	0.07465	0.16926	0.10361
class	0	143014	508026	445120	62906	49492222	22519145	4170638	18348507	0	445120	62906	0	0.08427	0.08357	0.18520	0.11517
phylum	0	0	259584	228822	30762	49492222	22778729	4399460	18379269	0	228822	30762	0	0.08889	0.08816	0.19314	0.12106
superkingdom	0	0	280164	271534	8630	49492222	23058893	4670994	18387899	0	271534	8630	0	0.09438	0.09360	0.20257	0.12803
root	0	413713	24399	0	24399	49905935	23083292	4670994	18412298	0	0	24399	0	0.09360	0.09360	0.20235	0.12799
