## Supplementary Material 2 for "ganon: precise metagenomics classification against large and up-to-date sets of reference sequences": kraken2-default-default.rank.tsv

-	gt	db	class	tp	fp	sens_max_db	sens	prec	f1s
assembly	0	0	0	0	0	0.00000	0.00000	0.00000	0.00000
species+	8734157	348493	4232848	184876	4047972	0.53050	0.00370	0.04368	0.00683
species	26338678	2688138	17928611	1294799	16633812	0.48167	0.02594	0.07222	0.03818
genus	47639081	38026421	20737634	11508993	9228641	0.30266	0.23061	0.55498	0.32583
family	49349208	48664978	21371478	16178763	5192715	0.33245	0.32419	0.75703	0.45397
order	49349208	49349208	21965911	17794493	4171418	0.36058	0.35656	0.81010	0.49517
class	49492222	49492222	22476577	20090896	2385681	0.40594	0.40258	0.89386	0.55513
phylum	49492222	49492222	22768244	21296775	1471469	0.43031	0.42674	0.93537	0.58609
superkingdom	49492222	49492222	23058893	22938921	119972	0.46349	0.45964	0.99480	0.62877
root	49905935	49905935	23083292	23083292	0	0.46254	0.46254	1.00000	0.63251
