## Supplementary Material 2 for "ganon: precise metagenomics classification against large and up-to-date sets of reference sequences": kraken-default-default.cumu.tsv

-	gt	db	class	tp	fp	cs_db	cs_class	cs_tp	cs_fp	tp_direct	tp_indirect	fp_lower	fp_higher	sens_max_db	sens	prec	f1s
SUM	49905935	49905935	15363794	3223044	12140750	-	-	-	-	1455913	1767131	6947417	5193333	-	-	-	-
species+	8734157	348493	2829936	184425	2645511	348493	2829936	184425	2645511	184425	0	1817061	828450	0.52921	0.00370	0.06517	0.00699
species	17604521	2339645	9571756	981156	8590600	2688138	12401692	1165581	11236111	362937	618219	4308541	4282059	0.43360	0.02336	0.09399	0.03741
genus	21714116	35338283	2028750	1288140	740610	38026421	14430442	2453721	11976721	887380	400760	657797	82813	0.06453	0.04917	0.17004	0.07628
family	1853141	10638557	426978	339071	87907	48664978	14857420	2792792	12064628	21171	317900	87896	11	0.05739	0.05596	0.18797	0.08625
order	0	684230	173425	134909	38516	49349208	15030845	2927701	12103144	0	134909	38516	0	0.05933	0.05866	0.19478	0.09017
class	0	143014	195592	179874	15718	49492222	15226437	3107575	12118862	0	179874	15718	0	0.06279	0.06227	0.20409	0.09542
phylum	0	0	78178	70883	7295	49492222	15304615	3178458	12126157	0	70883	7295	0	0.06422	0.06369	0.20768	0.09748
superkingdom	0	0	49009	44586	4423	49492222	15353624	3223044	12130580	0	44586	4423	0	0.06512	0.06458	0.20992	0.09878
root	0	413713	10170	0	10170	49905935	15363794	3223044	12140750	0	0	10170	0	0.06458	0.06458	0.20978	0.09876
