## Supplementary Material 2 for "ganon: precise metagenomics classification against large and up-to-date sets of reference sequences": kraken-default-default.rank.tsv

-	gt	db	class	tp	fp	sens_max_db	sens	prec	f1s
assembly	0	0	0	0	0	0.00000	0.00000	0.00000	0.00000
species+	8734157	348493	2829936	184425	2645511	0.52921	0.00370	0.06517	0.00699
species	26338678	2688138	12401692	1191797	11209895	0.44335	0.02388	0.09610	0.03826
genus	47639081	38026421	14395207	9290771	5104436	0.24432	0.18617	0.64541	0.28898
family	49349208	48664978	14698742	12523896	2174846	0.25735	0.25095	0.85204	0.38771
order	49349208	49349208	15011185	13514470	1496715	0.27385	0.27080	0.90029	0.41636
class	49492222	49492222	15219583	14632209	587374	0.29565	0.29320	0.96141	0.44935
phylum	49492222	49492222	15303291	15054578	248713	0.30418	0.30166	0.98375	0.46173
superkingdom	49492222	49492222	15353624	15310074	43550	0.30934	0.30678	0.99716	0.46921
root	49905935	49905935	15363794	15363794	0	0.30786	0.30786	1.00000	0.47078
