## Supplementary Material 2 for "ganon: precise metagenomics classification against large and up-to-date sets of reference sequences": results.tsv

>0.5compl<0.05cont	>0.5compl<0.1cont	>0.7compl<0.05cont	>0.7compl<0.1cont	>0.9compl<0.05cont	>0.9compl<0.1cont	Accuracy (bp)	Accuracy (seq)	Adjusted Rand index (bp)	Adjusted Rand index (seq)	Average completeness (bp)	Average completeness (seq)	Average purity (bp)	Average purity (seq)	Completeness (bp)	Completeness (seq)	Misclassification rate (bp)	Misclassification rate (seq)	Percentage of assigned bps	Percentage of assigned sequences	Purity (bp)	Purity (seq)	Rand index (bp)	Rand index (seq)	Sample	Std error of average completeness (bp)	Std error of average completeness (seq)	Std error of average purity (bp)	Std error of average purity (seq)	Tool	UniFrac (bp)	UniFrac (seq)	binning type	rank
0	0	0	0	0	0	0.114	0.114	-0.000	0.000	0.003	0.003	0.166	0.166	0.684	0.684	0.834	0.834	0.684	0.684	0.166	0.166	0.073	0.073	cami_toy_H01	0.003	0.003			ganon-rtaxid_m64000-e3u2f2			genome	NA
20	20	18	18	13	13	0.702	0.702	0.998	0.998	0.570	0.570	0.406	0.406	0.702	0.702	0.002	0.002	0.703	0.703	0.998	0.998	0.999	0.999	cami_toy_H01	0.074	0.074	0.056	0.056	ganon-rtaxid_m64000-e3u2f2	6.6971598900617275	6.6971598900617275	taxonomic	class
72	76	67	70	48	49	0.695	0.695	0.999	0.999	0.589	0.589	0.327	0.327	0.695	0.695	0.004	0.004	0.698	0.698	0.996	0.996	1.000	1.000	cami_toy_H01	0.037	0.037	0.024	0.024	ganon-rtaxid_m64000-e3u2f2	6.6971598900617275	6.6971598900617275	taxonomic	family
117	119	111	112	87	88	0.705	0.705	0.999	0.999	0.599	0.599	0.158	0.158	0.705	0.705	0.008	0.008	0.711	0.711	0.992	0.992	1.000	1.000	cami_toy_H01	0.030	0.030	0.011	0.011	ganon-rtaxid_m64000-e3u2f2	6.6971598900617275	6.6971598900617275	taxonomic	genus
46	48	39	40	29	29	0.697	0.697	0.998	0.998	0.587	0.587	0.440	0.440	0.697	0.697	0.003	0.003	0.699	0.699	0.997	0.997	1.000	1.000	cami_toy_H01	0.047	0.047	0.038	0.038	ganon-rtaxid_m64000-e3u2f2	6.6971598900617275	6.6971598900617275	taxonomic	order
14	14	12	12	8	8	0.683	0.683	0.999	0.999	0.621	0.621	0.477	0.477	0.683	0.683	0.000	0.000	0.684	0.684	1.000	1.000	1.000	1.000	cami_toy_H01	0.094	0.094	0.082	0.082	ganon-rtaxid_m64000-e3u2f2	6.6971598900617275	6.6971598900617275	taxonomic	phylum
134	139	126	131	95	100	0.419	0.419	0.996	0.996	0.370	0.370	0.058	0.058	0.419	0.419	0.120	0.120	0.476	0.476	0.880	0.880	1.000	1.000	cami_toy_H01	0.023	0.023	0.004	0.004	ganon-rtaxid_m64000-e3u2f2	6.6971598900617275	6.6971598900617275	taxonomic	species
47	47	40	40	34	34	0.145	0.145	0.995	0.995	0.151	0.151	0.047	0.047	0.145	0.145	0.294	0.294	0.205	0.205	0.706	0.706	0.999	0.999	cami_toy_H01	0.018	0.018	0.005	0.005	ganon-rtaxid_m64000-e3u2f2	6.6971598900617275	6.6971598900617275	taxonomic	strain
2	2	1	1	0	0	0.683	0.683	0.993	0.993	0.736	0.736	0.500	0.500	0.683	0.683	0.000	0.000	0.683	0.683	1.000	1.000	1.000	1.000	cami_toy_H01	0.055	0.055	0.289	0.289	ganon-rtaxid_m64000-e3u2f2	6.6971598900617275	6.6971598900617275	taxonomic	superkingdom
0	0	0	0	0	0	0.114	0.114	-0.000	0.000	0.003	0.003	0.160	0.160	0.711	0.711	0.840	0.840	0.711	0.711	0.160	0.160	0.071	0.071	cami_toy_H01	0.003	0.003			kraken-default-default			genome	NA
17	18	15	16	10	11	0.727	0.727	0.990	0.990	0.584	0.584	0.347	0.347	0.727	0.727	0.006	0.006	0.731	0.731	0.994	0.994	0.997	0.997	cami_toy_H01	0.073	0.073	0.050	0.050	kraken-default-default	6.652952619187508	6.652952619187508	taxonomic	class
56	67	53	63	37	42	0.716	0.716	0.995	0.995	0.610	0.610	0.273	0.273	0.716	0.716	0.015	0.015	0.727	0.727	0.985	0.985	0.999	0.999	cami_toy_H01	0.036	0.036	0.021	0.021	kraken-default-default	6.652952619187508	6.652952619187508	taxonomic	family
93	110	89	105	75	84	0.722	0.722	0.996	0.996	0.617	0.617	0.128	0.128	0.722	0.722	0.025	0.025	0.741	0.741	0.975	0.975	0.999	0.999	cami_toy_H01	0.030	0.030	0.009	0.009	kraken-default-default	6.652952619187508	6.652952619187508	taxonomic	genus
40	44	36	39	25	27	0.720	0.720	0.993	0.993	0.609	0.609	0.373	0.373	0.720	0.720	0.011	0.011	0.728	0.728	0.989	0.989	0.999	0.999	cami_toy_H01	0.045	0.045	0.035	0.035	kraken-default-default	6.652952619187508	6.652952619187508	taxonomic	order
14	14	12	12	8	8	0.710	0.710	0.995	0.995	0.631	0.631	0.362	0.362	0.710	0.710	0.002	0.002	0.711	0.711	0.998	0.998	0.998	0.998	cami_toy_H01	0.094	0.094	0.070	0.070	kraken-default-default	6.652952619187508	6.652952619187508	taxonomic	phylum
121	129	111	119	88	92	0.432	0.432	0.987	0.987	0.377	0.377	0.043	0.043	0.432	0.432	0.175	0.175	0.524	0.524	0.825	0.825	0.998	0.998	cami_toy_H01	0.023	0.023	0.003	0.003	kraken-default-default	6.652952619187508	6.652952619187508	taxonomic	species
43	45	37	38	32	33	0.148	0.148	0.992	0.992	0.154	0.154	0.034	0.034	0.148	0.148	0.364	0.364	0.232	0.232	0.636	0.636	0.999	0.999	cami_toy_H01	0.019	0.019	0.004	0.004	kraken-default-default	6.652952619187508	6.652952619187508	taxonomic	strain
2	2	2	2	0	0	0.711	0.711	0.991	0.991	0.758	0.758	0.500	0.500	0.711	0.711	0.000	0.000	0.711	0.711	1.000	1.000	0.999	0.999	cami_toy_H01	0.048	0.048	0.288	0.288	kraken-default-default	6.652952619187508	6.652952619187508	taxonomic	superkingdom
0	0	0	0	0	0	0.114	0.114	0.000	0.000	0.003	0.003	0.153	0.153	0.743	0.743	0.847	0.847	0.743	0.743	0.153	0.153	0.069	0.069	cami_toy_H01	0.003	0.003			centrifuge-default-taxid			genome	NA
14	15	12	13	9	10	0.743	0.743	0.963	0.963	0.593	0.593	0.301	0.301	0.743	0.743	0.024	0.024	0.761	0.761	0.976	0.976	0.988	0.988	cami_toy_H01	0.073	0.073	0.046	0.046	centrifuge-default-taxid	6.505927389005451	6.505927389005451	taxonomic	class
42	49	39	46	30	35	0.726	0.726	0.986	0.986	0.620	0.620	0.211	0.211	0.726	0.726	0.039	0.039	0.755	0.755	0.961	0.961	0.998	0.998	cami_toy_H01	0.036	0.036	0.018	0.018	centrifuge-default-taxid	6.505927389005451	6.505927389005451	taxonomic	family
66	87	63	83	55	70	0.730	0.730	0.990	0.990	0.624	0.624	0.093	0.093	0.730	0.730	0.051	0.051	0.769	0.769	0.949	0.949	0.999	0.999	cami_toy_H01	0.029	0.029	0.007	0.007	centrifuge-default-taxid	6.505927389005451	6.505927389005451	taxonomic	genus
32	36	28	32	19	22	0.733	0.733	0.977	0.977	0.619	0.619	0.318	0.318	0.733	0.733	0.032	0.032	0.757	0.757	0.968	0.968	0.996	0.996	cami_toy_H01	0.045	0.045	0.031	0.031	centrifuge-default-taxid	6.505927389005451	6.505927389005451	taxonomic	order
10	12	8	10	6	6	0.732	0.732	0.971	0.971	0.640	0.640	0.332	0.332	0.732	0.732	0.013	0.013	0.741	0.741	0.987	0.987	0.986	0.986	cami_toy_H01	0.094	0.094	0.067	0.067	centrifuge-default-taxid	6.505927389005451	6.505927389005451	taxonomic	phylum
109	123	98	112	80	91	0.437	0.437	0.981	0.981	0.381	0.381	0.032	0.032	0.437	0.437	0.207	0.207	0.551	0.551	0.793	0.793	0.998	0.998	cami_toy_H01	0.023	0.023	0.002	0.002	centrifuge-default-taxid	6.505927389005451	6.505927389005451	taxonomic	species
36	40	32	35	29	32	0.139	0.139	0.989	0.989	0.155	0.155	0.028	0.028	0.139	0.139	0.402	0.402	0.233	0.233	0.598	0.598	0.998	0.998	cami_toy_H01	0.019	0.019	0.003	0.003	centrifuge-default-taxid	6.505927389005451	6.505927389005451	taxonomic	strain
2	2	2	2	0	0	0.742	0.742	0.974	0.974	0.778	0.778	0.495	0.495	0.742	0.742	0.001	0.001	0.742	0.742	0.999	0.999	0.998	0.998	cami_toy_H01	0.038	0.038	0.286	0.286	centrifuge-default-taxid	6.505927389005451	6.505927389005451	taxonomic	superkingdom
0	0	0	0	0	0	0.118	0.118	0.000	0.000	0.001	0.001	0.169	0.169	0.698	0.698	0.831	0.831	0.698	0.698	0.169	0.169	0.069	0.069	cami_toy_H01	0.001	0.001			diamond-default-default			genome	NA
19	21	11	13	0	0	0.622	0.622	0.991	0.991	0.546	0.546	0.358	0.358	0.622	0.622	0.009	0.009	0.628	0.628	0.991	0.991	0.997	0.997	cami_toy_H01	0.051	0.051	0.051	0.051	diamond-default-default	5.11081396233724	5.11081396233724	taxonomic	class
49	57	29	31	0	0	0.514	0.514	0.993	0.993	0.493	0.493	0.283	0.283	0.514	0.514	0.021	0.021	0.525	0.525	0.979	0.979	0.999	0.999	cami_toy_H01	0.023	0.023	0.022	0.022	diamond-default-default	5.11081396233724	5.11081396233724	taxonomic	family
72	81	24	26	0	0	0.450	0.450	0.993	0.993	0.407	0.407	0.121	0.121	0.450	0.450	0.047	0.047	0.472	0.472	0.953	0.953	0.999	0.999	cami_toy_H01	0.019	0.019	0.009	0.009	diamond-default-default	5.11081396233724	5.11081396233724	taxonomic	genus
39	41	22	23	0	0	0.575	0.575	0.991	0.991	0.538	0.538	0.387	0.387	0.575	0.575	0.014	0.014	0.583	0.583	0.986	0.986	0.999	0.999	cami_toy_H01	0.029	0.029	0.035	0.035	diamond-default-default	5.11081396233724	5.11081396233724	taxonomic	order
11	14	8	11	0	0	0.658	0.658	0.993	0.993	0.568	0.568	0.384	0.384	0.658	0.658	0.006	0.006	0.661	0.661	0.994	0.994	0.997	0.997	cami_toy_H01	0.072	0.072	0.071	0.071	diamond-default-default	5.11081396233724	5.11081396233724	taxonomic	phylum
33	37	12	12	0	0	0.113	0.113	0.949	0.949	0.139	0.139	0.040	0.040	0.113	0.113	0.256	0.256	0.152	0.152	0.744	0.744	0.997	0.997	cami_toy_H01	0.011	0.011	0.003	0.003	diamond-default-default	5.11081396233724	5.11081396233724	taxonomic	species
0	0	0	0	0	0	0.000	0.000	0.996	0.996	0.001	0.001	0.019	0.019	0.000	0.000	0.952	0.952	0.003	0.003	0.048	0.048	0.998	0.998	cami_toy_H01	0.001	0.001	0.009	0.009	diamond-default-default	5.11081396233724	5.11081396233724	taxonomic	strain
2	2	1	1	0	0	0.694	0.694	0.988	0.988	0.710	0.710	0.498	0.498	0.694	0.694	0.000	0.000	0.694	0.694	1.000	1.000	0.999	0.999	cami_toy_H01	0.017	0.017	0.288	0.288	diamond-default-default	5.11081396233724	5.11081396233724	taxonomic	superkingdom
0	0	0	0	0	0	0.110	0.110	0.000	0.000	0.003	0.003	0.212	0.212	0.521	0.521	0.788	0.788	0.521	0.521	0.212	0.212	0.077	0.077	cami_toy_H01	0.003	0.003			clark-default-default			genome	NA
14	16	11	13	8	10	0.526	0.526	0.988	0.988	0.526	0.526	0.345	0.345	0.526	0.526	0.007	0.007	0.530	0.530	0.993	0.993	0.996	0.996	cami_toy_H01	0.070	0.070	0.050	0.050	clark-default-default	6.753703844487156	6.753703844487156	taxonomic	class
47	58	42	50	30	32	0.525	0.525	0.993	0.993	0.536	0.536	0.264	0.264	0.525	0.525	0.019	0.019	0.536	0.536	0.981	0.981	0.999	0.999	cami_toy_H01	0.035	0.035	0.021	0.021	clark-default-default	6.753703844487156	6.753703844487156	taxonomic	family
84	103	75	91	57	64	0.534	0.534	0.994	0.994	0.555	0.555	0.125	0.125	0.534	0.534	0.030	0.030	0.551	0.551	0.970	0.970	0.999	0.999	cami_toy_H01	0.029	0.029	0.009	0.009	clark-default-default	6.753703844487156	6.753703844487156	taxonomic	genus
35	38	28	30	19	20	0.528	0.528	0.990	0.990	0.542	0.542	0.364	0.364	0.528	0.528	0.013	0.013	0.535	0.535	0.987	0.987	0.998	0.998	cami_toy_H01	0.044	0.044	0.034	0.034	clark-default-default	6.753703844487156	6.753703844487156	taxonomic	order
11	12	8	9	6	7	0.520	0.520	0.995	0.995	0.554	0.554	0.355	0.355	0.520	0.520	0.003	0.003	0.521	0.521	0.997	0.997	0.997	0.997	cami_toy_H01	0.090	0.090	0.070	0.070	clark-default-default	6.753703844487156	6.753703844487156	taxonomic	phylum
119	127	109	117	87	92	0.430	0.430	0.987	0.987	0.375	0.375	0.042	0.042	0.430	0.430	0.174	0.174	0.521	0.521	0.826	0.826	0.998	0.998	cami_toy_H01	0.023	0.023	0.003	0.003	clark-default-default	6.753703844487156	6.753703844487156	taxonomic	species
0	0	0	0	0	0	0.000	0.000	0.859	0.859	0.000	0.000	0.000	0.000	0.000	0.000	1.000	1.000	0.000	0.000	0.000	0.000	0.941	0.941	cami_toy_H01	0.000	0.000	0.000	0.000	clark-default-default	6.753703844487156	6.753703844487156	taxonomic	strain
2	2	1	1	0	0	0.521	0.521	0.994	0.994	0.650	0.650	0.500	0.500	0.521	0.521	0.000	0.000	0.521	0.521	1.000	1.000	0.999	0.999	cami_toy_H01	0.134	0.134	0.288	0.288	clark-default-default	6.753703844487156	6.753703844487156	taxonomic	superkingdom
0	0	0	0	0	0	0.114	0.114	0.000	-0.000	0.003	0.003	0.152	0.152	0.751	0.751	0.848	0.848	0.751	0.751	0.152	0.152	0.069	0.069	cami_toy_H01	0.003	0.003			kraken2-default-default			genome	NA
16	16	13	13	10	10	0.754	0.754	0.971	0.971	0.601	0.601	0.314	0.314	0.754	0.754	0.019	0.019	0.769	0.769	0.981	0.981	0.990	0.990	cami_toy_H01	0.072	0.072	0.047	0.047	kraken2-default-default	6.522446996101497	6.522446996101497	taxonomic	class
45	50	41	46	32	35	0.737	0.737	0.988	0.988	0.632	0.632	0.227	0.227	0.737	0.737	0.033	0.033	0.762	0.762	0.967	0.967	0.998	0.998	cami_toy_H01	0.035	0.035	0.018	0.018	kraken2-default-default	6.522446996101497	6.522446996101497	taxonomic	family
70	90	67	86	58	74	0.739	0.739	0.991	0.991	0.633	0.633	0.102	0.102	0.739	0.739	0.047	0.047	0.776	0.776	0.953	0.953	0.999	0.999	cami_toy_H01	0.029	0.029	0.008	0.008	kraken2-default-default	6.522446996101497	6.522446996101497	taxonomic	genus
34	36	30	32	25	26	0.744	0.744	0.981	0.981	0.632	0.632	0.330	0.330	0.744	0.744	0.027	0.027	0.765	0.765	0.973	0.973	0.997	0.997	cami_toy_H01	0.044	0.044	0.032	0.032	kraken2-default-default	6.522446996101497	6.522446996101497	taxonomic	order
12	12	10	10	6	6	0.742	0.742	0.978	0.978	0.645	0.645	0.341	0.341	0.742	0.742	0.010	0.010	0.750	0.750	0.990	0.990	0.990	0.990	cami_toy_H01	0.094	0.094	0.068	0.068	kraken2-default-default	6.522446996101497	6.522446996101497	taxonomic	phylum
103	121	93	111	79	90	0.436	0.436	0.979	0.979	0.378	0.378	0.036	0.036	0.436	0.436	0.210	0.210	0.552	0.552	0.790	0.790	0.998	0.998	cami_toy_H01	0.023	0.023	0.003	0.003	kraken2-default-default	6.522446996101497	6.522446996101497	taxonomic	species
37	42	30	33	28	31	0.147	0.147	0.990	0.990	0.153	0.153	0.030	0.030	0.147	0.147	0.396	0.396	0.243	0.243	0.604	0.604	0.998	0.998	cami_toy_H01	0.019	0.019	0.003	0.003	kraken2-default-default	6.522446996101497	6.522446996101497	taxonomic	strain
2	2	2	2	0	0	0.750	0.750	0.979	0.979	0.786	0.786	0.496	0.496	0.750	0.750	0.001	0.001	0.750	0.750	0.999	0.999	0.999	0.999	cami_toy_H01	0.037	0.037	0.287	0.287	kraken2-default-default	6.522446996101497	6.522446996101497	taxonomic	superkingdom
