## Supplementary Material 2 for "ganon: precise metagenomics classification against large and up-to-date sets of reference sequences": centrifuge-default-taxid.cumu.tsv

-	gt	db	class	tp	fp	cs_db	cs_class	cs_tp	cs_fp	tp_direct	tp_indirect	fp_lower	fp_higher	sens_max_db	sens	prec	f1s
SUM	74557111	74557111	55381027	43022851	12358176	-	-	-	-	9241689	33781162	12356212	1964	-	-	-	-
species+	47189163	9538086	11342494	6743056	4599438	9538086	11342494	6743056	4599438	6408516	334540	4597474	1964	0.70696	0.09044	0.59450	0.15700
species	27367948	41328753	29714786	22587944	7126842	50866839	41057280	29331000	11726280	2833173	19754771	7126842	0	0.57662	0.39340	0.71439	0.50739
genus	0	16374152	13214645	12765328	449317	67240991	54271925	42096328	12175597	0	12765328	449317	0	0.62605	0.56462	0.77566	0.65352
family	0	3950794	488427	426589	61838	71191785	54760352	42522917	12237435	0	426589	61838	0	0.59730	0.57034	0.77653	0.65765
order	0	577316	152116	118034	34082	71769101	54912468	42640951	12271517	0	118034	34082	0	0.59414	0.57192	0.77653	0.65870
class	0	137422	141734	104932	36802	71906523	55054202	42745883	12308319	0	104932	36802	0	0.59446	0.57333	0.77643	0.65960
phylum	0	797588	165673	153091	12582	72704111	55219875	42898974	12320901	0	153091	12582	0	0.59005	0.57538	0.77688	0.66112
superkingdom	0	1853000	126675	123877	2798	74557111	55346550	43022851	12323699	0	123877	2798	0	0.57705	0.57705	0.77734	0.66238
root	0	0	34477	0	34477	74557111	55381027	43022851	12358176	0	0	34477	0	0.57705	0.57705	0.77685	0.66221
