## Supplementary Material 2 for "ganon: precise metagenomics classification against large and up-to-date sets of reference sequences": centrifuge-default-taxid.rank.tsv

-	gt	db	class	tp	fp	sens_max_db	sens	prec	f1s
assembly	58323532	19427781	0	0	0	0.00000	0.00000	0.00000	0.00000
species+	47189163	9538086	11342494	6748400	4594094	0.70752	0.09051	0.59497	0.15712
species	74557111	50866839	41057280	32550412	8506868	0.63991	0.43658	0.79280	0.56309
genus	70467530	67220321	54215230	51430375	2784855	0.76510	0.68981	0.94863	0.79878
family	72397365	71115152	54669342	52550571	2118771	0.73895	0.70484	0.96124	0.81331
order	72504408	71758868	54874166	53125578	1748588	0.74033	0.71255	0.96813	0.82091
class	69702904	68957364	53027699	51754824	1272875	0.75053	0.69416	0.97600	0.81130
phylum	74445263	72704111	55200581	54505354	695227	0.74969	0.73106	0.98741	0.84011
superkingdom	74557111	74557111	55346550	55296860	49690	0.74167	0.74167	0.99910	0.85135
root	74557111	74557111	55381027	55381027	0	0.74280	0.74280	1.00000	0.85242
