## Supplementary Material 2 for "ganon: precise metagenomics classification against large and up-to-date sets of reference sequences": clark-default-default.cumu.tsv

-	gt	db	class	tp	fp	cs_db	cs_class	cs_tp	cs_fp	tp_direct	tp_indirect	fp_lower	fp_higher	sens_max_db	sens	prec	f1s
SUM	74557111	74557111	38827208	32069193	6758015	-	-	-	-	2758213	29310980	6758015	0	-	-	-	-
species+	47189163	9538086	3064	0	3064	9538086	3064	0	3064	0	0	3064	0	0.00000	0.00000	0.00000	0.00000
species	27367948	41328753	38824144	32069193	6754951	50866839	38827208	32069193	6758015	2758213	29310980	6754951	0	0.63045	0.43013	0.82595	0.56567
genus	0	16374152	0	0	0	67240991	38827208	32069193	6758015	0	0	0	0	0.47693	0.43013	0.82595	0.56567
family	0	3950794	0	0	0	71191785	38827208	32069193	6758015	0	0	0	0	0.45046	0.43013	0.82595	0.56567
order	0	577316	0	0	0	71769101	38827208	32069193	6758015	0	0	0	0	0.44684	0.43013	0.82595	0.56567
class	0	137422	0	0	0	71906523	38827208	32069193	6758015	0	0	0	0	0.44598	0.43013	0.82595	0.56567
phylum	0	797588	0	0	0	72704111	38827208	32069193	6758015	0	0	0	0	0.44109	0.43013	0.82595	0.56567
superkingdom	0	1853000	0	0	0	74557111	38827208	32069193	6758015	0	0	0	0	0.43013	0.43013	0.82595	0.56567
root	0	0	0	0	0	74557111	38827208	32069193	6758015	0	0	0	0	0.43013	0.43013	0.82595	0.56567
