## Supplementary Material 2 for "ganon: precise metagenomics classification against large and up-to-date sets of reference sequences": clark-default-default.rank.tsv

-	gt	db	class	tp	fp	sens_max_db	sens	prec	f1s
assembly	58323532	19427781	0	0	0	0.00000	0.00000	0.00000	0.00000
species+	47189163	9538086	3064	0	3064	0.00000	0.00000	0.00000	0.00000
species	74557111	50866839	38827208	32069193	6758015	0.63045	0.43013	0.82595	0.56567
genus	70467530	67220321	38794337	37649081	1145256	0.56008	0.50497	0.97048	0.66429
family	72397365	71115152	38770197	38042078	728119	0.53494	0.51024	0.98122	0.67137
order	72504408	71758868	38802566	38309113	493453	0.53386	0.51382	0.98728	0.67589
class	69702904	68957364	36961126	36687490	273636	0.53203	0.49207	0.99260	0.65796
phylum	74445263	72704111	38819579	38721899	97680	0.53260	0.51936	0.99748	0.68307
superkingdom	74557111	74557111	38827208	38817167	10041	0.52064	0.52064	0.99974	0.68470
root	74557111	74557111	38827208	38827208	0	0.52077	0.52077	1.00000	0.68488
