## Supplementary Material 2 for "ganon: precise metagenomics classification against large and up-to-date sets of reference sequences": diamond-default-default.cumu.tsv

-	gt	db	class	tp	fp	cs_db	cs_class	cs_tp	cs_fp	tp_direct	tp_indirect	fp_lower	fp_higher	sens_max_db	sens	prec	f1s
SUM	74557111	74557111	52075841	47773216	4302625	-	-	-	-	606163	47167053	4302310	315	-	-	-	-
species+	47189163	9538086	139830	6749	133081	9538086	139830	6749	133081	6747	2	132766	315	0.00071	0.00009	0.04827	0.00018
species	27367948	41328753	11180757	8308474	2872283	50866839	11320587	8315223	3005364	599416	7709058	2872283	0	0.16347	0.11153	0.73452	0.19365
genus	0	16374152	22003461	21381177	622284	67240991	33324048	29696400	3627648	0	21381177	622284	0	0.44164	0.39830	0.89114	0.55054
family	0	3950794	4801336	4681201	120135	71191785	38125384	34377601	3747783	0	4681201	120135	0	0.48289	0.46109	0.90170	0.61017
order	0	577316	4168735	4086038	82697	71769101	42294119	38463639	3830480	0	4086038	82697	0	0.53594	0.51589	0.90943	0.65834
class	0	137422	2704409	2643685	60724	71906523	44998528	41107324	3891204	0	2643685	60724	0	0.57168	0.55135	0.91353	0.68767
phylum	0	797588	4248780	4199175	49605	72704111	49247308	45306499	3940809	0	4199175	49605	0	0.62316	0.60768	0.91998	0.73190
superkingdom	0	1853000	2480389	2466717	13672	74557111	51727697	47773216	3954481	0	2466717	13672	0	0.64076	0.64076	0.92355	0.75659
root	0	0	348144	0	348144	74557111	52075841	47773216	4302625	0	0	348144	0	0.64076	0.64076	0.91738	0.75451
