## Supplementary Material 2 for "ganon: precise metagenomics classification against large and up-to-date sets of reference sequences": diamond-default-default.rank.tsv

-	gt	db	class	tp	fp	sens_max_db	sens	prec	f1s
assembly	58323532	19427781	0	0	0	0.00000	0.00000	0.00000	0.00000
species+	47189163	9538086	139830	6825	133005	0.00072	0.00009	0.04881	0.00018
species	74557111	50866839	11320587	8425705	2894882	0.16564	0.11301	0.74428	0.19623
genus	70467530	67220321	33279613	31718262	1561351	0.47186	0.42542	0.95308	0.58826
family	72397365	71115152	38024718	37239700	785018	0.52365	0.49948	0.97936	0.66156
order	72504408	71758868	42270682	41662822	607860	0.58059	0.55880	0.98562	0.71323
class	69702904	68957364	43768338	43354911	413427	0.62872	0.58150	0.99055	0.73281
phylum	74445263	72704111	49235101	48963625	271476	0.67346	0.65673	0.99449	0.79106
superkingdom	74557111	74557111	51727697	51708105	19592	0.69354	0.69354	0.99962	0.81891
root	74557111	74557111	52075841	52075841	0	0.69847	0.69847	1.00000	0.82247
