## Supplementary Material 2 for "ganon: precise metagenomics classification against large and up-to-date sets of reference sequences": ganon-rtaxid_m64000-e3u2f2.cumu.tsv

-	gt	db	class	tp	fp	cs_db	cs_class	cs_tp	cs_fp	tp_direct	tp_indirect	fp_lower	fp_higher	sens_max_db	sens	prec	f1s
SUM	74557111	74557111	50969446	43750580	7218866	-	-	-	-	8966772	34783808	7215644	3222	-	-	-	-
species+	47189163	9538086	10030230	7010899	3019331	9538086	10030230	7010899	3019331	6176141	834758	3016109	3222	0.73504	0.09403	0.69898	0.16577
species	27367948	41328753	25439481	21551354	3888127	50866839	35469711	28562253	6907458	2790631	18760723	3888127	0	0.56151	0.38309	0.80526	0.51919
genus	0	16374152	14620828	14365658	255170	67240991	50090539	42927911	7162628	0	14365658	255170	0	0.63842	0.57577	0.85701	0.68879
family	0	3950794	468806	455242	13564	71191785	50559345	43383153	7176192	0	455242	13564	0	0.60938	0.58188	0.85806	0.69348
order	0	577316	142240	133486	8754	71769101	50701585	43516639	7184946	0	133486	8754	0	0.60634	0.58367	0.85829	0.69483
class	0	137422	93554	88985	4569	71906523	50795139	43605624	7189515	0	88985	4569	0	0.60642	0.58486	0.85846	0.69573
phylum	0	797588	106613	105561	1052	72704111	50901752	43711185	7190567	0	105561	1052	0	0.60122	0.58628	0.85874	0.69682
superkingdom	0	1853000	39542	39395	147	74557111	50941294	43750580	7190714	0	39395	147	0	0.58681	0.58681	0.85884	0.69723
root	0	0	28152	0	28152	74557111	50969446	43750580	7218866	0	0	28152	0	0.58681	0.58681	0.85837	0.69707
