## Supplementary Material 2 for "ganon: precise metagenomics classification against large and up-to-date sets of reference sequences": ganon-rtaxid_m64000-e3u2f2.rank.tsv

-	gt	db	class	tp	fp	sens_max_db	sens	prec	f1s
assembly	58323532	19427781	0	0	0	0.00000	0.00000	0.00000	0.00000
species+	47189163	9538086	10030230	7019470	3010760	0.73594	0.09415	0.69983	0.16597
species	74557111	50866839	35469711	31214430	4255281	0.61365	0.41866	0.88003	0.56740
genus	70467530	67220321	50080266	49657272	422994	0.73872	0.66603	0.99155	0.79683
family	72397365	71115152	50535830	50323698	212132	0.70764	0.67497	0.99580	0.80458
order	72504408	71758868	50685744	50550543	135201	0.70445	0.67801	0.99733	0.80724
class	69702904	68957364	48986444	48910806	75638	0.70929	0.65602	0.99846	0.79180
phylum	74445263	72704111	50889697	50864680	25017	0.69961	0.68222	0.99951	0.81094
superkingdom	74557111	74557111	50941294	50928944	12350	0.68309	0.68309	0.99976	0.81163
root	74557111	74557111	50969446	50969446	0	0.68363	0.68363	1.00000	0.81209
