## Supplementary Material 2 for "ganon: precise metagenomics classification against large and up-to-date sets of reference sequences": kraken2-default-default.cumu.tsv

-	gt	db	class	tp	fp	cs_db	cs_class	cs_tp	cs_fp	tp_direct	tp_indirect	fp_lower	fp_higher	sens_max_db	sens	prec	f1s
SUM	74557111	74557111	55967604	43384824	12582780	-	-	-	-	9050675	34334149	12581426	1354	-	-	-	-
species+	47189163	9538086	11827605	7115180	4712425	9538086	11827605	7115180	4712425	6294859	820321	4711071	1354	0.74598	0.09543	0.60157	0.16473
species	27367948	41328753	29321242	22108421	7212821	50866839	41148847	29223601	11925246	2755816	19352605	7212821	0	0.57451	0.39196	0.71019	0.50514
genus	0	16374152	13564623	13107133	457490	67240991	54713470	42330734	12382736	0	13107133	457490	0	0.62954	0.56776	0.77368	0.65492
family	0	3950794	568382	495898	72484	71191785	55281852	42826632	12455220	0	495898	72484	0	0.60157	0.57441	0.77470	0.65969
order	0	577316	201814	161052	40762	71769101	55483666	42987684	12495982	0	161052	40762	0	0.59897	0.57657	0.77478	0.66114
class	0	137422	174924	137378	37546	71906523	55658590	43125062	12533528	0	137378	37546	0	0.59974	0.57842	0.77481	0.66236
phylum	0	797588	165390	152590	12800	72704111	55823980	43277652	12546328	0	152590	12800	0	0.59526	0.58046	0.77525	0.66386
superkingdom	0	1853000	110062	107172	2890	74557111	55934042	43384824	12549218	0	107172	2890	0	0.58190	0.58190	0.77564	0.66495
root	0	0	33562	0	33562	74557111	55967604	43384824	12582780	0	0	33562	0	0.58190	0.58190	0.77518	0.66478
