## Supplementary Material 2 for "ganon: precise metagenomics classification against large and up-to-date sets of reference sequences": kraken2-default-default.rank.tsv

-	gt	db	class	tp	fp	sens_max_db	sens	prec	f1s
assembly	58323532	19427781	0	0	0	0.00000	0.00000	0.00000	0.00000
species+	47189163	9538086	11827605	7119112	4708493	0.74639	0.09549	0.60191	0.16482
species	74557111	50866839	41148847	32512824	8636023	0.63918	0.43608	0.79013	0.56199
genus	70467530	67220321	54654295	52062111	2592184	0.77450	0.69828	0.95257	0.80584
family	72397365	71115152	55190743	53342863	1847880	0.75009	0.71546	0.96652	0.82225
order	72504408	71758868	55447995	53977301	1470694	0.75220	0.72397	0.97348	0.83039
class	69702904	68957364	53588195	52569501	1018694	0.76235	0.70509	0.98099	0.82047
phylum	74445263	72704111	55806119	55268614	537505	0.76019	0.74129	0.99037	0.84792
superkingdom	74557111	74557111	55934042	55894049	39993	0.74968	0.74968	0.99928	0.85667
root	74557111	74557111	55967604	55967604	0	0.75067	0.75067	1.00000	0.85758
