## Supplementary Material 2 for "ganon: precise metagenomics classification against large and up-to-date sets of reference sequences": kraken-default-default.cumu.tsv

-	gt	db	class	tp	fp	cs_db	cs_class	cs_tp	cs_fp	tp_direct	tp_indirect	fp_lower	fp_higher	sens_max_db	sens	prec	f1s
SUM	74557111	74557111	53037651	42664614	10373037	-	-	-	-	9085710	33578904	10371808	1229	-	-	-	-
species+	47189163	9538086	11295080	7151675	4143405	9538086	11295080	7151675	4143405	6313766	837909	4142176	1229	0.74980	0.09592	0.63317	0.16660
species	27367948	41328753	27776014	21889292	5886722	50866839	39071094	29040967	10030127	2771944	19117348	5886722	0	0.57092	0.38951	0.74329	0.51116
genus	0	16374152	13156215	12902282	253933	67240991	52227309	41943249	10284060	0	12902282	253933	0	0.62377	0.56257	0.80309	0.66165
family	0	3950794	466974	435799	31175	71191785	52694283	42379048	10315235	0	435799	31175	0	0.59528	0.56841	0.80424	0.66607
order	0	577316	118261	102909	15352	71769101	52812544	42481957	10330587	0	102909	15352	0	0.59193	0.56979	0.80439	0.66707
class	0	137422	85967	75122	10845	71906523	52898511	42557079	10341432	0	75122	10845	0	0.59184	0.57080	0.80450	0.66779
phylum	0	797588	77980	75564	2416	72704111	52976491	42632643	10343848	0	75564	2416	0	0.58639	0.57181	0.80475	0.66857
superkingdom	0	1853000	32356	31971	385	74557111	53008847	42664614	10344233	0	31971	385	0	0.57224	0.57224	0.80486	0.66890
root	0	0	28804	0	28804	74557111	53037651	42664614	10373037	0	0	28804	0	0.57224	0.57224	0.80442	0.66875
