## Supplementary Material 2 for "ganon: precise metagenomics classification against large and up-to-date sets of reference sequences": kraken-default-default.rank.tsv

-	gt	db	class	tp	fp	sens_max_db	sens	prec	f1s
assembly	58323532	19427781	0	0	0	0.00000	0.00000	0.00000	0.00000
species+	47189163	9538086	11295080	7155403	4139677	0.75019	0.09597	0.63350	0.16669
species	74557111	50866839	39071094	32229419	6841675	0.63360	0.43228	0.82489	0.56728
genus	70467530	67220321	52194444	50902303	1292141	0.75725	0.68273	0.97524	0.80318
family	72397365	71115152	52639215	51825670	813545	0.72876	0.69511	0.98454	0.81489
order	72504408	71758868	52788673	52227793	560880	0.72782	0.70051	0.98937	0.82025
class	69702904	68957364	50982732	50661892	320840	0.73468	0.67950	0.99371	0.80710
phylum	74445263	72704111	52962947	52851499	111448	0.72694	0.70887	0.99790	0.82891
superkingdom	74557111	74557111	53008847	52992865	15982	0.71077	0.71077	0.99970	0.83083
root	74557111	74557111	53037651	53037651	0	0.71137	0.71137	1.00000	0.83135
